# Discovery of potent SARS-CoV-2 nsp3 macrodomain inhibitors uncovers lack of translation to cellular antiviral response

**DOI:** 10.1101/2024.08.19.608619

**Authors:** Alpha A. Lee, Isabelle Amick, Jasmin C. Aschenbrenner, Haim M. Barr, Jared Benjamin, Alexander Brandis, Galit Cohen, Randy Diaz-Tapia, Shirly Duberstein, Jessica Dixon, David Cousins, Michael Fairhead, Daren Fearon, James Frick, James Gayvert, Andre S. Godoy, Ed J. Griffin, Kilian Huber, Lizbé Koekemoer, Noa Lahav, Peter G. Marples, Briana L. McGovern, Tevie Mehlman, Matthew C. Robinson, Usha Singh, Tamas Szommer, Charles W.E. Tomlinson, Thomas Vargo, Frank von Delft, SiYi Wang, Kris White, Eleanor Williams, Max Winokan

## Abstract

A strategy for pandemic preparedness is the development of antivirals against a wide set of viral targets with complementary mechanisms of action. SARS-CoV-2 nsp3-mac1 is a viral macrodomain with ADP-ribosylhydrolase activity, which counteracts host immune response. Targeting the virus’ immunomodulatory functionality offers a differentiated strategy to inhibit SARS-CoV-2 compared to approved therapeutics, which target viral replication directly. Here we report a fragment-based lead generation campaign guided by computational approaches. We discover tool compounds which inhibit nsp3-mac1 activity at low nanomolar concentrations, and with responsive structure-activity relationships, high selectivity, and drug-like properties. Using our inhibitors, we show that inhibition of nsp3-mac1 increases ADP-ribosylation, but surprisingly does not translate to demonstrable antiviral activity in cell culture and iPSC-derived pneumocyte models. Further, no synergistic activity is observed in combination with interferon gamma, a main protease inhibitor, nor a papain-like protease inhibitor. Our results question the extent to which targeting modulation of innate immunity-driven ADP-ribosylation can influence SARS-CoV-2 replication. Moreover, these findings suggest that nsp3-mac1 might not be a suitable target for antiviral therapeutics development.
