## Supplementary material for "Discovery of potent SARS-CoV-2 nsp3 macrodomain inhibitors uncovers lack of translation to cellular antiviral response": Bioactivity data: Antiviral_Effects.csv

compound_name	batch_name	program_code	protocol_name	ec50_modifier	ec50	ec50_unit	ec50_note	ec90_modifier	ec90	ec90_unit	ec90_note	ec50_ci_lower	ec50_ci_lower_unit	ec50_ci_lower_note	ec50_ci_upper	ec50_ci_upper_unit	ec50_ci_upper_note	ec90_ci_lower	ec90_ci_lower_unit	ec90_ci_lower_note	ec90_ci_upper	ec90_ci_upper_unit	ec90_ci_upper_note	hill_slope	r_squared	n	curve_class	perc_min_measured	perc_min_measured_unit	perc_min_measured_note	perc_max_measured	perc_max_measured_unit	perc_max_measured_note	perc_baseline_response	perc_baseline_response_unit	perc_max_response	perc_max_response_unit	perc_span	perc_span_unit
ASAP-0008275	ASAP-0008275-001	ASAPPNBTAE	HeLa-ACE2 SARS-CoV-2 antiviral effect without P-gp inhibitor		1.726	uM			4.307	uM		1.079	uM		2.761	uM		0.194	uM		2.46	uM		-2.403	0.7	N = 18	complete curve, showing multiple points near both asymptotes	3.811	%	± 1.3769505422888788 (n=3)	109.522	%	± 6.69774540641403 (n=3)	0.0	%	100.0	%	100.0	%
ASAP-0008288	ASAP-0008288-001	ASAPPNBTAE	HeLa-ACE2 SARS-CoV-2 antiviral effect without P-gp inhibitor	>	50.0	uM	falls outside the dose series	>	50.0	uM	falls outside the dose series													-10.038	0.191	N = 18		73.654	%	± 16.230652819495177 (n=3)	122.799	%	± 25.5176390721407 (n=3)	0.0	%	100.0	%	100.0	%
ASAP-0008302	ASAP-0008302-001	ASAPPNBTAE	HeLa-ACE2 SARS-CoV-2 antiviral effect without P-gp inhibitor	>	50.0	uM	falls outside the dose series	>	50.0	uM	falls outside the dose series													-2.239	0.469	N = 18		69.199	%	± 4.483711846319747 (n=3)	123.573	%	± 9.453450662485851 (n=3)	0.0	%	100.0	%	100.0	%
ASAP-0008348	ASAP-0008348-001	ASAPPNBTAE	HeLa-ACE2 SARS-CoV-2 antiviral effect without P-gp inhibitor	>	50.0	uM	falls outside the dose series	>	50.0	uM	falls outside the dose series													-1.825	0.688	N = 18		64.264	%	± 7.3760521460972805 (n=3)	114.293	%	± 3.2690647360419325 (n=3)	0.0	%	100.0	%	100.0	%
ASAP-0008327	ASAP-0008327-001	ASAPPNBTAE	HeLa-ACE2 SARS-CoV-2 antiviral effect without P-gp inhibitor	>	50.0	uM	falls outside the dose series	>	50.0	uM	falls outside the dose series													-1.838	0.586	N = 18		76.031	%	± 1.9626852907967316 (n=3)	112.988	%	± 4.470546394637847 (n=3)	0.0	%	100.0	%	100.0	%
ASAP-0008275	ASAP-0008275-001	ASAPPNBTAE	HeLa-ACE2 SARS-CoV-2 antiviral effect without P-gp inhibitor		1.724	uM			4.234	uM		1.514	uM		1.964	uM		0.491	uM		1.004	uM		-2.446	0.979	N = 16 (and 2 outliers)	complete curve, showing multiple points near both asymptotes	0.0	%	(n=1)	109.522	%	± 6.69774540641403 (n=3)	0.0	%	100.0	%	100.0	%
ASAP-0008288	ASAP-0008288-001	ASAPPNBTAE	HeLa-ACE2 SARS-CoV-2 antiviral effect without P-gp inhibitor	>	50.0	uM	falls outside the dose series	>	50.0	uM	falls outside the dose series													-10.038	0.191	N = 18		73.654	%	± 16.230652819495177 (n=3)	122.799	%	± 25.5176390721407 (n=3)	0.0	%	100.0	%	100.0	%
ASAP-0008302	ASAP-0008302-001	ASAPPNBTAE	HeLa-ACE2 SARS-CoV-2 antiviral effect without P-gp inhibitor	>	50.0	uM	falls outside the dose series	>	50.0	uM	falls outside the dose series													-2.239	0.469	N = 18		69.199	%	± 4.483711846319747 (n=3)	123.573	%	± 9.453450662485851 (n=3)	0.0	%	100.0	%	100.0	%
ASAP-0008348	ASAP-0008348-001	ASAPPNBTAE	HeLa-ACE2 SARS-CoV-2 antiviral effect without P-gp inhibitor	>	50.0	uM	falls outside the dose series	>	50.0	uM	falls outside the dose series													-1.825	0.688	N = 18		64.264	%	± 7.3760521460972805 (n=3)	114.293	%	± 3.2690647360419325 (n=3)	0.0	%	100.0	%	100.0	%
ASAP-0008327	ASAP-0008327-001	ASAPPNBTAE	HeLa-ACE2 SARS-CoV-2 antiviral effect without P-gp inhibitor	>	50.0	uM	falls outside the dose series	>	50.0	uM	falls outside the dose series													-1.838	0.586	N = 18		76.031	%	± 1.9626852907967316 (n=3)	112.988	%	± 4.470546394637847 (n=3)	0.0	%	100.0	%	100.0	%
ASAP-0008275	ASAP-0008275-001	ASAPPNBTAE	iPSC pneumocytes SARS-CoV-2 antiviral effect		14.116	uM			16.197	uM			uM	could not be calculated; confidence interval too large		uM	could not be calculated; confidence interval too large		uM	could not be calculated; confidence interval too large		uM	could not be calculated; confidence interval too large	-15.978	0.666	N = 34	complete curve, showing multiple points near both asymptotes	1.229	%	± 1.5055632705898545 (n=6)	108.15	%	± 49.502698141932115 (n=5)	0.0	%	100.0	%	100.0	%
ASAP-0008288	ASAP-0008288-001	ASAPPNBTAE	iPSC pneumocytes SARS-CoV-2 antiviral effect		37.058	uM		>	50.0	uM	falls outside the dose series	17.757	uM	could not be calculated; singular matrix exception	77.339	uM	could not be calculated; singular matrix exception							-4.011	0.242	N = 34		23.083	%	± 20.83348114127175 (n=6)	96.462	%	± 54.01238180811938 (n=6)	0.0	%	100.0	%	100.0	%
ASAP-0008302	ASAP-0008302-001	ASAPPNBTAE	iPSC pneumocytes SARS-CoV-2 antiviral effect	>	50.0	uM	falls outside the dose series	>	50.0	uM	falls outside the dose series															N = 36		92.172	%	± 31.473600130020277 (n=6)	145.289	%	± 37.273472740230496 (n=6)
ASAP-0008348	ASAP-0008348-001	ASAPPNBTAE	iPSC pneumocytes SARS-CoV-2 antiviral effect	>	50.0	uM	falls outside the dose series	>	50.0	uM	falls outside the dose series															N = 36		91.144	%	± 12.021490968579855 (n=6)	153.61	%	± 29.723982673117384 (n=6)
ASAP-0008327	ASAP-0008327-001	ASAPPNBTAE	iPSC pneumocytes SARS-CoV-2 antiviral effect	>	50.0	uM	falls outside the dose series	>	50.0	uM	falls outside the dose series															N = 36		85.609	%	± 27.325230130061616 (n=6)	138.005	%	± 36.261608013593204 (n=6)
ASAP-0008418	ASAP-0008418-001	ASAPPNBTAE	HeLa-ACE2 SARS-CoV-2 antiviral effect without P-gp inhibitor		5.89	uM			6.444	uM			uM	could not be calculated; singular matrix exception		uM	could not be calculated; singular matrix exception		uM	could not be calculated; singular matrix exception		uM	could not be calculated; singular matrix exception	-24.486	0.738	N = 18	partial curve, showing multiple points near only one asymptote	4.604	%	± 2.1599012512509934 (n=3)	143.7	%	± 3.400231208646467 (n=3)	0.0	%	100.0	%	100.0	%
ASAP-0008484	ASAP-0008484-001	ASAPPNBTAE	HeLa-ACE2 SARS-CoV-2 antiviral effect without P-gp inhibitor		1.048	uM			2.125	uM		0.916	uM		1.199	uM		0.423	uM		0.632	uM		-3.108	0.978	N = 18	complete curve, showing multiple points near both asymptotes	1.9	%	± 0.5067958302774597 (n=3)	91.316	%	± 2.773714240517418 (n=3)	0.0	%	100.0	%	100.0	%
ASAP-0008469	ASAP-0008469-001	ASAPPNBTAE	HeLa-ACE2 SARS-CoV-2 antiviral effect without P-gp inhibitor		5.331	uM		>	20.0	uM	falls outside the dose series	4.077	uM		6.972	uM								-0.882	0.934	N = 18	partial curve, showing multiple points near only one asymptote	24.481	%	± 2.8313678281367243 (n=3)	101.658	%	± 3.3294992748801464 (n=3)	0.0	%	100.0	%	100.0	%
ASAP-0008490	ASAP-0008490-001	ASAPPNBTAE	HeLa-ACE2 SARS-CoV-2 antiviral effect without P-gp inhibitor		4.506	uM		>	20.0	uM	falls outside the dose series	3.775	uM		5.38	uM								-0.659	0.973	N = 18	partial curve, showing multiple points near only one asymptote	29.329	%	± 6.763086487862495 (n=3)	95.537	%	± 6.812360060341164 (n=3)	0.0	%	100.0	%	100.0	%
ASAP-0008438	ASAP-0008438-001	ASAPPNBTAE	HeLa-ACE2 SARS-CoV-2 antiviral effect without P-gp inhibitor	>	20.0	uM	falls outside the dose series	>	20.0	uM	falls outside the dose series															N = 18		88.736	%	± 12.04927688004929 (n=3)	108.483	%	± 5.313446122628704 (n=3)
ASAP-0008444	ASAP-0008444-001	ASAPPNBTAE	HeLa-ACE2 SARS-CoV-2 antiviral effect without P-gp inhibitor	>	20.0	uM	value was manually overridden	>	20.0	uM	value was manually overridden																	70.184	%	± 7.6804511081771665 (n=3)	122.873	%	± 7.317174374654294 (n=3)
ASAP-0008485	ASAP-0008485-001	ASAPPNBTAE	HeLa-ACE2 SARS-CoV-2 antiviral effect without P-gp inhibitor	>	20.0	uM	falls outside the dose series	>	20.0	uM	falls outside the dose series													-5.712	0.099	N = 18		86.961	%	± 0.5452557378350354 (n=3)	120.313	%	± 14.478532315913315 (n=3)	0.0	%	100.0	%	100.0	%
ASAP-0008482	ASAP-0008482-001	ASAPPNBTAE	HeLa-ACE2 SARS-CoV-2 antiviral effect without P-gp inhibitor	>	20.0	uM	falls outside the dose series	>	20.0	uM	falls outside the dose series															N = 18		97.771	%	± 15.035129134465887 (n=3)	121.913	%	± 9.220981637327952 (n=3)
ASAP-0008484	ASAP-0008484-001	ASAPPNBTAE	HeLa-ACE2 SARS-CoV-2 antiviral effect without P-gp inhibitor		1.119	uM			3.301	uM		0.984	uM		1.273	uM		0.293	uM		0.492	uM		-2.031	0.981	N = 15	complete curve, showing multiple points near both asymptotes	1.413	%	± 0.3488940604329684 (n=3)	93.387	%	± 6.6658251452267905 (n=3)	0.0	%	100.0	%	100.0	%
ASAP-0008469	ASAP-0008469-001	ASAPPNBTAE	HeLa-ACE2 SARS-CoV-2 antiviral effect without P-gp inhibitor		6.653	uM		>	20.0	uM	falls outside the dose series	4.844	uM		9.138	uM								-0.7	0.91	N = 18	partial curve, showing multiple points near only one asymptote	27.109	%	± 7.819283205261359 (n=3)	92.76	%	± 7.234849931351485 (n=3)	0.0	%	100.0	%	100.0	%
ASAP-0008490	ASAP-0008490-001	ASAPPNBTAE	HeLa-ACE2 SARS-CoV-2 antiviral effect without P-gp inhibitor		4.507	uM		>	20.0	uM	falls outside the dose series	3.947	uM		5.145	uM								-1.195	0.982	N = 18	partial curve, showing multiple points near only one asymptote	14.25	%	± 0.488562973839156 (n=3)	100.014	%	± 7.812484889017698 (n=3)	0.0	%	100.0	%	100.0	%
ASAP-0008438	ASAP-0008438-001	ASAPPNBTAE	HeLa-ACE2 SARS-CoV-2 antiviral effect without P-gp inhibitor	>	20.0	uM	value was manually overridden	>	20.0	uM	value was manually overridden																	3.395	%	± 0.6261057310734635 (n=2)	95.443	%	± 1.43343914528444 (n=3)
ASAP-0008444	ASAP-0008444-001	ASAPPNBTAE	HeLa-ACE2 SARS-CoV-2 antiviral effect without P-gp inhibitor	>	20.0	uM	value was manually overridden	>	20.0	uM	value was manually overridden																	54.623	%	± 4.131758320935519 (n=3)	94.861	%	± 7.397667104138134 (n=3)
ASAP-0008485	ASAP-0008485-001	ASAPPNBTAE	HeLa-ACE2 SARS-CoV-2 antiviral effect without P-gp inhibitor	>	20.0	uM	falls outside the dose series	>	20.0	uM	falls outside the dose series													-0.679	0.733	N = 18	partial curve, showing multiple points near only one asymptote	72.697	%	± 4.535085486324681 (n=3)	102.904	%	± 5.341794161174044 (n=3)	0.0	%	100.0	%	100.0	%
ASAP-0008482	ASAP-0008482-001	ASAPPNBTAE	HeLa-ACE2 SARS-CoV-2 antiviral effect without P-gp inhibitor	>	20.0	uM	falls outside the dose series	>	20.0	uM	falls outside the dose series															N = 18		96.19	%	± 4.041955511656214 (n=3)	112.19	%	± 5.736689841945325 (n=3)
ASAP-0008418	ASAP-0008418-001	ASAPPNBTAE	HeLa-ACE2 SARS-CoV-2 antiviral effect without P-gp inhibitor		5.045	uM			10.473	uM		4.596	uM		5.538	uM		1.926	uM		3.068	uM		-3.008	0.988	N = 18	partial curve, showing multiple points near only one asymptote	4.949	%	± 0.9143038162476824 (n=3)	101.777	%	± 2.655135375834264 (n=3)	0.0	%	100.0	%	100.0	%
ASAP-0008484	ASAP-0008484-001	ASAPPNBTAE	iPSC pneumocytes SARS-CoV-2 antiviral effect		7.665	uM			13.36	uM		3.593	uM		16.353	uM		1.944	uM		9.946	uM		-3.954	0.772	N = 15	partial curve, showing multiple points near only one asymptote	2.165	%	± 0.6066800668626351 (n=2)	131.986	%	± 29.766122582870793 (n=2)	0.0	%	100.0	%	100.0	%
ASAP-0008438	ASAP-0008438-001	ASAPPNBTAE	iPSC pneumocytes SARS-CoV-2 antiviral effect	>	50.0	uM	falls outside the dose series	>	50.0	uM	falls outside the dose series													-3.392	0.094	N = 18		51.066	%	± 27.46154295988052 (n=3)	162.718	%	± 32.9100736470421 (n=3)	0.0	%	100.0	%	100.0	%
ASAP-0008275	ASAP-0008275-001	ASAPPNBTAE	iPSC pneumocytes SARS-CoV-2 antiviral effect		5.391	uM			6.569	uM		0.0	uM		-3.121759557886411e+18	uM		0.0	uM		0.0	uM		-11.115	0.796	N = 18	complete curve, showing multiple points near both asymptotes	8.563	%	± 1.7251653692102196 (n=3)	116.315	%	± 52.18526487542485 (n=3)	0.0	%	100.0	%	100.0	%
ASAP-0008490	ASAP-0008490-001	ASAPPNBTAE	iPSC pneumocytes SARS-CoV-2 antiviral effect		15.747	uM			35.977	uM		8.489	uM		29.208	uM		1.051	uM		45.178	uM		-2.659	0.626	N = 18	partial curve, showing multiple points near only one asymptote	9.251	%	± 0.8380435884991697 (n=3)	160.084	%	± 14.723611340342886 (n=3)	0.0	%	100.0	%	100.0	%
ASAP-0008418	ASAP-0008418-001	ASAPPNBTAE	iPSC pneumocytes SARS-CoV-2 antiviral effect		12.749	uM			15.639	uM		0.0	uM	could not be calculated; singular matrix exception	-5.45630377111611e+18	uM	could not be calculated; singular matrix exception	0.0	uM	could not be calculated; singular matrix exception	0.0	uM	could not be calculated; singular matrix exception	-10.753	0.553	N = 14	complete curve, showing multiple points near both asymptotes	5.314	%	(n=1)	116.418	%	± 62.49947337187649 (n=3)	0.0	%	100.0	%	100.0	%
ASAP-0008444	ASAP-0008444-001	ASAPPNBTAE	iPSC pneumocytes SARS-CoV-2 antiviral effect		41.05	uM		>	50.0	uM	falls outside the dose series	0.0	uM		-9.82480206326443e+17	uM								-8.576	0.308	N = 13	partial curve, showing multiple points near only one asymptote	15.577	%	± 4.561989299993237 (n=3)	136.848	%	± 93.82947672969475 (n=2)	0.0	%	100.0	%	100.0	%
ASAP-0008469	ASAP-0008469-001	ASAPPNBTAE	iPSC pneumocytes SARS-CoV-2 antiviral effect		13.293	uM			25.303	uM		4.016	uM		43.998	uM		0.166	uM		294.285	uM		-3.414	0.471	N = 17	partial curve, showing multiple points near only one asymptote	4.934	%	± 0.8026108438690936 (n=3)	157.709	%	± 112.16226826088268 (n=3)	0.0	%	100.0	%	100.0	%
ASAP-0008327	ASAP-0008327-001	ASAPPNBTAE	iPSC pneumocytes SARS-CoV-2 antiviral effect		29.902	uM		>	50.0	uM	falls outside the dose series	6.312	uM		141.654	uM								-1.893	0.158	N = 18		35.01	%	± 13.326062300249692 (n=3)	187.741	%	± 102.32995996060174 (n=3)	0.0	%	100.0	%	100.0	%
ASAP-0012349	ASAP-0012349-001	ASAPPNBTAE	HeLa-ACE2 SARS-CoV-2 antiviral effect without P-gp inhibitor	>	20.0	uM	falls outside the dose series	>	20.0	uM	falls outside the dose series													-4.495	0.096	N = 18		90.612	%	± 13.784616745117605 (n=3)	108.517	%	± 13.856370175658151 (n=3)	0.0	%	100.0	%	100.0	%
ASAP-0012346	ASAP-0012346-001	ASAPPNBTAE	HeLa-ACE2 SARS-CoV-2 antiviral effect without P-gp inhibitor	>	20.0	uM	falls outside the dose series	>	20.0	uM	falls outside the dose series															N = 18		90.681	%	± 15.216945226276163 (n=3)	104.869	%	± 15.541129643185617 (n=3)
ASAP-0012344	ASAP-0012344-001	ASAPPNBTAE	HeLa-ACE2 SARS-CoV-2 antiviral effect without P-gp inhibitor	>	20.0	uM	falls outside the dose series	>	20.0	uM	falls outside the dose series													-1.505	0.642	N = 18		56.34	%	± 13.558262416661623 (n=3)	108.746	%	± 20.59723609108969 (n=3)	0.0	%	100.0	%	100.0	%
ASAP-0012338	ASAP-0012338-001	ASAPPNBTAE	HeLa-ACE2 SARS-CoV-2 antiviral effect without P-gp inhibitor	>	20.0	uM	falls outside the dose series	>	20.0	uM	falls outside the dose series													-6.666	0.065	N = 18		84.591	%	± 18.96945032028364 (n=3)	112.086	%	± 7.9363670887695275 (n=3)	0.0	%	100.0	%	100.0	%
ASAP-0012336	ASAP-0012336-001	ASAPPNBTAE	HeLa-ACE2 SARS-CoV-2 antiviral effect without P-gp inhibitor	>	20.0	uM	falls outside the dose series	>	20.0	uM	falls outside the dose series													-0.107	0.016	N = 18		84.181	%	± 5.135570860822615 (n=3)	102.123	%	± 9.652439501133832 (n=3)	0.0	%	100.0	%	100.0	%
ASAP-0012329	ASAP-0012329-001	ASAPPNBTAE	HeLa-ACE2 SARS-CoV-2 antiviral effect without P-gp inhibitor	>	20.0	uM	falls outside the dose series	>	20.0	uM	falls outside the dose series													-10.363	0.37	N = 18		72.714	%	± 15.154817805693131 (n=3)	119.22	%	± 12.345225577449748 (n=3)	0.0	%	100.0	%	100.0	%
ASAP-0012315	ASAP-0012315-001	ASAPPNBTAE	HeLa-ACE2 SARS-CoV-2 antiviral effect without P-gp inhibitor	>	20.0	uM	falls outside the dose series	>	20.0	uM	falls outside the dose series															N = 18		101.22	%	± 15.279740681438616 (n=3)	122.738	%	± 14.477930705010252 (n=3)
ASAP-0011448	ASAP-0011448-001	ASAPPNBTAE	HeLa-ACE2 SARS-CoV-2 antiviral effect without P-gp inhibitor	>	20.0	uM	falls outside the dose series	>	20.0	uM	falls outside the dose series															N = 18		93.649	%	± 9.576115836706862 (n=3)	131.643	%	± 18.67150883520463 (n=3)
ASAP-0011446	ASAP-0011446-001	ASAPPNBTAE	HeLa-ACE2 SARS-CoV-2 antiviral effect without P-gp inhibitor	>	20.0	uM	falls outside the dose series	>	20.0	uM	falls outside the dose series													-5.449	0.099	N = 18		82.491	%	± 11.547873537837832 (n=3)	120.747	%	± 6.684847653674912 (n=3)	0.0	%	100.0	%	100.0	%
ASAP-0011432	ASAP-0011432-001	ASAPPNBTAE	HeLa-ACE2 SARS-CoV-2 antiviral effect without P-gp inhibitor	>	20.0	uM	falls outside the dose series	>	20.0	uM	falls outside the dose series															N = 18		107.301	%	± 4.316073375609375 (n=3)	127.59	%	± 24.9153129671172 (n=3)
ASAP-0011428	ASAP-0011428-001	ASAPPNBTAE	HeLa-ACE2 SARS-CoV-2 antiviral effect without P-gp inhibitor	>	20.0	uM	falls outside the dose series	>	20.0	uM	falls outside the dose series													1.066	0.046	N = 18		92.21	%	± 19.081755992073365 (n=3)	108.399	%	± 8.072269935017992 (n=3)	0.0	%	100.0	%	100.0	%
ASAP-0011243	ASAP-0011243-001	ASAPPNBTAE	HeLa-ACE2 SARS-CoV-2 antiviral effect without P-gp inhibitor	>	20.0	uM	falls outside the dose series	>	20.0	uM	falls outside the dose series													-0.236	0.12	N = 18		81.688	%	± 1.978082535045604 (n=3)	99.818	%	± 8.888249039964672 (n=3)	0.0	%	100.0	%	100.0	%
ASAP-0011198	ASAP-0011198-001	ASAPPNBTAE	HeLa-ACE2 SARS-CoV-2 antiviral effect without P-gp inhibitor	>	20.0	uM	falls outside the dose series	>	20.0	uM	falls outside the dose series													0.166	0.011	N = 18		87.557	%	± 1.650335579432442 (n=3)	108.327	%	± 15.283608483151228 (n=3)	0.0	%	100.0	%	100.0	%
ASAP-0011184	ASAP-0011184-001	ASAPPNBTAE	HeLa-ACE2 SARS-CoV-2 antiviral effect without P-gp inhibitor	>	20.0	uM	falls outside the dose series	>	20.0	uM	falls outside the dose series													1.327	0.066	N = 18		90.244	%	± 5.455563046298219 (n=3)	117.537	%	± 16.07138704083535 (n=3)	0.0	%	100.0	%	100.0	%
ASAP-0011176	ASAP-0011176-001	ASAPPNBTAE	HeLa-ACE2 SARS-CoV-2 antiviral effect without P-gp inhibitor	>	20.0	uM	falls outside the dose series	>	20.0	uM	falls outside the dose series													-3.107	0.692	N = 18		56.361	%	± 9.749368173715702 (n=3)	113.346	%	± 8.598644840498938 (n=3)	0.0	%	100.0	%	100.0	%
ASAP-0011171	ASAP-0011171-001	ASAPPNBTAE	HeLa-ACE2 SARS-CoV-2 antiviral effect without P-gp inhibitor	>	20.0	uM	falls outside the dose series	>	20.0	uM	falls outside the dose series													0.543	0.052	N = 18		92.194	%	± 1.6084008446516276 (n=3)	108.143	%	± 12.723987057978858 (n=3)	0.0	%	100.0	%	100.0	%
ASAP-0011162	ASAP-0011162-001	ASAPPNBTAE	HeLa-ACE2 SARS-CoV-2 antiviral effect without P-gp inhibitor	>	20.0	uM	falls outside the dose series	>	20.0	uM	falls outside the dose series															N = 18		93.464	%	± 6.247287171912405 (n=3)	115.43	%	± 26.199897269341562 (n=3)
ASAP-0011153	ASAP-0011153-001	ASAPPNBTAE	HeLa-ACE2 SARS-CoV-2 antiviral effect without P-gp inhibitor	>	20.0	uM	falls outside the dose series	>	20.0	uM	falls outside the dose series													-10.584	0.561	N = 18		66.391	%	± 8.323925125407948 (n=3)	109.331	%	± 8.005921532687312 (n=3)	0.0	%	100.0	%	100.0	%
ASAP-0011147	ASAP-0011147-001	ASAPPNBTAE	HeLa-ACE2 SARS-CoV-2 antiviral effect without P-gp inhibitor		3.514	uM			13.193	uM		2.662	uM		4.638	uM		0.517	uM		1.693	uM		-1.661	0.935	N = 18	partial curve, showing multiple points near only one asymptote	4.545	%	± 3.847988838484415 (n=3)	114.163	%	± 11.976610176184483 (n=3)	0.0	%	100.0	%	100.0	%
ASAP-0011144	ASAP-0011144-001	ASAPPNBTAE	HeLa-ACE2 SARS-CoV-2 antiviral effect without P-gp inhibitor		6.21	uM			7.194	uM			uM	could not be calculated; confidence interval too large		uM	could not be calculated; confidence interval too large		uM	could not be calculated; confidence interval too large		uM	could not be calculated; confidence interval too large	-14.93	0.877	N = 18	partial curve, showing multiple points near only one asymptote	5.734	%	± 1.183353998156309 (n=3)	129.006	%	± 12.493913656403054 (n=3)	0.0	%	100.0	%	100.0	%
ASAP-0010716	ASAP-0010716-001	ASAPPNBTAE	HeLa-ACE2 SARS-CoV-2 antiviral effect without P-gp inhibitor		3.944	uM			9.222	uM		3.019	uM		5.153	uM		1.033	uM		2.755	uM		-2.587	0.93	N = 18	complete curve, showing multiple points near both asymptotes	1.653	%	± 0.5957371644490455 (n=3)	119.294	%	± 9.024004115106651 (n=3)	0.0	%	100.0	%	100.0	%
ASAP-0008674	ASAP-0008674-001	ASAPPNBTAE	HeLa-ACE2 SARS-CoV-2 antiviral effect without P-gp inhibitor	>	20.0	uM	falls outside the dose series	>	20.0	uM	falls outside the dose series															N = 18		103.942	%	± 11.6679242947415 (n=3)	129.029	%	± 8.238377824010929 (n=3)
ASAP-0012318	ASAP-0012318-001	ASAPPNBTAE	HeLa-ACE2 SARS-CoV-2 antiviral effect without P-gp inhibitor	>	20.0	uM	falls outside the dose series	>	20.0	uM	falls outside the dose series													-0.245	0.186	N = 18		83.757	%	± 4.584102929179549 (n=3)	99.283	%	± 15.138072030500526 (n=3)	0.0	%	100.0	%	100.0	%
ASAP-0011076	ASAP-0011076-001	ASAPPNBTAE	HeLa-ACE2 SARS-CoV-2 antiviral effect without P-gp inhibitor	>	20.0	uM	falls outside the dose series	>	20.0	uM	falls outside the dose series															N = 18		78.382	%	± 4.791502655202107 (n=3)	101.15	%	± 3.777988856039872 (n=3)
ASAP-0011192	ASAP-0011192-001	ASAPPNBTAE	HeLa-ACE2 SARS-CoV-2 antiviral effect without P-gp inhibitor	>	20.0	uM	falls outside the dose series	>	20.0	uM	falls outside the dose series													-6.715	0.42	N = 18		69.993	%	± 20.20495189228394 (n=3)	105.419	%	± 5.478541593116858 (n=3)	0.0	%	100.0	%	100.0	%
ASAP-0012320	ASAP-0012320-001	ASAPPNBTAE	HeLa-ACE2 SARS-CoV-2 antiviral effect without P-gp inhibitor	>	20.0	uM	falls outside the dose series	>	20.0	uM	falls outside the dose series															N = 18		96.629	%	± 3.0051968509081988 (n=3)	119.816	%	± 13.455916952483319 (n=3)
ASAP-0012327	ASAP-0012327-001	ASAPPNBTAE	HeLa-ACE2 SARS-CoV-2 antiviral effect without P-gp inhibitor	>	20.0	uM	falls outside the dose series	>	20.0	uM	falls outside the dose series													-1.829	0.593	N = 18		52.798	%	± 12.207503383351339 (n=3)	111.115	%	± 17.31648772648753 (n=3)	0.0	%	100.0	%	100.0	%
ASAP-0012330	ASAP-0012330-001	ASAPPNBTAE	HeLa-ACE2 SARS-CoV-2 antiviral effect without P-gp inhibitor	>	20.0	uM	falls outside the dose series	>	20.0	uM	falls outside the dose series													-0.655	0.123	N = 18		91.129	%	± 8.292231437880673 (n=3)	108.484	%	± 1.232587724774205 (n=3)	0.0	%	100.0	%	100.0	%
ASAP-0011177	ASAP-0011177-001	ASAPPNBTAE	HeLa-ACE2 SARS-CoV-2 antiviral effect without P-gp inhibitor		0.858	uM		>	20.0	uM	falls outside the dose series	0.502	uM		1.468	uM								-0.619	0.805	N = 18	partial curve, showing multiple points near only one asymptote	3.388	%	± 1.577777643161651 (n=3)	70.604	%	± 21.24922642158076 (n=3)	0.0	%	100.0	%	100.0	%
ASAP-0011207	ASAP-0011207-001	ASAPPNBTAE	HeLa-ACE2 SARS-CoV-2 antiviral effect without P-gp inhibitor		14.37	uM		>	20.0	uM	falls outside the dose series	8.783	uM		23.51	uM								-1.207	0.64	N = 18		37.723	%	± 5.676599855849232 (n=3)	103.36	%	± 14.185392070767517 (n=3)	0.0	%	100.0	%	100.0	%
ASAP-0011180	ASAP-0011180-001	ASAPPNBTAE	HeLa-ACE2 SARS-CoV-2 antiviral effect without P-gp inhibitor		2.459	uM			5.572	uM		1.864	uM		3.246	uM		0.524	uM		2.251	uM		-2.687	0.907	N = 18	complete curve, showing multiple points near both asymptotes	8.802	%	± 6.308302653614354 (n=3)	122.922	%	± 8.737429202978628 (n=3)	0.0	%	100.0	%	100.0	%
ASAP-0013255	ASAP-0013255-001	ASAPPNBTAE	HeLa-ACE2 SARS-CoV-2 antiviral effect without P-gp inhibitor		1.334	uM		>	20.0	uM	falls outside the dose series	0.69	uM		2.58	uM								-0.558	0.72	N = 18	partial curve, showing multiple points near only one asymptote	6.652	%	± 2.8021553672106645 (n=3)	72.17	%	± 13.963719481359197 (n=3)	0.0	%	100.0	%	100.0	%
ASAP-0011169	ASAP-0011169-001	ASAPPNBTAE	HeLa-ACE2 SARS-CoV-2 antiviral effect without P-gp inhibitor		11.064	uM		>	20.0	uM	falls outside the dose series	5.919	uM		20.681	uM								-0.715	0.683	N = 18		27.713	%	± 2.174386458464975 (n=3)	94.818	%	± 4.63611284250256 (n=3)	0.0	%	100.0	%	100.0	%
ASAP-0012336	ASAP-0012336-001	ASAPPNBTAE	iPSC pneumocytes SARS-CoV-2 antiviral effect	>	50.0	uM	falls outside the dose series	>	50.0	uM	falls outside the dose series													-0.859	0.551	N = 18		59.767	%	± 9.799630281591813 (n=3)	114.501	%	± 16.534731839597377 (n=3)	0.0	%	100.0	%	100.0	%
ASAP-0012329	ASAP-0012329-001	ASAPPNBTAE	iPSC pneumocytes SARS-CoV-2 antiviral effect		7.589	uM		>	50.0	uM	falls outside the dose series	4.532	uM		12.707	uM								-0.905	0.828	N = 18	partial curve, showing multiple points near only one asymptote	0.206	%	± 0.01548738925197616 (n=3)	103.795	%	± 14.064684509367662 (n=3)	0.0	%	100.0	%	100.0	%
ASAP-0012315	ASAP-0012315-001	ASAPPNBTAE	iPSC pneumocytes SARS-CoV-2 antiviral effect	>	50.0	uM	falls outside the dose series	>	50.0	uM	falls outside the dose series													-0.097	0.078	N = 18		56.467	%	± 1.9785135294792393 (n=3)	94.962	%	± 11.832845429099631 (n=3)	0.0	%	100.0	%	100.0	%
ASAP-0011428	ASAP-0011428-001	ASAPPNBTAE	iPSC pneumocytes SARS-CoV-2 antiviral effect	>	50.0	uM	falls outside the dose series	>	50.0	uM	falls outside the dose series													-0.706	0.133	N = 18		70.174	%	± 16.507961496538325 (n=3)	119.318	%	± 25.659638116546283 (n=3)	0.0	%	100.0	%	100.0	%
ASAP-0011243	ASAP-0011243-001	ASAPPNBTAE	iPSC pneumocytes SARS-CoV-2 antiviral effect		30.695	uM		>	50.0	uM	falls outside the dose series	21.019	uM		44.826	uM								-1.273	0.783	N = 18		30.967	%	± 24.717063411109294 (n=3)	102.14	%	± 4.365460585026145 (n=3)	0.0	%	100.0	%	100.0	%
ASAP-0011198	ASAP-0011198-001	ASAPPNBTAE	iPSC pneumocytes SARS-CoV-2 antiviral effect	>	50.0	uM	falls outside the dose series	>	50.0	uM	falls outside the dose series													-0.484	0.601	N = 18		52.305	%	± 16.845947208495406 (n=3)	101.646	%	± 20.43190403910546 (n=3)	0.0	%	100.0	%	100.0	%
ASAP-0011184	ASAP-0011184-001	ASAPPNBTAE	iPSC pneumocytes SARS-CoV-2 antiviral effect	>	50.0	uM	falls outside the dose series	>	50.0	uM	falls outside the dose series													-7.964	0.151	N = 18		73.915	%	± 23.879058696957948 (n=3)	130.776	%	± 19.931627195504035 (n=3)	0.0	%	100.0	%	100.0	%
ASAP-0011176	ASAP-0011176-001	ASAPPNBTAE	iPSC pneumocytes SARS-CoV-2 antiviral effect		3.343	uM		>	50.0	uM	falls outside the dose series	1.667	uM		6.703	uM								-0.579	0.758	N = 18	partial curve, showing multiple points near only one asymptote	2.106	%	± 0.6890179268838318 (n=3)	92.989	%	± 11.313416087479014 (n=3)	0.0	%	100.0	%	100.0	%
ASAP-0011171	ASAP-0011171-001	ASAPPNBTAE	iPSC pneumocytes SARS-CoV-2 antiviral effect	>	50.0	uM	falls outside the dose series	>	50.0	uM	falls outside the dose series													-0.24	0.31	N = 18		60.326	%	± 5.539677880426415 (n=3)	106.027	%	± 8.792099524218676 (n=3)	0.0	%	100.0	%	100.0	%
ASAP-0011162	ASAP-0011162-001	ASAPPNBTAE	iPSC pneumocytes SARS-CoV-2 antiviral effect		11.415	uM		>	50.0	uM	falls outside the dose series	6.644	uM		19.612	uM								-0.772	0.786	N = 18	partial curve, showing multiple points near only one asymptote	11.328	%	± 3.6704373952426526 (n=3)	91.919	%	± 7.59120780592848 (n=3)	0.0	%	100.0	%	100.0	%
ASAP-0011153	ASAP-0011153-001	ASAPPNBTAE	iPSC pneumocytes SARS-CoV-2 antiviral effect		6.74	uM		>	50.0	uM	falls outside the dose series	4.23	uM		10.74	uM								-0.412	0.862	N = 18	partial curve, showing multiple points near only one asymptote	31.934	%	± 6.765414743732483 (n=3)	88.736	%	± 11.038559443203443 (n=3)	0.0	%	100.0	%	100.0	%
ASAP-0011147	ASAP-0011147-001	ASAPPNBTAE	iPSC pneumocytes SARS-CoV-2 antiviral effect		0.411	uM			12.978	uM		0.223	uM		0.757	uM		0.002	uM		0.075	uM		-0.637	0.781	N = 18	partial curve, showing multiple points near only one asymptote	0.111	%	± 0.11236521725545229 (n=3)	75.192	%	± 17.885102013568986 (n=3)	0.0	%	100.0	%	100.0	%
ASAP-0012317	ASAP-0012317-001	ASAPPNBTAE	HeLa-ACE2 SARS-CoV-2 antiviral effect without P-gp inhibitor	>	20.0	uM	falls outside the dose series	>	20.0	uM	falls outside the dose series													-0.398	0.175	N = 18		79.377	%	± 11.331623193003816 (n=3)	111.753	%	± 9.949464040219647 (n=3)	0.0	%	100.0	%	100.0	%
ASAP-0011201	ASAP-0011201-001	ASAPPNBTAE	HeLa-ACE2 SARS-CoV-2 antiviral effect without P-gp inhibitor		3.644	uM		>	20.0	uM	falls outside the dose series	2.281	uM		5.823	uM								-0.69	0.849	N = 18	partial curve, showing multiple points near only one asymptote	33.895	%	± 2.1299758598456426 (n=3)	110.665	%	± 12.203756253795852 (n=3)	0.0	%	100.0	%	100.0	%
ASAP-0011215	ASAP-0011215-001	ASAPPNBTAE	HeLa-ACE2 SARS-CoV-2 antiviral effect without P-gp inhibitor		7.123	uM		>	20.0	uM	falls outside the dose series	5.289	uM		9.594	uM								-0.819	0.905	N = 18	partial curve, showing multiple points near only one asymptote	28.375	%	± 3.5576295172682864 (n=3)	92.609	%	± 5.1884083834320744 (n=3)	0.0	%	100.0	%	100.0	%
ASAP-0008668	ASAP-0008668-001	ASAPPNBTAE	HeLa-ACE2 SARS-CoV-2 antiviral effect without P-gp inhibitor	>	20.0	uM	falls outside the dose series	>	20.0	uM	falls outside the dose series													-0.117	0.091	N = 18		84.991	%	± 1.0723485713442484 (n=3)	98.615	%	± 9.520196953879129 (n=3)	0.0	%	100.0	%	100.0	%
ASAP-0011153	ASAP-0011153-001	ASAPPNBTAE	Vero 76 MERS-CoV antiviral effect	>	32.0	uM
ASAP-0008676	ASAP-0008676-001	ASAPPNBTAE	HeLa-ACE2 SARS-CoV-2 antiviral effect without P-gp inhibitor	>	20.0	uM	falls outside the dose series	>	20.0	uM	falls outside the dose series													-2.172	0.616	N = 18		66.698	%	± 3.942769893472821 (n=3)	117.108	%	± 8.533763746910441 (n=3)	0.0	%	100.0	%	100.0	%
ASAP-0013824	ASAP-0013824-001	ASAPPNBTAE	HeLa-ACE2 SARS-CoV-2 antiviral effect without P-gp inhibitor		19.696	uM		>	20.0	uM	falls outside the dose series	15.172	uM		25.571	uM								-1.464	0.869	N = 18		49.504	%	± 3.3921907584293534 (n=3)	109.949	%	± 7.625113692808531 (n=3)	0.0	%	100.0	%	100.0	%
ASAP-0013827	ASAP-0013827-001	ASAPPNBTAE	HeLa-ACE2 SARS-CoV-2 antiviral effect without P-gp inhibitor	>	20.0	uM	falls outside the dose series	>	20.0	uM	falls outside the dose series													-1.909	0.285	N = 18		80.543	%	± 3.715120743914754 (n=3)	113.12	%	± 14.16329064722518 (n=3)	0.0	%	100.0	%	100.0	%
ASAP-0015381	ASAP-0015381-001	ASAPPNBTAE	HeLa-ACE2 SARS-CoV-2 antiviral effect without P-gp inhibitor	>	20.0	uM	falls outside the dose series	>	20.0	uM	falls outside the dose series													-0.286	0.436	N = 24		75.952	%	± 2.661437898097019 (n=3)	116.588	%	± 5.290946586233626 (n=3)	0.0	%	100.0	%	100.0	%
ASAP-0010715	ASAP-0010715-001	ASAPPNBTAE	HeLa-ACE2 SARS-CoV-2 antiviral effect without P-gp inhibitor		0.819	uM			3.358	uM		0.57	uM		1.176	uM		0.09	uM		0.442	uM		-1.557	0.913	N = 24	complete curve, showing multiple points near both asymptotes	4.425	%	± 2.433379220007145 (n=3)	125.33	%	± 11.408672714212964 (n=3)	0.0	%	100.0	%	100.0	%
ASAP-0015384	ASAP-0015384-001	ASAPPNBTAE	HeLa-ACE2 SARS-CoV-2 antiviral effect without P-gp inhibitor	>	20.0	uM	falls outside the dose series	>	20.0	uM	falls outside the dose series															N = 24		93.837	%	± 2.1935613790803528 (n=3)	136.92	%	± 12.314133150961748 (n=3)
ASAP-0014722	ASAP-0014722-001	ASAPPNBTAE	HeLa-ACE2 SARS-CoV-2 antiviral effect without P-gp inhibitor	>	20.0	uM	falls outside the dose series	>	20.0	uM	falls outside the dose series													-0.083	0.037	N = 24		71.809	%	± 15.86513894095908 (n=3)	104.611	%	± 6.186884049383529 (n=3)	0.0	%	100.0	%	100.0	%
ASAP-0014726	ASAP-0014726-001	ASAPPNBTAE	HeLa-ACE2 SARS-CoV-2 antiviral effect without P-gp inhibitor			uM	could not be calculated			uM	could not be calculated															N = 24		44.709	%	± 66.36955274573904 (n=3)	129.968	%	± 23.768446165268745 (n=3)
ASAP-0011221	ASAP-0011221-001	ASAPPNBTAE	HeLa-ACE2 SARS-CoV-2 antiviral effect without P-gp inhibitor		1.489	uM		>	10.0	uM	falls outside the dose series	1.247	uM		1.778	uM								-0.984	0.973	N = 24	partial curve, showing multiple points near only one asymptote	8.006	%	± 1.5352029924592823 (n=3)	108.122	%	± 2.526533799592966 (n=3)	0.0	%	100.0	%	100.0	%
ASAP-0011446	ASAP-0011446-001	ASAPPNBTAE	Vero E6/TMPRSS2 MERS-CoV antiviral effect with P-gp inhibitor	>	5.0	uM	falls outside the dose series	>	5.0	uM	falls outside the dose series													-0.054	0.016	N = 24		64.505	%	± 22.312143408993606 (n=3)	103.374	%	± 11.823639234545544 (n=3)	0.0	%	100.0	%	100.0	%
ASAP-0011198	ASAP-0011198-001	ASAPPNBTAE	Vero E6/TMPRSS2 MERS-CoV antiviral effect with P-gp inhibitor	>	5.0	uM	falls outside the dose series	>	5.0	uM	falls outside the dose series															N = 24		88.282	%	± 2.5125660738766014 (n=3)	124.089	%	± 7.034060240918556 (n=3)
ASAP-0010716	ASAP-0010716-001	ASAPPNBTAE	Vero E6/TMPRSS2 MERS-CoV antiviral effect with P-gp inhibitor	>	5.0	uM	falls outside the dose series	>	5.0	uM	falls outside the dose series													-0.379	0.219	N = 24		55.976	%	± 23.4320920745749 (n=3)	144.33	%	± 4.785267053819866 (n=3)	0.0	%	100.0	%	100.0	%
ASAP-0008674	ASAP-0008674-001	ASAPPNBTAE	Vero E6/TMPRSS2 MERS-CoV antiviral effect with P-gp inhibitor		2.42	uM		>	5.0	uM	falls outside the dose series	1.201	uM		4.874	uM								-0.896	0.676	N = 24	partial curve, showing multiple points near only one asymptote	42.601	%	± 19.069267451563952 (n=3)	131.878	%	± 5.598280740678739 (n=3)	0.0	%	100.0	%	100.0	%
ASAP-0011184	ASAP-0011184-001	ASAPPNBTAE	Vero E6/TMPRSS2 MERS-CoV antiviral effect with P-gp inhibitor	>	5.0	uM	falls outside the dose series	>	5.0	uM	falls outside the dose series													-1.382	0.36	N = 24		70.435	%	± 32.54755799428769 (n=3)	126.666	%	± 6.168307728247672 (n=3)	0.0	%	100.0	%	100.0	%
ASAP-0011176	ASAP-0011176-001	ASAPPNBTAE	Vero E6/TMPRSS2 MERS-CoV antiviral effect with P-gp inhibitor	>	5.0	uM	falls outside the dose series	>	5.0	uM	falls outside the dose series															N = 24		91.617	%	± 3.318276334094711 (n=3)	108.298	%	± 3.3876651050231428 (n=3)
ASAP-0010715	ASAP-0010715-001	ASAPPNBTAE	Vero E6/TMPRSS2 MERS-CoV antiviral effect with P-gp inhibitor	>	5.0	uM	falls outside the dose series	>	5.0	uM	falls outside the dose series															N = 24		93.468	%	± 5.315858881528811 (n=3)	122.135	%	± 3.0693796741755466 (n=3)
ASAP-0015381	ASAP-0015381-001	ASAPPNBTAE	Vero E6/TMPRSS2 MERS-CoV antiviral effect with P-gp inhibitor	>	5.0	uM	falls outside the dose series	>	5.0	uM	falls outside the dose series													0.103	0.023	N = 24		85.891	%	± 13.373040976494718 (n=3)	110.958	%	± 3.2883518857761387 (n=3)	0.0	%	100.0	%	100.0	%
ASAP-0014722	ASAP-0014722-001	ASAPPNBTAE	Vero E6/TMPRSS2 MERS-CoV antiviral effect with P-gp inhibitor	>	5.0	uM	falls outside the dose series	>	5.0	uM	falls outside the dose series													-10.23	0.252	N = 24	partial curve, showing multiple points near only one asymptote	63.318	%	± 45.06234823326433 (n=3)	106.305	%	± 4.026770982406383 (n=3)	0.0	%	100.0	%	100.0	%
ASAP-0008674	ASAP-0008674-001	ASAPPNBTAE	Vero E6/TMPRSS2 MERS-CoV antiviral effect with P-gp inhibitor	>	20.0	uM	value was manually overridden	>	20.0	uM	value was manually overridden																	29.019	%	± 16.88287394998144 (n=3)	83.309	%	± 7.705509847975793 (n=3)
ASAP-0011446	ASAP-0011446-001	ASAPPNBTAE	Vero E6/TMPRSS2 MERS-CoV antiviral effect with P-gp inhibitor	>	5.0	uM	falls outside the dose series	>	5.0	uM	falls outside the dose series															N = 24		89.964	%	± 19.145785426440316 (n=3)	130.763	%	± 6.497324874109582 (n=3)
ASAP-0011198	ASAP-0011198-001	ASAPPNBTAE	Vero E6/TMPRSS2 MERS-CoV antiviral effect with P-gp inhibitor	>	5.0	uM	falls outside the dose series	>	5.0	uM	falls outside the dose series													0.145	0.071	N = 24		84.091	%	± 10.076655588222698 (n=3)	106.936	%	± 10.488076686274002 (n=3)	0.0	%	100.0	%	100.0	%
ASAP-0010716	ASAP-0010716-001	ASAPPNBTAE	Vero E6/TMPRSS2 MERS-CoV antiviral effect with P-gp inhibitor	>	5.0	uM	falls outside the dose series	>	5.0	uM	falls outside the dose series															N = 24		101.272	%	± 7.767540698500467 (n=3)	125.176	%	± 1.5471219460719097 (n=3)
ASAP-0008674	ASAP-0008674-001	ASAPPNBTAE	Vero E6/TMPRSS2 MERS-CoV antiviral effect with P-gp inhibitor	>	5.0	uM	falls outside the dose series	>	5.0	uM	falls outside the dose series															N = 24		95.686	%	± 10.001997377890588 (n=3)	125.339	%	± 10.587509072711455 (n=3)
ASAP-0011184	ASAP-0011184-001	ASAPPNBTAE	Vero E6/TMPRSS2 MERS-CoV antiviral effect with P-gp inhibitor	>	5.0	uM	falls outside the dose series	>	5.0	uM	falls outside the dose series													5.621	0.151	N = 24		84.639	%	± 9.49738531301397 (n=3)	110.051	%	± 3.0751607138897255 (n=3)	0.0	%	100.0	%	100.0	%
ASAP-0011176	ASAP-0011176-001	ASAPPNBTAE	Vero E6/TMPRSS2 MERS-CoV antiviral effect with P-gp inhibitor	>	5.0	uM	falls outside the dose series	>	5.0	uM	falls outside the dose series															N = 24		86.125	%	± 11.03626497151261 (n=3)	134.469	%	± 19.44286250329422 (n=3)
ASAP-0010715	ASAP-0010715-001	ASAPPNBTAE	Vero E6/TMPRSS2 MERS-CoV antiviral effect with P-gp inhibitor	>	5.0	uM	falls outside the dose series	>	5.0	uM	falls outside the dose series													0.31	0.425	N = 24		72.24	%	± 3.4296134216762377 (n=3)	106.633	%	± 4.525510715569075 (n=3)	0.0	%	100.0	%	100.0	%
ASAP-0015381	ASAP-0015381-001	ASAPPNBTAE	Vero E6/TMPRSS2 MERS-CoV antiviral effect with P-gp inhibitor	>	5.0	uM	falls outside the dose series	>	5.0	uM	falls outside the dose series													5.435	0.247	N = 24		86.764	%	± 2.655345704324452 (n=3)	111.344	%	± 10.112200215633333 (n=3)	0.0	%	100.0	%	100.0	%
ASAP-0014722	ASAP-0014722-001	ASAPPNBTAE	Vero E6/TMPRSS2 MERS-CoV antiviral effect with P-gp inhibitor	>	5.0	uM	falls outside the dose series	>	5.0	uM	falls outside the dose series															N = 24		92.538	%	± 1.909175222060465 (n=3)	132.117	%	± 3.385419675512662 (n=3)
ASAP-0011221	ASAP-0011221-001	ASAPPNBTAE	Vero E6/TMPRSS2 MERS-CoV antiviral effect with P-gp inhibitor	>	5.0	uM	falls outside the dose series	>	5.0	uM	falls outside the dose series															N = 24		99.797	%	± 12.130274638358786 (n=3)	128.492	%	± 14.803150311235871 (n=3)
ASAP-0011446	ASAP-0011446-001	ASAPPNBTAE	HeLa-ACE2 SARS-CoV-2 antiviral effect without P-gp inhibitor	>	20.0	uM	falls outside the dose series	>	20.0	uM	falls outside the dose series													-2.191	0.73	N = 72		56.402	%	± 4.719920595387419 (n=9)	111.189	%	± 8.092886494732996 (n=9)	0.0	%	100.0	%	100.0	%
ASAP-0011198	ASAP-0011198-001	ASAPPNBTAE	HeLa-ACE2 SARS-CoV-2 antiviral effect without P-gp inhibitor	>	20.0	uM	falls outside the dose series	>	20.0	uM	falls outside the dose series													-0.788	0.114	N = 72		93.8	%	± 10.47220461854494 (n=9)	109.068	%	± 6.651812020737147 (n=9)	0.0	%	100.0	%	100.0	%
ASAP-0010716	ASAP-0010716-001	ASAPPNBTAE	HeLa-ACE2 SARS-CoV-2 antiviral effect without P-gp inhibitor		1.526	uM			7.547	uM		1.391	uM		1.675	uM		0.252	uM		0.378	uM		-1.375	0.975	N = 72	complete curve, showing multiple points near both asymptotes	1.471	%	± 1.2116821280977914 (n=9)	105.062	%	± 7.390088482435991 (n=9)	0.0	%	100.0	%	100.0	%
ASAP-0010715	ASAP-0010715-001	ASAPPNBTAE	HeLa-ACE2 SARS-CoV-2 antiviral effect without P-gp inhibitor		0.508	uM			1.957	uM		0.467	uM		0.553	uM		0.11	uM		0.158	uM		-1.629	0.979	N = 72	complete curve, showing multiple points near both asymptotes	1.508	%	± 2.2589513190125534 (n=9)	105.242	%	± 6.879046338961586 (n=9)	0.0	%	100.0	%	100.0	%
ASAP-0008674	ASAP-0008674-001	ASAPPNBTAE	HeLa-ACE2 SARS-CoV-2 antiviral effect without P-gp inhibitor	>	20.0	uM	falls outside the dose series	>	20.0	uM	falls outside the dose series															N = 72		84.767	%	± 9.950519166349249 (n=9)	158.705	%	± 167.86082700165835 (n=9)
ASAP-0011184	ASAP-0011184-001	ASAPPNBTAE	HeLa-ACE2 SARS-CoV-2 antiviral effect without P-gp inhibitor	>	20.0	uM	falls outside the dose series	>	20.0	uM	falls outside the dose series															N = 72		98.017	%	± 8.573575237793106 (n=9)	116.513	%	± 6.540054307514446 (n=9)
ASAP-0011176	ASAP-0011176-001	ASAPPNBTAE	HeLa-ACE2 SARS-CoV-2 antiviral effect without P-gp inhibitor		11.637	uM		>	20.0	uM	falls outside the dose series	6.466	uM		20.942	uM								-1.471	0.287	N = 72		28.123	%	± 2.034613431089395 (n=9)	134.366	%	± 105.46600090338279 (n=9)	0.0	%	100.0	%	100.0	%
ASAP-0011221	ASAP-0011221-001	ASAPPNBTAE	HeLa-ACE2 SARS-CoV-2 antiviral effect without P-gp inhibitor		1.603	uM		>	20.0	uM	falls outside the dose series	0.569	uM		4.514	uM								-0.781	0.23	N = 72	partial curve, showing multiple points near only one asymptote	4.671	%	± 0.9131288182508586 (n=9)	101.751	%	± 10.488165841512393 (n=9)	0.0	%	100.0	%	100.0	%
ASAP-0015381	ASAP-0015381-001	ASAPPNBTAE	HeLa-ACE2 SARS-CoV-2 antiviral effect without P-gp inhibitor	>	20.0	uM	falls outside the dose series	>	20.0	uM	falls outside the dose series													-1.346	0.139	N = 72		88.847	%	± 5.318812295584844 (n=9)	102.013	%	± 7.796581020790507 (n=9)	0.0	%	100.0	%	100.0	%
ASAP-0014722	ASAP-0014722-001	ASAPPNBTAE	HeLa-ACE2 SARS-CoV-2 antiviral effect without P-gp inhibitor	>	20.0	uM	falls outside the dose series	>	20.0	uM	falls outside the dose series															N = 72		91.919	%	± 10.005493735750912 (n=9)	2742.071	%	± 7903.200075544169 (n=9)
