## Supplementary material for "Discovery of potent SARS-CoV-2 nsp3 macrodomain inhibitors uncovers lack of translation to cellular antiviral response": Bioactivity data: Cardiotoxicity.csv

compound_name	batch_name	program_code	protocol_name	ic50_modifier	ic50	ic50_unit	ic50_rest_state_modifier	ic50_rest_state	ic50_rest_state_unit	ic50_use_dep_block_modifier	ic50_use_dep_block	ic50_use_dep_block_unit	top_test_concentration	top_test_concentration_unit	perc_inhibition_top_conc	perc_inhibition_top_conc_unit	perc_inhibition_rest_state_modifier	perc_inhibition_rest_state	perc_inhibition_rest_state_unit	perc_inhibition_use_dep_block_modifier	perc_inhibition_use_dep_block	perc_inhibition_use_dep_block_unit
ASAP-0011198	ASAP-0011198-001	ASAPPNBTAE	In vitro hERG cardiotoxocity	>	30.0	uM							30	uM	23.0	%
ASAP-0008674	ASAP-0008674-001	ASAPPNBTAE	In vitro NaV1.5 cardiotoxicity				>	30.0	uM	>	30.0	uM	30	uM			=	19.0	%	=	29.0	%
ASAP-0010715	ASAP-0010715-001	ASAPPNBTAE	In vitro NaV1.5 cardiotoxicity				>	30.0	uM	>	30.0	uM	30	uM			=	33.0	%	=	35.0	%
ASAP-0010716	ASAP-0010716-001	ASAPPNBTAE	In vitro NaV1.5 cardiotoxicity				>	30.0	uM	>	30.0	uM	30	uM			=	27.0	%	=	25.0	%
ASAP-0011176	ASAP-0011176-001	ASAPPNBTAE	In vitro NaV1.5 cardiotoxicity				>	30.0	uM	>	30.0	uM	30	uM			=	10.0	%	=	16.0	%
ASAP-0011184	ASAP-0011184-001	ASAPPNBTAE	In vitro NaV1.5 cardiotoxicity				>	30.0	uM	>	30.0	uM	30	uM			=	15.0	%	=	26.0	%
ASAP-0011198	ASAP-0011198-001	ASAPPNBTAE	In vitro NaV1.5 cardiotoxicity				>	30.0	uM	>	30.0	uM	30	uM			=	11.0	%	=	11.0	%
ASAP-0011221	ASAP-0011221-001	ASAPPNBTAE	In vitro NaV1.5 cardiotoxicity				>	30.0	uM	>	30.0	uM	30	uM			=	17.0	%	=	21.0	%
ASAP-0014722	ASAP-0014722-002	ASAPPNBTAE	In vitro NaV1.5 cardiotoxicity				>	30.0	uM	>	30.0	uM	30	uM			=	18.0	%	=	16.0	%
ASAP-0015381	ASAP-0015381-001	ASAPPNBTAE	In vitro NaV1.5 cardiotoxicity				>	30.0	uM	>	30.0	uM	30	uM			=	9.0	%	=	8.0	%
ASAP-0008674	ASAP-0008674-001	ASAPPNBTAE	In vitro hERG cardiotoxocity	>	30.0	uM							30	uM	39.0	%
ASAP-0010715	ASAP-0010715-001	ASAPPNBTAE	In vitro hERG cardiotoxocity	=	11.0	uM							30	uM
ASAP-0010716	ASAP-0010716-001	ASAPPNBTAE	In vitro hERG cardiotoxocity	=	10.1	uM							30	uM
ASAP-0011176	ASAP-0011176-001	ASAPPNBTAE	In vitro hERG cardiotoxocity	>	30.0	uM							30	uM	26.0	%
ASAP-0011184	ASAP-0011184-001	ASAPPNBTAE	In vitro hERG cardiotoxocity	>	30.0	uM							30	uM	23.0	%
ASAP-0011198	ASAP-0011198-001	ASAPPNBTAE	In vitro hERG cardiotoxocity	>	30.0	uM							30	uM	18.0	%
ASAP-0011221	ASAP-0011221-001	ASAPPNBTAE	In vitro hERG cardiotoxocity	=	19.5	uM							30	uM
ASAP-0014722	ASAP-0014722-002	ASAPPNBTAE	In vitro hERG cardiotoxocity	>	30.0	uM							30	uM	28.0	%
ASAP-0015381	ASAP-0015381-001	ASAPPNBTAE	In vitro hERG cardiotoxocity	>	30.0	uM							30	uM	27.0	%
