## Supplementary material for "Discovery of potent SARS-CoV-2 nsp3 macrodomain inhibitors uncovers lack of translation to cellular antiviral response": Bioactivity data: CYP_Inhibition.csv

compound_name	batch_name	program_code	protocol_name	ic50_modifier	ic50	ic50_unit	isoform	potency
ASAP-0008674	ASAP-0008674-001	ASAPPNBTAE	In vitro CYP inhibition pooled	>	50.0	uM	1A2	weak
ASAP-0008674	ASAP-0008674-001	ASAPPNBTAE	In vitro CYP inhibition pooled	=	15.0	uM	2C19	weak
ASAP-0008674	ASAP-0008674-001	ASAPPNBTAE	In vitro CYP inhibition pooled	=	18.2	uM	2C9	weak
ASAP-0008674	ASAP-0008674-001	ASAPPNBTAE	In vitro CYP inhibition pooled	>	50.0	uM	2D6	weak
ASAP-0008674	ASAP-0008674-001	ASAPPNBTAE	In vitro CYP inhibition pooled	=	3.2	uM	3A4	moderate
ASAP-0010715	ASAP-0010715-001	ASAPPNBTAE	In vitro CYP inhibition pooled	=	35.2	uM	1A2	weak
ASAP-0010715	ASAP-0010715-001	ASAPPNBTAE	In vitro CYP inhibition pooled	=	16.9	uM	2C19	weak
ASAP-0010715	ASAP-0010715-001	ASAPPNBTAE	In vitro CYP inhibition pooled	=	5.93	uM	2C9	moderate
ASAP-0010715	ASAP-0010715-001	ASAPPNBTAE	In vitro CYP inhibition pooled	=	27.7	uM	2D6	weak
ASAP-0010715	ASAP-0010715-001	ASAPPNBTAE	In vitro CYP inhibition pooled	=	3.69	uM	3A4	moderate
ASAP-0010716	ASAP-0010716-001	ASAPPNBTAE	In vitro CYP inhibition pooled	=	8.86	uM	1A2	moderate
ASAP-0010716	ASAP-0010716-001	ASAPPNBTAE	In vitro CYP inhibition pooled	=	9.51	uM	2C19	moderate
ASAP-0010716	ASAP-0010716-001	ASAPPNBTAE	In vitro CYP inhibition pooled	=	4.34	uM	2C9	moderate
ASAP-0010716	ASAP-0010716-001	ASAPPNBTAE	In vitro CYP inhibition pooled	=	22.7	uM	2D6	weak
ASAP-0010716	ASAP-0010716-001	ASAPPNBTAE	In vitro CYP inhibition pooled	=	2.07	uM	3A4	moderate
ASAP-0011176	ASAP-0011176-001	ASAPPNBTAE	In vitro CYP inhibition pooled	=	49.3	uM	1A2	weak
ASAP-0011176	ASAP-0011176-001	ASAPPNBTAE	In vitro CYP inhibition pooled	=	22.6	uM	2C19	weak
ASAP-0011176	ASAP-0011176-001	ASAPPNBTAE	In vitro CYP inhibition pooled	=	5.25	uM	2C9	moderate
ASAP-0011176	ASAP-0011176-001	ASAPPNBTAE	In vitro CYP inhibition pooled	=	9.03	uM	2D6	moderate
ASAP-0011176	ASAP-0011176-001	ASAPPNBTAE	In vitro CYP inhibition pooled	=	1.81	uM	3A4	moderate-potent
ASAP-0011184	ASAP-0011184-001	ASAPPNBTAE	In vitro CYP inhibition pooled	=	44.1	uM	1A2	weak
ASAP-0011184	ASAP-0011184-001	ASAPPNBTAE	In vitro CYP inhibition pooled	=	34.7	uM	2C19	weak
ASAP-0011184	ASAP-0011184-001	ASAPPNBTAE	In vitro CYP inhibition pooled	=	29.0	uM	2C9	weak
ASAP-0011184	ASAP-0011184-001	ASAPPNBTAE	In vitro CYP inhibition pooled	=	48.2	uM	2D6	weak
ASAP-0011184	ASAP-0011184-001	ASAPPNBTAE	In vitro CYP inhibition pooled	=	3.1	uM	3A4	moderate
ASAP-0011198	ASAP-0011198-001	ASAPPNBTAE	In vitro CYP inhibition pooled	>	50.0	uM	1A2	weak
ASAP-0011198	ASAP-0011198-001	ASAPPNBTAE	In vitro CYP inhibition pooled	>	50.0	uM	2C19	weak
ASAP-0011198	ASAP-0011198-001	ASAPPNBTAE	In vitro CYP inhibition pooled	>	50.0	uM	2C9	weak
ASAP-0011198	ASAP-0011198-001	ASAPPNBTAE	In vitro CYP inhibition pooled	>	50.0	uM	2D6	weak
ASAP-0011198	ASAP-0011198-001	ASAPPNBTAE	In vitro CYP inhibition pooled	>	50.0	uM	3A4	weak
ASAP-0011221	ASAP-0011221-001	ASAPPNBTAE	In vitro CYP inhibition pooled	>	50.0	uM	1A2	weak
ASAP-0011221	ASAP-0011221-001	ASAPPNBTAE	In vitro CYP inhibition pooled	>	50.0	uM	2C19	weak
ASAP-0011221	ASAP-0011221-001	ASAPPNBTAE	In vitro CYP inhibition pooled	=	42.6	uM	2C9	weak
ASAP-0011221	ASAP-0011221-001	ASAPPNBTAE	In vitro CYP inhibition pooled	=	20.5	uM	2D6	weak
ASAP-0011221	ASAP-0011221-001	ASAPPNBTAE	In vitro CYP inhibition pooled	=	8.79	uM	3A4	moderate
ASAP-0014722	ASAP-0014722-002	ASAPPNBTAE	In vitro CYP inhibition pooled	>	50.0	uM	1A2	weak
ASAP-0014722	ASAP-0014722-002	ASAPPNBTAE	In vitro CYP inhibition pooled	>	50.0	uM	2C19	weak
ASAP-0014722	ASAP-0014722-002	ASAPPNBTAE	In vitro CYP inhibition pooled	=	5.14	uM	2C9	moderate
ASAP-0014722	ASAP-0014722-002	ASAPPNBTAE	In vitro CYP inhibition pooled	>	50.0	uM	2D6	weak
ASAP-0014722	ASAP-0014722-002	ASAPPNBTAE	In vitro CYP inhibition pooled	>	50.0	uM	3A4	weak
ASAP-0015381	ASAP-0015381-001	ASAPPNBTAE	In vitro CYP inhibition pooled	>	50.0	uM	1A2	weak
ASAP-0015381	ASAP-0015381-001	ASAPPNBTAE	In vitro CYP inhibition pooled	>	50.0	uM	2C19	weak
ASAP-0015381	ASAP-0015381-001	ASAPPNBTAE	In vitro CYP inhibition pooled	=	31.2	uM	2C9	weak
ASAP-0015381	ASAP-0015381-001	ASAPPNBTAE	In vitro CYP inhibition pooled	>	50.0	uM	2D6	weak
ASAP-0015381	ASAP-0015381-001	ASAPPNBTAE	In vitro CYP inhibition pooled	=	25.4	uM	3A4	weak
