## Supplementary material for "Discovery of potent SARS-CoV-2 nsp3 macrodomain inhibitors uncovers lack of translation to cellular antiviral response": Bioactivity data: Cytotoxicity.csv

compound_name	batch_name	program_code	protocol_name	cc10_modifier	cc10	cc10_unit	cc10_note	cc50_modifier	cc50	cc50_unit	cc50_note	cc10_ci_lower	cc10_ci_lower_unit	cc10_ci_lower_note	cc10_ci_upper	cc10_ci_upper_unit	cc10_ci_upper_note	cc50_ci_lower	cc50_ci_lower_unit	cc50_ci_lower_note	cc50_ci_upper	cc50_ci_upper_unit	cc50_ci_upper_note	hill_slope	r_squared	n	curve_class	perc_min_measured	perc_min_measured_unit	perc_min_measured_note	perc_max_measured	perc_max_measured_unit	perc_max_measured_note	perc_baseline_response	perc_baseline_response_unit	perc_max_response	perc_max_response_unit	perc_span	perc_span_unit
ASAP-0008275	ASAP-0008275-001	ASAPPNBTAE	HeLa-ACE2 cytotoxicity	>	50.0	uM	falls outside the dose series	>	50.0	uM	falls outside the dose series															N = 18		77.442	%	± 31.383019924575454 (n=3)	136.373	%	± 15.196673108884887 (n=3)
ASAP-0008288	ASAP-0008288-001	ASAPPNBTAE	HeLa-ACE2 cytotoxicity	>	50.0	uM	falls outside the dose series	>	50.0	uM	falls outside the dose series															N = 18		114.308	%	± 11.550328245101756 (n=3)	128.866	%	± 12.92562666161505 (n=3)
ASAP-0008302	ASAP-0008302-001	ASAPPNBTAE	HeLa-ACE2 cytotoxicity	>	50.0	uM	falls outside the dose series	>	50.0	uM	falls outside the dose series													-4.208	0.147	N = 18		95.445	%	± 3.779486937188239 (n=3)	107.359	%	± 1.8376423185725712 (n=3)	0.0	%	100.0	%	100.0	%
ASAP-0008348	ASAP-0008348-001	ASAPPNBTAE	HeLa-ACE2 cytotoxicity	>	50.0	uM	falls outside the dose series	>	50.0	uM	falls outside the dose series															N = 18		99.225	%	± 3.1007336326099697 (n=3)	108.404	%	± 1.9982310873959235 (n=3)
ASAP-0008327	ASAP-0008327-001	ASAPPNBTAE	HeLa-ACE2 cytotoxicity	>	50.0	uM	falls outside the dose series	>	50.0	uM	falls outside the dose series															N = 18		98.585	%	± 2.0123916440944716 (n=3)	104.85	%	± 3.6328781580467595 (n=3)
ASAP-0008275	ASAP-0008275-001	ASAPPNBTAE	HeLa-ACE2 cytotoxicity	>	50.0	uM	falls outside the dose series	>	50.0	uM	falls outside the dose series															N = 18		77.442	%	± 31.383019924575454 (n=3)	136.373	%	± 15.196673108884887 (n=3)
ASAP-0008288	ASAP-0008288-001	ASAPPNBTAE	HeLa-ACE2 cytotoxicity	>	50.0	uM	falls outside the dose series	>	50.0	uM	falls outside the dose series															N = 18		114.308	%	± 11.550328245101756 (n=3)	128.866	%	± 12.92562666161505 (n=3)
ASAP-0008302	ASAP-0008302-001	ASAPPNBTAE	HeLa-ACE2 cytotoxicity	>	50.0	uM	falls outside the dose series	>	50.0	uM	falls outside the dose series													-4.208	0.147	N = 18		95.445	%	± 3.779486937188239 (n=3)	107.359	%	± 1.8376423185725712 (n=3)	0.0	%	100.0	%	100.0	%
ASAP-0008348	ASAP-0008348-001	ASAPPNBTAE	HeLa-ACE2 cytotoxicity	>	50.0	uM	falls outside the dose series	>	50.0	uM	falls outside the dose series															N = 18		99.225	%	± 3.1007336326099697 (n=3)	108.404	%	± 1.9982310873959235 (n=3)
ASAP-0008327	ASAP-0008327-001	ASAPPNBTAE	HeLa-ACE2 cytotoxicity	>	50.0	uM	falls outside the dose series	>	50.0	uM	falls outside the dose series															N = 18		98.585	%	± 2.0123916440944716 (n=3)	104.85	%	± 3.6328781580467595 (n=3)
ASAP-0008275	ASAP-0008275-001	ASAPPNBTAE	iPSC pneumocytes cytotoxicity		13.408	uM			18.117	uM		0.0	uM		8.370305091020259e+18	uM		0.0	uM		245837647.921	uM		-7.3	0.645	N = 36		69.382	%	± 10.008423680825006 (n=6)	110.873	%	± 9.82638914290169 (n=6)	69.353	%	108.625	%	39.271	%
ASAP-0008288	ASAP-0008288-001	ASAPPNBTAE	iPSC pneumocytes cytotoxicity	>	50.0	uM	falls outside the dose series	>	50.0	uM	falls outside the dose series													16.431	0.159	N = 36		85.436	%	± 25.243347144789404 (n=6)	102.79	%	± 7.16354385416745 (n=6)	85.436	%	99.423	%	13.987	%
ASAP-0008302	ASAP-0008302-001	ASAPPNBTAE	iPSC pneumocytes cytotoxicity	>	50.0	uM	falls outside the dose series	>	50.0	uM	falls outside the dose series													-4.837	0.291	N = 36		82.288	%	± 9.495393075719425 (n=6)	98.455	%	± 10.130639519334714 (n=6)	75.979	%	96.77	%	20.791	%
ASAP-0008348	ASAP-0008348-001	ASAPPNBTAE	iPSC pneumocytes cytotoxicity	>	50.0	uM	falls outside the dose series	>	50.0	uM	falls outside the dose series													-1.194	0.927	N = 36		52.012	%	± 6.955040421645652 (n=6)	98.804	%	± 2.8810989365381463 (n=6)	-1455.153	%	96.665	%	1551.818	%
ASAP-0008327	ASAP-0008327-001	ASAPPNBTAE	iPSC pneumocytes cytotoxicity	>	50.0	uM	falls outside the dose series	>	50.0	uM	falls outside the dose series													-55.792	0.186	N = 36		81.556	%	± 24.110242734426496 (n=6)	97.729	%	± 2.7763066687025106 (n=6)	84.752	%	96.292	%	11.539	%
ASAP-0008418	ASAP-0008418-001	ASAPPNBTAE	HeLa-ACE2 cytotoxicity	>	50.0	uM	falls outside the dose series	>	50.0	uM	falls outside the dose series													-12.772	0.352	N = 18		59.813	%	± 2.396886247850585 (n=3)	131.128	%	± 24.151939741401062 (n=3)	0.0	%	100.0	%	100.0	%
ASAP-0008484	ASAP-0008484-001	ASAPPNBTAE	HeLa-ACE2 cytotoxicity	>	20.0	uM	falls outside the dose series	>	20.0	uM	falls outside the dose series													-10.722	0.529	N = 18		61.501	%	± 3.771912732868972 (n=3)	117.871	%	± 11.658367998861532 (n=3)	0.0	%	100.0	%	100.0	%
ASAP-0008469	ASAP-0008469-001	ASAPPNBTAE	HeLa-ACE2 cytotoxicity	>	20.0	uM	falls outside the dose series	>	20.0	uM	falls outside the dose series													-1.969	0.803	N = 18		76.407	%	± 0.8098948165289921 (n=3)	104.412	%	± 2.6237730279174443 (n=3)	0.0	%	100.0	%	100.0	%
ASAP-0008490	ASAP-0008490-001	ASAPPNBTAE	HeLa-ACE2 cytotoxicity	>	20.0	uM	falls outside the dose series	>	20.0	uM	falls outside the dose series													-2.772	0.227	N = 18		79.698	%	± 2.462975911602174 (n=3)	110.055	%	± 2.7177770973615543 (n=3)	0.0	%	100.0	%	100.0	%
ASAP-0008438	ASAP-0008438-001	ASAPPNBTAE	HeLa-ACE2 cytotoxicity	<	0.082	uM	falls outside the dose series	<	0.082	uM	falls outside the dose series													0.309	0.269	N = 18	partial curve, showing multiple points near only one asymptote	63.007	%	± 23.169432032623167 (n=3)	102.95	%	± 3.874452768217709 (n=3)	0.0	%	100.0	%	100.0	%
ASAP-0008444	ASAP-0008444-001	ASAPPNBTAE	HeLa-ACE2 cytotoxicity	<	0.082	uM	falls outside the dose series	<	0.082	uM	falls outside the dose series													4.595	0.614	N = 18		64.265	%	± 23.683505045526726 (n=3)	101.322	%	± 10.255276389383361 (n=3)	0.0	%	100.0	%	100.0	%
ASAP-0008485	ASAP-0008485-001	ASAPPNBTAE	HeLa-ACE2 cytotoxicity	>	20.0	uM	falls outside the dose series	>	20.0	uM	falls outside the dose series															N = 18		73.752	%	± 23.03740171683777 (n=3)	96.628	%	± 9.613354202118284 (n=3)
ASAP-0008482	ASAP-0008482-001	ASAPPNBTAE	HeLa-ACE2 cytotoxicity	>	20.0	uM	falls outside the dose series	>	20.0	uM	falls outside the dose series													2.922	0.185	N = 18		82.711	%	± 3.0743552203494002 (n=3)	111.916	%	± 1.0588683467614353 (n=3)	0.0	%	100.0	%	100.0	%
ASAP-0008484	ASAP-0008484-001	ASAPPNBTAE	HeLa-ACE2 cytotoxicity	>	20.0	uM	falls outside the dose series	>	20.0	uM	falls outside the dose series													-2.727	0.869	N = 18		55.999	%	± 0.7839629273242832 (n=3)	98.808	%	± 3.5222725029837387 (n=3)	0.0	%	100.0	%	100.0	%
ASAP-0008469	ASAP-0008469-001	ASAPPNBTAE	HeLa-ACE2 cytotoxicity	>	20.0	uM	falls outside the dose series	>	20.0	uM	falls outside the dose series													-0.587	0.398	N = 18		89.613	%	± 4.949386787608784 (n=3)	106.04	%	± 3.82619318781891 (n=3)	0.0	%	100.0	%	100.0	%
ASAP-0008490	ASAP-0008490-001	ASAPPNBTAE	HeLa-ACE2 cytotoxicity	>	20.0	uM	falls outside the dose series	>	20.0	uM	falls outside the dose series													-0.313	0.643	N = 18		83.505	%	± 5.327485024738086 (n=3)	97.495	%	± 3.997786358277688 (n=3)	0.0	%	100.0	%	100.0	%
ASAP-0008438	ASAP-0008438-001	ASAPPNBTAE	HeLa-ACE2 cytotoxicity	<	0.082	uM	falls outside the dose series	<	0.082	uM	falls outside the dose series													0.082	0.162	N = 18		58.0	%	± 15.855535883525054 (n=3)	76.872	%	± 1.7761550495194942 (n=3)	0.0	%	100.0	%	100.0	%
ASAP-0008444	ASAP-0008444-001	ASAPPNBTAE	HeLa-ACE2 cytotoxicity	>	20.0	uM	falls outside the dose series	>	20.0	uM	falls outside the dose series													-0.089	0.152	N = 18		70.325	%	± 12.6986121057159 (n=3)	84.588	%	± 6.607243406787056 (n=3)	0.0	%	100.0	%	100.0	%
ASAP-0008485	ASAP-0008485-001	ASAPPNBTAE	HeLa-ACE2 cytotoxicity	>	20.0	uM	falls outside the dose series	>	20.0	uM	falls outside the dose series													0.038	0.016	N = 18		75.897	%	± 8.67773639254452 (n=3)	85.957	%	± 9.027950057339059 (n=3)	0.0	%	100.0	%	100.0	%
ASAP-0008482	ASAP-0008482-001	ASAPPNBTAE	HeLa-ACE2 cytotoxicity	<	0.082	uM	falls outside the dose series	<	0.082	uM	falls outside the dose series													0.125	0.226	N = 18	partial curve, showing multiple points near only one asymptote	77.006	%	± 7.045918549011019 (n=3)	92.58	%	± 7.377831953356455 (n=3)	0.0	%	100.0	%	100.0	%
ASAP-0008418	ASAP-0008418-001	ASAPPNBTAE	HeLa-ACE2 cytotoxicity	>	20.0	uM	falls outside the dose series	>	20.0	uM	falls outside the dose series															N = 18		94.114	%	± 7.0441676199360295 (n=3)	106.847	%	± 3.564296158519639 (n=3)
ASAP-0008484	ASAP-0008484-001	ASAPPNBTAE	iPSC pneumocytes cytotoxicity		41.767	uM			48.612	uM			uM	could not be calculated; singular matrix exception		uM	could not be calculated; singular matrix exception		uM	could not be calculated; singular matrix exception		uM	could not be calculated; singular matrix exception	-14.478	0.82	N = 18		63.039	%	± 0.2417263833356078 (n=3)	107.062	%	± 4.229153326828039 (n=3)	37.025	%	102.139	%	65.114	%
ASAP-0008438	ASAP-0008438-001	ASAPPNBTAE	iPSC pneumocytes cytotoxicity	>	50.0	uM	falls outside the dose series	>	50.0	uM	falls outside the dose series													-9.531	0.368	N = 18		74.883	%	± 16.255039235326482 (n=3)	107.376	%	± 15.041295209658998 (n=3)	80.819	%	10914.004	%	10833.185	%
ASAP-0008275	ASAP-0008275-001	ASAPPNBTAE	iPSC pneumocytes cytotoxicity	>	50.0	uM	falls outside the dose series	>	50.0	uM	falls outside the dose series													-0.561	0.362	N = 18		78.095	%	± 3.5027821737272413 (n=3)	99.023	%	± 6.821796016418434 (n=3)	81.233	%	229.134	%	147.901	%
ASAP-0008490	ASAP-0008490-001	ASAPPNBTAE	iPSC pneumocytes cytotoxicity	>	50.0	uM	falls outside the dose series	>	50.0	uM	falls outside the dose series													-2.728	0.619	N = 18		63.131	%	± 3.8070208971382544 (n=3)	94.665	%	± 1.3880968430517329 (n=3)	-1376.315	%	88.62	%	1464.935	%
ASAP-0008418	ASAP-0008418-001	ASAPPNBTAE	iPSC pneumocytes cytotoxicity		6.993	uM			6.016	uM			uM	could not be calculated; confidence interval too large		uM	could not be calculated; confidence interval too large		uM	could not be calculated; confidence interval too large		uM	could not be calculated; confidence interval too large	14.61	0.36	N = 18	complete curve, showing multiple points near both asymptotes	63.391	%	± 8.900012528764305 (n=3)	95.683	%	± 5.532509521171412 (n=3)	70.056	%	92.255	%	22.2	%
ASAP-0008444	ASAP-0008444-001	ASAPPNBTAE	iPSC pneumocytes cytotoxicity	<	0.206	uM	falls outside the dose series	<	0.206	uM	falls outside the dose series	0.0	uM		6.581380540593603e+17	uM								-1.015	0.144	N = 18	partial curve, showing multiple points near only one asymptote	70.899	%	± 17.006036260343414 (n=3)	91.985	%	± 4.103437695413656 (n=3)	77.33	%	112.501	%	35.171	%
ASAP-0008469	ASAP-0008469-001	ASAPPNBTAE	iPSC pneumocytes cytotoxicity	<	0.206	uM	falls outside the dose series	<	0.206	uM	falls outside the dose series													-9.238	0.025	N = 18	partial curve, showing multiple points near only one asymptote	75.657	%	± 19.59355500370272 (n=3)	89.766	%	± 5.6306092715803375 (n=3)	79.143	%	18737.697	%	18658.554	%
ASAP-0008327	ASAP-0008327-001	ASAPPNBTAE	iPSC pneumocytes cytotoxicity	>	50.0	uM	falls outside the dose series	>	50.0	uM	falls outside the dose series													20.249	0.027	N = 18		88.355	%	± 5.236096967446026 (n=3)	94.012	%	± 7.314370674032859 (n=3)	91.639	%	94.544	%	2.906	%
ASAP-0012349	ASAP-0012349-001	ASAPPNBTAE	HeLa-ACE2 cytotoxicity	>	20.0	uM	falls outside the dose series	>	20.0	uM	falls outside the dose series													0.204	0.057	N = 18		84.17	%	± 5.993720555222681 (n=3)	99.328	%	± 3.7240187000506295 (n=3)	0.0	%	100.0	%	100.0	%
ASAP-0012346	ASAP-0012346-001	ASAPPNBTAE	HeLa-ACE2 cytotoxicity	>	20.0	uM	falls outside the dose series	>	20.0	uM	falls outside the dose series													-0.332	0.073	N = 18		94.319	%	± 3.082227515845997 (n=3)	108.34	%	± 4.469794363603954 (n=3)	0.0	%	100.0	%	100.0	%
ASAP-0012344	ASAP-0012344-001	ASAPPNBTAE	HeLa-ACE2 cytotoxicity	>	20.0	uM	falls outside the dose series	>	20.0	uM	falls outside the dose series													-0.426	0.42	N = 18		84.376	%	± 2.939595986255296 (n=3)	109.077	%	± 4.375507225860828 (n=3)	0.0	%	100.0	%	100.0	%
ASAP-0012338	ASAP-0012338-001	ASAPPNBTAE	HeLa-ACE2 cytotoxicity	>	20.0	uM	falls outside the dose series	>	20.0	uM	falls outside the dose series													-1.932	0.671	N = 18		80.243	%	± 1.9887848984919552 (n=3)	103.266	%	± 0.8264986550400675 (n=3)	0.0	%	100.0	%	100.0	%
ASAP-0012336	ASAP-0012336-001	ASAPPNBTAE	HeLa-ACE2 cytotoxicity	>	20.0	uM	falls outside the dose series	>	20.0	uM	falls outside the dose series													-0.075	0.158	N = 18	partial curve, showing multiple points near only one asymptote	77.593	%	± 3.3282792123372125 (n=3)	90.418	%	± 3.5566760676800886 (n=3)	0.0	%	100.0	%	100.0	%
ASAP-0012329	ASAP-0012329-001	ASAPPNBTAE	HeLa-ACE2 cytotoxicity	>	20.0	uM	falls outside the dose series	>	20.0	uM	falls outside the dose series													-0.162	0.591	N = 18	partial curve, showing multiple points near only one asymptote	71.036	%	± 2.025351595425272 (n=3)	91.281	%	± 1.746509159454102 (n=3)	0.0	%	100.0	%	100.0	%
ASAP-0012315	ASAP-0012315-001	ASAPPNBTAE	HeLa-ACE2 cytotoxicity			uM	could not be calculated			uM	could not be calculated															N = 18		81.293	%	± 7.426482842602751 (n=3)	91.832	%	± 4.74109734871194 (n=3)
ASAP-0011448	ASAP-0011448-001	ASAPPNBTAE	HeLa-ACE2 cytotoxicity	>	20.0	uM	falls outside the dose series	>	20.0	uM	falls outside the dose series													-0.283	0.521	N = 18		77.647	%	± 5.651502985240173 (n=3)	94.816	%	± 7.209609393700536 (n=3)	0.0	%	100.0	%	100.0	%
ASAP-0011446	ASAP-0011446-001	ASAPPNBTAE	HeLa-ACE2 cytotoxicity	>	20.0	uM	falls outside the dose series	>	20.0	uM	falls outside the dose series													-0.05	0.057	N = 18		82.728	%	± 0.3305949593548598 (n=3)	92.951	%	± 1.3732553169742296 (n=3)	0.0	%	100.0	%	100.0	%
ASAP-0011432	ASAP-0011432-001	ASAPPNBTAE	HeLa-ACE2 cytotoxicity	>	20.0	uM	falls outside the dose series	>	20.0	uM	falls outside the dose series													-0.199	0.283	N = 18		83.24	%	± 2.409204314184856 (n=3)	97.628	%	± 1.2891817710614464 (n=3)	0.0	%	100.0	%	100.0	%
ASAP-0011428	ASAP-0011428-001	ASAPPNBTAE	HeLa-ACE2 cytotoxicity	>	20.0	uM	falls outside the dose series	>	20.0	uM	falls outside the dose series													-0.224	0.501	N = 18		76.492	%	± 9.538488741788873 (n=3)	96.287	%	± 6.201122179255948 (n=3)	0.0	%	100.0	%	100.0	%
ASAP-0011243	ASAP-0011243-001	ASAPPNBTAE	HeLa-ACE2 cytotoxicity	>	20.0	uM	falls outside the dose series	>	20.0	uM	falls outside the dose series															N = 18		81.709	%	± 4.028727207877433 (n=3)	96.42	%	± 7.52848042275898 (n=3)
ASAP-0011198	ASAP-0011198-001	ASAPPNBTAE	HeLa-ACE2 cytotoxicity	>	20.0	uM	falls outside the dose series	>	20.0	uM	falls outside the dose series													-0.106	0.15	N = 18		78.327	%	± 2.833659048759734 (n=3)	87.174	%	± 8.35385861443579 (n=3)	0.0	%	100.0	%	100.0	%
ASAP-0011184	ASAP-0011184-001	ASAPPNBTAE	HeLa-ACE2 cytotoxicity	>	20.0	uM	falls outside the dose series	>	20.0	uM	falls outside the dose series													0.413	0.267	N = 18		93.313	%	± 3.8419487332333446 (n=3)	104.665	%	± 3.6657705783547674 (n=3)	0.0	%	100.0	%	100.0	%
ASAP-0011176	ASAP-0011176-001	ASAPPNBTAE	HeLa-ACE2 cytotoxicity	>	20.0	uM	falls outside the dose series	>	20.0	uM	falls outside the dose series													0.156	0.014	N = 18		91.552	%	± 2.5176828336903463 (n=3)	106.042	%	± 4.188749804912131 (n=3)	0.0	%	100.0	%	100.0	%
ASAP-0011171	ASAP-0011171-001	ASAPPNBTAE	HeLa-ACE2 cytotoxicity	>	20.0	uM	falls outside the dose series	>	20.0	uM	falls outside the dose series													-0.089	0.011	N = 18		92.936	%	± 6.034344658792146 (n=3)	102.722	%	± 3.9821324086153904 (n=3)	0.0	%	100.0	%	100.0	%
ASAP-0011162	ASAP-0011162-001	ASAPPNBTAE	HeLa-ACE2 cytotoxicity	>	20.0	uM	falls outside the dose series	>	20.0	uM	falls outside the dose series													-0.553	0.736	N = 18		66.005	%	± 0.5357124630577419 (n=3)	99.27	%	± 4.4071226587961325 (n=3)	0.0	%	100.0	%	100.0	%
ASAP-0011153	ASAP-0011153-001	ASAPPNBTAE	HeLa-ACE2 cytotoxicity	>	20.0	uM	falls outside the dose series	>	20.0	uM	falls outside the dose series													-0.233	0.36	N = 18		85.977	%	± 3.570751010385834 (n=3)	96.782	%	± 2.239154226780926 (n=3)	0.0	%	100.0	%	100.0	%
ASAP-0011147	ASAP-0011147-001	ASAPPNBTAE	HeLa-ACE2 cytotoxicity	>	20.0	uM	falls outside the dose series	>	20.0	uM	falls outside the dose series													-0.182	0.178	N = 18		75.829	%	± 1.260351377871938 (n=3)	92.283	%	± 2.4242814327049613 (n=3)	0.0	%	100.0	%	100.0	%
ASAP-0011144	ASAP-0011144-001	ASAPPNBTAE	HeLa-ACE2 cytotoxicity	>	20.0	uM	falls outside the dose series	>	20.0	uM	falls outside the dose series															N = 18		87.504	%	± 2.1548959042254956 (n=3)	100.779	%	± 5.032213870274125 (n=3)
ASAP-0010716	ASAP-0010716-001	ASAPPNBTAE	HeLa-ACE2 cytotoxicity	>	20.0	uM	falls outside the dose series	>	20.0	uM	falls outside the dose series													-0.339	0.294	N = 18	partial curve, showing multiple points near only one asymptote	78.982	%	± 2.6658422896659797 (n=3)	97.941	%	± 4.802066715564038 (n=3)	0.0	%	100.0	%	100.0	%
ASAP-0008674	ASAP-0008674-001	ASAPPNBTAE	HeLa-ACE2 cytotoxicity	>	20.0	uM	falls outside the dose series	>	20.0	uM	falls outside the dose series													-0.248	0.339	N = 18		85.869	%	± 4.046700118071441 (n=3)	98.628	%	± 4.318351135906471 (n=3)	0.0	%	100.0	%	100.0	%
ASAP-0012318	ASAP-0012318-001	ASAPPNBTAE	HeLa-ACE2 cytotoxicity	>	20.0	uM	falls outside the dose series	>	20.0	uM	falls outside the dose series													-0.431	0.249	N = 18		90.526	%	± 2.277547757014007 (n=3)	106.826	%	± 7.378504661717849 (n=3)	0.0	%	100.0	%	100.0	%
ASAP-0011076	ASAP-0011076-001	ASAPPNBTAE	HeLa-ACE2 cytotoxicity	>	20.0	uM	falls outside the dose series	>	20.0	uM	falls outside the dose series													-0.072	0.054	N = 18		92.285	%	± 4.156266683598638 (n=3)	99.412	%	± 2.503043880777514 (n=3)	0.0	%	100.0	%	100.0	%
ASAP-0011192	ASAP-0011192-001	ASAPPNBTAE	HeLa-ACE2 cytotoxicity	>	20.0	uM	falls outside the dose series	>	20.0	uM	falls outside the dose series													-0.331	0.196	N = 18		90.498	%	± 5.8104468973536925 (n=3)	100.208	%	± 1.8069631674596596 (n=3)	0.0	%	100.0	%	100.0	%
ASAP-0012320	ASAP-0012320-001	ASAPPNBTAE	HeLa-ACE2 cytotoxicity	>	20.0	uM	falls outside the dose series	>	20.0	uM	falls outside the dose series															N = 18		93.918	%	± 0.3651492606189184 (n=3)	98.548	%	± 1.8535575639509938 (n=3)
ASAP-0012327	ASAP-0012327-001	ASAPPNBTAE	HeLa-ACE2 cytotoxicity	>	20.0	uM	falls outside the dose series	>	20.0	uM	falls outside the dose series													-3.405	0.226	N = 18		94.258	%	± 1.3375933605331392 (n=3)	100.334	%	± 2.4984662948788485 (n=3)	0.0	%	100.0	%	100.0	%
ASAP-0012330	ASAP-0012330-001	ASAPPNBTAE	HeLa-ACE2 cytotoxicity	>	20.0	uM	falls outside the dose series	>	20.0	uM	falls outside the dose series													-0.394	0.4	N = 18		88.572	%	± 3.5824193007094487 (n=3)	98.779	%	± 4.122766482275361 (n=3)	0.0	%	100.0	%	100.0	%
ASAP-0011177	ASAP-0011177-001	ASAPPNBTAE	HeLa-ACE2 cytotoxicity	>	20.0	uM	falls outside the dose series	>	20.0	uM	falls outside the dose series													-12.681	0.528	N = 18		55.576	%	± 20.21458664533249 (n=3)	109.886	%	± 2.5557079769231814 (n=3)	0.0	%	100.0	%	100.0	%
ASAP-0011207	ASAP-0011207-001	ASAPPNBTAE	HeLa-ACE2 cytotoxicity	>	20.0	uM	falls outside the dose series	>	20.0	uM	falls outside the dose series															N = 18		97.44	%	± 2.2946695924386233 (n=3)	109.458	%	± 3.8961310820533703 (n=3)
ASAP-0011180	ASAP-0011180-001	ASAPPNBTAE	HeLa-ACE2 cytotoxicity	>	20.0	uM	falls outside the dose series	>	20.0	uM	falls outside the dose series													-6.241	0.703	N = 18		81.763	%	± 1.9560068388851761 (n=3)	104.887	%	± 1.685489109935635 (n=3)	0.0	%	100.0	%	100.0	%
ASAP-0013255	ASAP-0013255-001	ASAPPNBTAE	HeLa-ACE2 cytotoxicity	>	20.0	uM	falls outside the dose series	>	20.0	uM	falls outside the dose series													-0.093	0.03	N = 18	partial curve, showing multiple points near only one asymptote	38.485	%	± 0.200916039068395 (n=3)	92.424	%	± 4.389569203277365 (n=3)	0.0	%	100.0	%	100.0	%
ASAP-0011169	ASAP-0011169-001	ASAPPNBTAE	HeLa-ACE2 cytotoxicity	>	20.0	uM	falls outside the dose series	>	20.0	uM	falls outside the dose series													0.177	0.297	N = 18		86.562	%	± 4.832104331710873 (n=3)	96.832	%	± 3.483089525203022 (n=3)	0.0	%	100.0	%	100.0	%
ASAP-0012336	ASAP-0012336-001	ASAPPNBTAE	iPSC pneumocytes cytotoxicity	>	50.0	uM	falls outside the dose series	>	50.0	uM	falls outside the dose series													0.427	0.392	N = 18		91.721	%	± 6.497015434547662 (n=3)	106.87	%	± 5.239627357488353 (n=3)	86.038	%	114.395	%	28.357	%
ASAP-0012329	ASAP-0012329-001	ASAPPNBTAE	iPSC pneumocytes cytotoxicity		30.402	uM		>	50.0	uM	falls outside the dose series	0.0	uM		7.210003834356105e+18	uM								-2.178	0.718	N = 18		85.97	%	± 0.7271513825902477 (n=3)	108.573	%	± 3.6985815731424125 (n=3)	27.27	%	105.304	%	78.034	%
ASAP-0012315	ASAP-0012315-001	ASAPPNBTAE	iPSC pneumocytes cytotoxicity	>	50.0	uM	falls outside the dose series	>	50.0	uM	falls outside the dose series													-44.404	0.113	N = 18		100.058	%	± 1.2649427889060383 (n=3)	105.354	%	± 4.023552805927119 (n=3)	101.097	%	104.328	%	3.231	%
ASAP-0011428	ASAP-0011428-001	ASAPPNBTAE	iPSC pneumocytes cytotoxicity	>	50.0	uM	falls outside the dose series	>	50.0	uM	falls outside the dose series													-0.822	0.436	N = 18		92.999	%	± 1.855793403746089 (n=3)	106.229	%	± 5.553555750718563 (n=3)	93.815	%	179.033	%	85.218	%
ASAP-0011243	ASAP-0011243-001	ASAPPNBTAE	iPSC pneumocytes cytotoxicity	>	50.0	uM	falls outside the dose series	>	50.0	uM	falls outside the dose series													-5.413	0.302	N = 18		90.486	%	± 5.221912016515578 (n=3)	101.3	%	± 3.4027995533209547 (n=3)	93.263	%	2021.688	%	1928.425	%
ASAP-0011198	ASAP-0011198-001	ASAPPNBTAE	iPSC pneumocytes cytotoxicity	<	0.206	uM	falls outside the dose series	<	0.206	uM	falls outside the dose series													-0.538	0.255	N = 18	partial curve, showing multiple points near only one asymptote	87.748	%	± 5.469088674732144 (n=3)	99.57	%	± 4.667198218640691 (n=3)	89.571	%	183.609	%	94.038	%
ASAP-0011184	ASAP-0011184-001	ASAPPNBTAE	iPSC pneumocytes cytotoxicity		1.887	uM			1.698	uM			uM	could not be calculated; singular matrix exception		uM	could not be calculated; singular matrix exception		uM	could not be calculated; singular matrix exception		uM	could not be calculated; singular matrix exception	20.853	0.051	N = 18		87.216	%	± 3.0168349007338837 (n=3)	91.884	%	± 3.554998943100038 (n=3)	88.605	%	90.792	%	2.187	%
ASAP-0011176	ASAP-0011176-001	ASAPPNBTAE	iPSC pneumocytes cytotoxicity	>	50.0	uM	falls outside the dose series	>	50.0	uM	falls outside the dose series													-12.455	0.18	N = 18	partial curve, showing multiple points near only one asymptote	86.868	%	± 3.8428583488350236 (n=3)	97.309	%	± 5.086934515415698 (n=3)	-15076.433	%	93.847	%	15170.28	%
ASAP-0011171	ASAP-0011171-001	ASAPPNBTAE	iPSC pneumocytes cytotoxicity	>	50.0	uM	falls outside the dose series	>	50.0	uM	falls outside the dose series													-11.805	0.128	N = 18		89.646	%	± 5.382714271128254 (n=3)	98.842	%	± 5.212058055961758 (n=3)	93.537	%	9112.566	%	9019.03	%
ASAP-0011162	ASAP-0011162-001	ASAPPNBTAE	iPSC pneumocytes cytotoxicity	>	50.0	uM	falls outside the dose series	>	50.0	uM	falls outside the dose series													-0.562	0.113	N = 18	partial curve, showing multiple points near only one asymptote	91.59	%	± 2.3902742283662115 (n=3)	104.975	%	± 2.504918803048819 (n=3)	10.48	%	99.256	%	88.776	%
ASAP-0011153	ASAP-0011153-001	ASAPPNBTAE	iPSC pneumocytes cytotoxicity	>	50.0	uM	falls outside the dose series	>	50.0	uM	falls outside the dose series													-0.197	0.57	N = 18		100.111	%	± 1.5976665693133019 (n=3)	111.957	%	± 3.1775952475876874 (n=3)	94.858	%	220.647	%	125.789	%
ASAP-0011147	ASAP-0011147-001	ASAPPNBTAE	iPSC pneumocytes cytotoxicity	>	50.0	uM	falls outside the dose series	>	50.0	uM	falls outside the dose series													-10.473	0.456	N = 18		95.623	%	± 2.0566215196057716 (n=3)	111.987	%	± 2.8785361680802755 (n=3)	-4577.71	%	106.515	%	4684.225	%
ASAP-0012317	ASAP-0012317-001	ASAPPNBTAE	HeLa-ACE2 cytotoxicity	>	20.0	uM	falls outside the dose series	>	20.0	uM	falls outside the dose series													-1.531	0.809	N = 18		74.573	%	± 0.334432409837972 (n=3)	105.961	%	± 6.68485720870813 (n=3)	0.0	%	100.0	%	100.0	%
ASAP-0011201	ASAP-0011201-001	ASAPPNBTAE	HeLa-ACE2 cytotoxicity	>	20.0	uM	falls outside the dose series	>	20.0	uM	falls outside the dose series													-0.716	0.83	N = 18	partial curve, showing multiple points near only one asymptote	70.638	%	± 1.4765712214337376 (n=3)	106.149	%	± 3.361731178439569 (n=3)	0.0	%	100.0	%	100.0	%
ASAP-0011215	ASAP-0011215-001	ASAPPNBTAE	HeLa-ACE2 cytotoxicity	>	20.0	uM	falls outside the dose series	>	20.0	uM	falls outside the dose series													-8.387	0.558	N = 18		81.968	%	± 2.6978118285840327 (n=3)	108.268	%	± 2.4245822534629338 (n=3)	0.0	%	100.0	%	100.0	%
ASAP-0008668	ASAP-0008668-001	ASAPPNBTAE	HeLa-ACE2 cytotoxicity	>	20.0	uM	falls outside the dose series	>	20.0	uM	falls outside the dose series													-0.925	0.859	N = 18	partial curve, showing multiple points near only one asymptote	68.704	%	± 5.461581990617084 (n=3)	99.837	%	± 7.124127671932958 (n=3)	0.0	%	100.0	%	100.0	%
ASAP-0011153	ASAP-0011153-001	ASAPPNBTAE	Vero 76 MERS-CoV cytotoxicity					>	32.0	uM
ASAP-0008676	ASAP-0008676-001	ASAPPNBTAE	HeLa-ACE2 cytotoxicity	>	20.0	uM	falls outside the dose series	>	20.0	uM	falls outside the dose series													-0.45	0.368	N = 18		87.391	%	± 1.807264337497889 (n=3)	101.14	%	± 4.6353488125713165 (n=3)	0.0	%	100.0	%	100.0	%
ASAP-0013824	ASAP-0013824-001	ASAPPNBTAE	HeLa-ACE2 cytotoxicity	>	20.0	uM	falls outside the dose series	>	20.0	uM	falls outside the dose series													-0.118	0.066	N = 18		90.423	%	± 3.483000170465433 (n=3)	99.37	%	± 2.9416321589200787 (n=3)	0.0	%	100.0	%	100.0	%
ASAP-0013827	ASAP-0013827-001	ASAPPNBTAE	HeLa-ACE2 cytotoxicity	<	0.082	uM	falls outside the dose series	<	0.082	uM	falls outside the dose series													0.261	0.141	N = 18		83.696	%	± 2.2441034721781974 (n=3)	106.128	%	± 7.160082493475292 (n=3)	0.0	%	100.0	%	100.0	%
ASAP-0015381	ASAP-0015381-001	ASAPPNBTAE	HeLa-ACE2 cytotoxicity	>	20.0	uM	falls outside the dose series	>	20.0	uM	falls outside the dose series															N = 24		90.022	%	± 3.0171837177999095 (n=3)	123.48	%	± 2.3370217076291255 (n=3)
ASAP-0010715	ASAP-0010715-001	ASAPPNBTAE	HeLa-ACE2 cytotoxicity	>	20.0	uM	falls outside the dose series	>	20.0	uM	falls outside the dose series													-0.136	0.142	N = 24		79.565	%	± 7.804046683326559 (n=3)	97.413	%	± 4.500019047486012 (n=3)	0.0	%	100.0	%	100.0	%
ASAP-0015384	ASAP-0015384-001	ASAPPNBTAE	HeLa-ACE2 cytotoxicity	>	20.0	uM	falls outside the dose series	>	20.0	uM	falls outside the dose series													0.078	0.094	N = 24		83.484	%	± 3.0531742189057605 (n=3)	99.805	%	± 1.2179437804540643 (n=3)	0.0	%	100.0	%	100.0	%
ASAP-0014722	ASAP-0014722-001	ASAPPNBTAE	HeLa-ACE2 cytotoxicity	>	20.0	uM	falls outside the dose series	>	20.0	uM	falls outside the dose series													0.124	0.156	N = 24		84.357	%	± 5.78450379610266 (n=3)	107.127	%	± 5.46316354248078 (n=3)	0.0	%	100.0	%	100.0	%
ASAP-0014726	ASAP-0014726-001	ASAPPNBTAE	HeLa-ACE2 cytotoxicity	>	20.0	uM	falls outside the dose series	>	20.0	uM	falls outside the dose series													0.084	0.041	N = 24		72.067	%	± 2.984863479746473 (n=3)	106.212	%	± 5.608817235392821 (n=3)	0.0	%	100.0	%	100.0	%
ASAP-0011221	ASAP-0011221-001	ASAPPNBTAE	HeLa-ACE2 cytotoxicity	>	10.0	uM	falls outside the dose series	>	10.0	uM	falls outside the dose series													-0.17	0.164	N = 24		51.321	%	± 32.78170336011433 (n=3)	97.859	%	± 5.144158586816721 (n=3)	0.0	%	100.0	%	100.0	%
ASAP-0011446	ASAP-0011446-001	ASAPPNBTAE	Vero E6/TMPRSS2 cytotoxicity with P-gp inhibitor	>	5.0	uM	falls outside the dose series	>	5.0	uM	falls outside the dose series													0.616	0.244	N = 24		79.435	%	± 10.155048093186524 (n=3)	106.351	%	± 11.912178442424747 (n=3)	0.0	%	100.0	%	100.0	%
ASAP-0011198	ASAP-0011198-001	ASAPPNBTAE	Vero E6/TMPRSS2 cytotoxicity with P-gp inhibitor	>	5.0	uM	falls outside the dose series	>	5.0	uM	falls outside the dose series													77.911	0.061	N = 24		90.027	%	± 2.388022535452098 (n=3)	120.684	%	± 1.2053662737780062 (n=3)	99.873	%	102.819	%	2.946	%
ASAP-0010716	ASAP-0010716-001	ASAPPNBTAE	Vero E6/TMPRSS2 cytotoxicity with P-gp inhibitor	>	5.0	uM	falls outside the dose series	>	5.0	uM	falls outside the dose series													-9.423	0.157	N = 24		99.207	%	± 2.163478422695805 (n=3)	116.627	%	± 8.408355625890968 (n=3)	5.316	%	109.028	%	103.711	%
ASAP-0008674	ASAP-0008674-001	ASAPPNBTAE	Vero E6/TMPRSS2 cytotoxicity with P-gp inhibitor	>	5.0	uM	falls outside the dose series	>	5.0	uM	falls outside the dose series													17.337	0.013	N = 24		95.549	%	± 4.0000968577528315 (n=3)	135.379	%	± 15.122650045771026 (n=3)	111.44	%	115.305	%	3.865	%
ASAP-0011184	ASAP-0011184-001	ASAPPNBTAE	Vero E6/TMPRSS2 cytotoxicity with P-gp inhibitor	>	5.0	uM	falls outside the dose series	>	5.0	uM	falls outside the dose series													-6.305	0.228	N = 24		74.948	%	± 12.521165242021594 (n=3)	119.392	%	± 6.241541155490896 (n=3)	0.0	%	100.0	%	100.0	%
ASAP-0011176	ASAP-0011176-001	ASAPPNBTAE	Vero E6/TMPRSS2 cytotoxicity with P-gp inhibitor	>	5.0	uM	falls outside the dose series	>	5.0	uM	falls outside the dose series													1.619	0.197	N = 24		102.841	%	± 7.1612321343028364 (n=3)	117.999	%	± 12.049782760127135 (n=3)	106.997	%	144.696	%	37.7	%
ASAP-0010715	ASAP-0010715-001	ASAPPNBTAE	Vero E6/TMPRSS2 cytotoxicity with P-gp inhibitor	>	5.0	uM	falls outside the dose series	>	5.0	uM	falls outside the dose series													91.289	0.05	N = 24		72.414	%	± 3.804950359515244 (n=3)	109.412	%	± 11.39080783534124 (n=3)	91.245	%	98.584	%	7.339	%
ASAP-0015381	ASAP-0015381-001	ASAPPNBTAE	Vero E6/TMPRSS2 cytotoxicity with P-gp inhibitor	>	5.0	uM	falls outside the dose series	>	5.0	uM	falls outside the dose series													9.879	0.226	N = 24		89.804	%	± 6.504935988227581 (n=3)	119.979	%	± 10.003303431873482 (n=3)	89.847	%	106.722	%	16.875	%
ASAP-0014722	ASAP-0014722-001	ASAPPNBTAE	Vero E6/TMPRSS2 cytotoxicity with P-gp inhibitor	>	5.0	uM	falls outside the dose series	>	5.0	uM	falls outside the dose series													-0.64	0.011	N = 24		82.421	%	± 15.993166733153522 (n=3)	112.113	%	± 4.92884820659041 (n=3)	0.0	%	100.0	%	100.0	%
ASAP-0008674	ASAP-0008674-001	ASAPPNBTAE	Vero E6/TMPRSS2 cytotoxicity with P-gp inhibitor	>	20.0	uM	falls outside the dose series	>	20.0	uM	falls outside the dose series													0.578	0.122	N = 24		105.983	%	± 0.42728278613695225 (n=3)	119.601	%	± 5.682919242639878 (n=3)	109.985	%	422.372	%	312.387	%
ASAP-0010715	ASAP-0010715-001	ASAPPNBTAE	HeLa-ACE2 cytotoxicity	>	50.0	uM	falls outside the dose series		12.532	uM								4.845	uM		32.417	uM		-0.403	0.563	N = 24	partial curve, showing multiple points near only one asymptote	21.521	%	± 0.7362140896250134 (n=3)	90.88	%	± 6.906533464102363 (n=3)	0.0	%	100.0	%	100.0	%
ASAP-0011446	ASAP-0011446-001	ASAPPNBTAE	HeLa-ACE2 cytotoxicity	>	20.0	uM	falls outside the dose series	>	20.0	uM	falls outside the dose series															N = 24		80.92	%	± 7.468956951618774 (n=3)	134.035	%	± 16.751664595040257 (n=3)
ASAP-0011198	ASAP-0011198-001	ASAPPNBTAE	HeLa-ACE2 cytotoxicity	>	20.0	uM	falls outside the dose series	>	20.0	uM	falls outside the dose series															N = 24		90.706	%	± 2.889262071485422 (n=3)	148.177	%	± 15.10818656346682 (n=3)
ASAP-0010716	ASAP-0010716-001	ASAPPNBTAE	HeLa-ACE2 cytotoxicity	>	20.0	uM	falls outside the dose series	>	20.0	uM	falls outside the dose series															N = 24		84.699	%	± 3.7555913822346425 (n=3)	137.444	%	± 1.9957347759389186 (n=3)
ASAP-0010715	ASAP-0010715-001	ASAPPNBTAE	HeLa-ACE2 cytotoxicity	>	20.0	uM	falls outside the dose series	>	20.0	uM	falls outside the dose series															N = 24		96.898	%	± 10.00120010728374 (n=3)	122.905	%	± 6.635824728457094 (n=3)
ASAP-0008674	ASAP-0008674-001	ASAPPNBTAE	HeLa-ACE2 cytotoxicity	>	20.0	uM	falls outside the dose series	>	20.0	uM	falls outside the dose series															N = 24		91.836	%	± 3.9689978106913233 (n=3)	118.208	%	± 12.099822535020465 (n=3)
ASAP-0011184	ASAP-0011184-001	ASAPPNBTAE	HeLa-ACE2 cytotoxicity	>	20.0	uM	falls outside the dose series	>	20.0	uM	falls outside the dose series															N = 24		89.888	%	± 10.400850166024961 (n=3)	115.227	%	± 3.7260359261176133 (n=3)
ASAP-0011176	ASAP-0011176-001	ASAPPNBTAE	HeLa-ACE2 cytotoxicity	>	20.0	uM	falls outside the dose series	>	20.0	uM	falls outside the dose series													7.902	0.248	N = 24		77.721	%	± 1.6318096774952455 (n=3)	120.991	%	± 6.887593144202476 (n=3)	0.0	%	100.0	%	100.0	%
ASAP-0011221	ASAP-0011221-001	ASAPPNBTAE	HeLa-ACE2 cytotoxicity	>	20.0	uM	falls outside the dose series	>	20.0	uM	falls outside the dose series													12.361	0.222	N = 24		74.575	%	± 3.8792045651991645 (n=3)	124.489	%	± 2.4984547867300684 (n=3)	0.0	%	100.0	%	100.0	%
ASAP-0015381	ASAP-0015381-001	ASAPPNBTAE	HeLa-ACE2 cytotoxicity	>	20.0	uM	falls outside the dose series	>	20.0	uM	falls outside the dose series													9.341	0.243	N = 24		79.698	%	± 4.308394829587304 (n=3)	115.218	%	± 3.054543880018447 (n=3)	0.0	%	100.0	%	100.0	%
ASAP-0014722	ASAP-0014722-001	ASAPPNBTAE	HeLa-ACE2 cytotoxicity	>	20.0	uM	falls outside the dose series	>	20.0	uM	falls outside the dose series													-0.247	0.553	N = 24		80.657	%	± 4.883452918838928 (n=3)	102.029	%	± 0.3308156277002357 (n=3)	0.0	%	100.0	%	100.0	%
