## Supplementary material for "Discovery of potent SARS-CoV-2 nsp3 macrodomain inhibitors uncovers lack of translation to cellular antiviral response": Bioactivity data: Hepatic_Microsomal_Stability.csv

compound_name	batch_name	program_code	protocol_name	clint_modifier	clint	clint_unit	t_half_modifier	t_half	t_half_unit	perc_remaining_modifier	perc_remaining	perc_remaining_unit	perc_remaining_no_cofactor_modifier	perc_remaining_no_cofactor	perc_remaining_no_cofactor_unit
ASAP-0000450	ASAP-0000450-001	ASAPPNBTAE	In vitro human liver microsomal stability	=	50.0	uL/min/mg	=	33.7	min	=	47.0	%	=	93.0	%
ASAP-0000453	ASAP-0000453-001	ASAPPNBTAE	In vitro human liver microsomal stability	=	6.0	uL/min/mg	=	289.0	min	=	119.0	%	=	99.0	%
ASAP-0000132	ASAP-0000132-001	ASAPPNBTAE	In vitro human liver microsomal stability	=	9.0	uL/min/mg	=	187.2	min	=	123.0	%	=	96.0	%
ASAP-0000136	ASAP-0000136-001	ASAPPNBTAE	In vitro human liver microsomal stability	=	6.0	uL/min/mg	=	268.2	min	=	113.0	%	=	95.0	%
ASAP-0000450	ASAP-0000450-001	ASAPPNBTAE	In vitro mouse liver microsomal stability	=	340.0	uL/min/mg	=	4.9	min	=	0.0	%	=	103.0	%
ASAP-0000453	ASAP-0000453-001	ASAPPNBTAE	In vitro mouse liver microsomal stability	=	10.0	uL/min/mg	=	171.1	min	=	90.0	%	=	93.0	%
ASAP-0000132	ASAP-0000132-001	ASAPPNBTAE	In vitro mouse liver microsomal stability	=	2.0	uL/min/mg	=	1066.4	min	=	111.0	%	=	99.0	%
ASAP-0000136	ASAP-0000136-001	ASAPPNBTAE	In vitro mouse liver microsomal stability	=	1.0	uL/min/mg	=	2960.2	min	=	106.0	%	=	99.0	%
ASAP-0000591	ASAP-0000591-001	ASAPPNBTAE	In vitro human liver microsomal stability	=	7.0	uL/min/mg	=	240.4	min	=	87.0	%	=	88.0	%
ASAP-0000627	ASAP-0000627-001	ASAPPNBTAE	In vitro human liver microsomal stability	=	6.0	uL/min/mg	=	279.8	min	=	88.0	%	=	86.0	%
ASAP-0000502	ASAP-0000502-001	ASAPPNBTAE	In vitro human liver microsomal stability	=	60.0	uL/min/mg	=	27.8	min	=	38.0	%	=	103.0	%
ASAP-0000591	ASAP-0000591-001	ASAPPNBTAE	In vitro mouse liver microsomal stability	=	2.0	uL/min/mg	=	686.4	min	=	94.0	%	=	96.0	%
ASAP-0000627	ASAP-0000627-001	ASAPPNBTAE	In vitro mouse liver microsomal stability	=	4.0	uL/min/mg	=	453.6	min	=	95.0	%	=	105.0	%
ASAP-0000502	ASAP-0000502-001	ASAPPNBTAE	In vitro mouse liver microsomal stability	=	321.0	uL/min/mg	=	5.2	min	=	1.0	%	=	83.0	%
ASAP-0008275	ASAP-0008275-001	ASAPPNBTAE	In vitro mouse liver microsomal stability	=	218.0	uL/min/mg	=	7.7	min	=	3.0	%	=	97.0	%
ASAP-0008288	ASAP-0008288-001	ASAPPNBTAE	In vitro mouse liver microsomal stability	=	41.0	uL/min/mg	=	41.1	min	=	54.0	%	=	87.0	%
ASAP-0008327	ASAP-0008327-001	ASAPPNBTAE	In vitro mouse liver microsomal stability	=	138.0	uL/min/mg	=	12.1	min	=	10.0	%	=	103.0	%
ASAP-0008270	ASAP-0008270-001	ASAPPNBTAE	In vitro mouse liver microsomal stability	=	170.0	uL/min/mg	=	9.8	min	=	5.0	%	=	96.0	%
ASAP-0008430	ASAP-0008430-001	ASAPPNBTAE	In vitro mouse liver microsomal stability	=	37.0	uL/min/mg	=	45.1	min	=	54.0	%	=	89.0	%
ASAP-0008431	ASAP-0008431-001	ASAPPNBTAE	In vitro mouse liver microsomal stability	=	78.0	uL/min/mg	=	21.4	min	=	27.0	%	=	93.0	%
ASAP-0008275	ASAP-0008275-001	ASAPPNBTAE	In vitro human liver microsomal stability	=	74.0	uL/min/mg	=	22.6	min	=	25.0	%	=	111.0	%
ASAP-0008288	ASAP-0008288-001	ASAPPNBTAE	In vitro human liver microsomal stability	=	99.0	uL/min/mg	=	16.9	min	=	20.0	%	=	103.0	%
ASAP-0008327	ASAP-0008327-001	ASAPPNBTAE	In vitro human liver microsomal stability	=	37.0	uL/min/mg	=	44.7	min	=	53.0	%	=	99.0	%
ASAP-0008270	ASAP-0008270-001	ASAPPNBTAE	In vitro human liver microsomal stability	=	31.0	uL/min/mg	=	54.1	min	=	63.0	%	=	98.0	%
ASAP-0008430	ASAP-0008430-001	ASAPPNBTAE	In vitro human liver microsomal stability	=	10.0	uL/min/mg	=	160.3	min	=	86.0	%	=	95.0	%
ASAP-0008431	ASAP-0008431-001	ASAPPNBTAE	In vitro human liver microsomal stability	=	21.0	uL/min/mg	=	79.0	min	=	73.0	%	=	105.0	%
ASAP-0008348	ASAP-0008348-001	ASAPPNBTAE	In vitro human liver microsomal stability	=	79.0	uL/min/mg	=	21.1	min	=	23.0	%	=	92.0	%
ASAP-0008484	ASAP-0008484-001	ASAPPNBTAE	In vitro human liver microsomal stability	=	85.0	uL/min/mg	=	19.6	min	=	22.0	%	=	109.0	%
ASAP-0008418	ASAP-0008418-001	ASAPPNBTAE	In vitro human liver microsomal stability	=	56.0	uL/min/mg	=	29.7	min	=	36.0	%	=	104.0	%
ASAP-0008444	ASAP-0008444-001	ASAPPNBTAE	In vitro human liver microsomal stability	=	85.0	uL/min/mg	=	19.7	min	=	21.0	%	=	103.0	%
ASAP-0008485	ASAP-0008485-001	ASAPPNBTAE	In vitro human liver microsomal stability	=	142.0	uL/min/mg	=	11.8	min	=	9.0	%	=	110.0	%
ASAP-0008482	ASAP-0008482-001	ASAPPNBTAE	In vitro human liver microsomal stability	=	99.0	uL/min/mg	=	16.9	min	=	19.0	%	=	108.0	%
ASAP-0008348	ASAP-0008348-001	ASAPPNBTAE	In vitro mouse liver microsomal stability	=	55.0	uL/min/mg	=	30.5	min	=	43.0	%	=	112.0	%
ASAP-0008484	ASAP-0008484-001	ASAPPNBTAE	In vitro mouse liver microsomal stability	=	199.0	uL/min/mg	=	8.4	min	=	4.0	%	=	100.0	%
ASAP-0008418	ASAP-0008418-001	ASAPPNBTAE	In vitro mouse liver microsomal stability	=	169.0	uL/min/mg	=	9.9	min	=	6.0	%	=	110.0	%
ASAP-0008485	ASAP-0008485-001	ASAPPNBTAE	In vitro mouse liver microsomal stability	=	59.0	uL/min/mg	=	28.1	min	=	39.0	%	=	98.0	%
ASAP-0008482	ASAP-0008482-001	ASAPPNBTAE	In vitro mouse liver microsomal stability	=	62.0	uL/min/mg	=	27.1	min	=	36.0	%	=	106.0	%
ASAP-0008444	ASAP-0008444-001	ASAPPNBTAE	In vitro mouse liver microsomal stability	=	88.0	uL/min/mg	=	19.0	min	=	24.0	%	=	109.0	%
ASAP-0008645	ASAP-0008645-001	ASAPPNBTAE	In vitro human liver microsomal stability	=	70.0	uL/min/mg	=	23.9	min	=	30.0	%	=	91.0	%
ASAP-0008651	ASAP-0008651-001	ASAPPNBTAE	In vitro human liver microsomal stability	=	490.0	uL/min/mg	=	3.4	min	=	1.0	%	=	94.0	%
ASAP-0010745	ASAP-0010745-001	ASAPPNBTAE	In vitro human liver microsomal stability	=	57.0	uL/min/mg	=	29.4	min	=	40.0	%	=	110.0	%
ASAP-0010716	ASAP-0010716-001	ASAPPNBTAE	In vitro human liver microsomal stability	=	369.0	uL/min/mg	=	4.5	min	=	1.0	%	=	93.0	%
ASAP-0010723	ASAP-0010723-001	ASAPPNBTAE	In vitro human liver microsomal stability	=	94.0	uL/min/mg	=	17.7	min	=	20.0	%	=	96.0	%
ASAP-0008678	ASAP-0008678-001	ASAPPNBTAE	In vitro human liver microsomal stability	=	141.0	uL/min/mg	=	11.9	min	=	10.0	%	=	102.0	%
ASAP-0008711	ASAP-0008711-001	ASAPPNBTAE	In vitro human liver microsomal stability	=	108.0	uL/min/mg	=	15.4	min	=	15.0	%	=	98.0	%
ASAP-0008679	ASAP-0008679-001	ASAPPNBTAE	In vitro human liver microsomal stability	=	116.0	uL/min/mg	=	14.4	min	=	15.0	%	=	95.0	%
ASAP-0008685	ASAP-0008685-001	ASAPPNBTAE	In vitro human liver microsomal stability	=	77.0	uL/min/mg	=	21.7	min	=	25.0	%	=	101.0	%
ASAP-0008668	ASAP-0008668-001	ASAPPNBTAE	In vitro human liver microsomal stability	=	106.0	uL/min/mg	=	15.8	min	=	18.0	%	=	92.0	%
ASAP-0008645	ASAP-0008645-001	ASAPPNBTAE	In vitro mouse liver microsomal stability	=	209.0	uL/min/mg	=	8.0	min	=	4.0	%	=	101.0	%
ASAP-0008651	ASAP-0008651-001	ASAPPNBTAE	In vitro mouse liver microsomal stability	=	440.0	uL/min/mg	=	3.8	min	=	0.0	%	=	96.0	%
ASAP-0010745	ASAP-0010745-001	ASAPPNBTAE	In vitro mouse liver microsomal stability	=	52.0	uL/min/mg	=	32.2	min	=	41.0	%	=	108.0	%
ASAP-0010716	ASAP-0010716-001	ASAPPNBTAE	In vitro mouse liver microsomal stability	=	371.0	uL/min/mg	=	4.5	min	=	1.0	%	=	99.0	%
ASAP-0010723	ASAP-0010723-001	ASAPPNBTAE	In vitro mouse liver microsomal stability	=	77.0	uL/min/mg	=	21.6	min	=	26.0	%	=	103.0	%
ASAP-0008678	ASAP-0008678-001	ASAPPNBTAE	In vitro mouse liver microsomal stability	=	155.0	uL/min/mg	=	10.8	min	=	7.0	%	=	102.0	%
ASAP-0008711	ASAP-0008711-001	ASAPPNBTAE	In vitro mouse liver microsomal stability	=	85.0	uL/min/mg	=	19.5	min	=	21.0	%	=	95.0	%
ASAP-0008679	ASAP-0008679-001	ASAPPNBTAE	In vitro mouse liver microsomal stability	=	61.0	uL/min/mg	=	27.4	min	=	37.0	%	=	109.0	%
ASAP-0008685	ASAP-0008685-001	ASAPPNBTAE	In vitro mouse liver microsomal stability	=	46.0	uL/min/mg	=	36.5	min	=	47.0	%	=	100.0	%
ASAP-0008668	ASAP-0008668-001	ASAPPNBTAE	In vitro mouse liver microsomal stability	=	68.0	uL/min/mg	=	24.6	min	=	31.0	%	=	92.0	%
ASAP-0008279	ASAP-0008279-001	ASAPPNBTAE	In vitro human liver microsomal stability	=	64.0	uL/min/mg	=	26.0	min	=	33.0	%	=	114.0	%
ASAP-0008406	ASAP-0008406-001	ASAPPNBTAE	In vitro human liver microsomal stability	=	79.0	uL/min/mg	=	21.2	min	=	27.0	%	=	113.0	%
ASAP-0008399	ASAP-0008399-001	ASAPPNBTAE	In vitro human liver microsomal stability	=	143.0	uL/min/mg	=	11.7	min	=	9.0	%	=	110.0	%
ASAP-0008340	ASAP-0008340-001	ASAPPNBTAE	In vitro human liver microsomal stability	=	5.0	uL/min/mg	=	313.8	min	=	86.0	%	=	110.0	%
ASAP-0008445	ASAP-0008445-001	ASAPPNBTAE	In vitro human liver microsomal stability	=	5.0	uL/min/mg	=	338.5	min	=	103.0	%	=	110.0	%
ASAP-0008648	ASAP-0008648-001	ASAPPNBTAE	In vitro human liver microsomal stability	=	36.0	uL/min/mg	=	46.0	min	=	55.0	%	=	96.0	%
ASAP-0008650	ASAP-0008650-001	ASAPPNBTAE	In vitro human liver microsomal stability	=	540.0	uL/min/mg	=	3.1	min	=	0.0	%	=	106.0	%
ASAP-0008641	ASAP-0008641-001	ASAPPNBTAE	In vitro human liver microsomal stability	=	131.0	uL/min/mg	=	12.8	min	=	11.0	%	=	104.0	%
ASAP-0008644	ASAP-0008644-001	ASAPPNBTAE	In vitro human liver microsomal stability	=	70.0	uL/min/mg	=	23.7	min	=	30.0	%	=	97.0	%
ASAP-0008646	ASAP-0008646-001	ASAPPNBTAE	In vitro human liver microsomal stability	=	14.0	uL/min/mg	=	120.2	min	=	77.0	%	=	95.0	%
ASAP-0008450	ASAP-0008450-001	ASAPPNBTAE	In vitro human liver microsomal stability	=	238.0	uL/min/mg	=	7.0	min	=	2.0	%	=	90.0	%
ASAP-0008637	ASAP-0008637-001	ASAPPNBTAE	In vitro human liver microsomal stability	=	86.0	uL/min/mg	=	19.5	min	=	23.0	%	=	98.0	%
ASAP-0008647	ASAP-0008647-001	ASAPPNBTAE	In vitro human liver microsomal stability	=	29.0	uL/min/mg	=	57.0	min	=	57.0	%	=	90.0	%
ASAP-0008431	ASAP-0008431-001	ASAPPNBTAE	In vitro human liver microsomal stability	=	31.0	uL/min/mg	=	54.3	min	=	56.0	%	=	92.0	%
ASAP-0008674	ASAP-0008674-001	ASAPPNBTAE	In vitro human liver microsomal stability	=	57.0	uL/min/mg	=	29.5	min	=	37.0	%	=	92.0	%
ASAP-0008576	ASAP-0008576-001	ASAPPNBTAE	In vitro human liver microsomal stability	=	100.0	uL/min/mg	=	16.6	min	=	18.0	%	=	93.0	%
ASAP-0008571	ASAP-0008571-001	ASAPPNBTAE	In vitro human liver microsomal stability	=	52.0	uL/min/mg	=	32.0	min	=	39.0	%	=	94.0	%
ASAP-0008621	ASAP-0008621-001	ASAPPNBTAE	In vitro human liver microsomal stability	=	17.0	uL/min/mg	=	99.2	min	=	73.0	%	=	91.0	%
ASAP-0008565	ASAP-0008565-001	ASAPPNBTAE	In vitro human liver microsomal stability	=	119.0	uL/min/mg	=	14.0	min	=	14.0	%	=	92.0	%
ASAP-0008581	ASAP-0008581-001	ASAPPNBTAE	In vitro human liver microsomal stability	=	133.0	uL/min/mg	=	12.6	min	=	11.0	%	=	87.0	%
ASAP-0011144	ASAP-0011144-001	ASAPPNBTAE	In vitro human liver microsomal stability	=	935.0	uL/min/mg	=	1.8	min	=	0.0	%	=	101.0	%
ASAP-0011192	ASAP-0011192-001	ASAPPNBTAE	In vitro human liver microsomal stability	=	120.0	uL/min/mg	=	13.9	min	=	13.0	%	=	98.0	%
ASAP-0011176	ASAP-0011176-001	ASAPPNBTAE	In vitro human liver microsomal stability	=	133.0	uL/min/mg	=	12.6	min	=	10.0	%	=	95.0	%
ASAP-0011198	ASAP-0011198-001	ASAPPNBTAE	In vitro human liver microsomal stability	=	20.0	uL/min/mg	=	83.8	min	=	70.0	%	=	106.0	%
ASAP-0011219	ASAP-0011219-001	ASAPPNBTAE	In vitro human liver microsomal stability	=	175.0	uL/min/mg	=	9.6	min	=	6.0	%	=	96.0	%
ASAP-0011153	ASAP-0011153-001	ASAPPNBTAE	In vitro human liver microsomal stability	=	258.0	uL/min/mg	=	6.5	min	=	1.0	%	=	94.0	%
ASAP-0011177	ASAP-0011177-001	ASAPPNBTAE	In vitro human liver microsomal stability	=	137.0	uL/min/mg	=	12.2	min	=	10.0	%	=	92.0	%
ASAP-0011221	ASAP-0011221-001	ASAPPNBTAE	In vitro human liver microsomal stability	=	283.0	uL/min/mg	=	5.9	min	=	1.0	%	=	85.0	%
ASAP-0011180	ASAP-0011180-001	ASAPPNBTAE	In vitro human liver microsomal stability	=	51.0	uL/min/mg	=	32.6	min	=	43.0	%	=	98.0	%
ASAP-0011184	ASAP-0011184-001	ASAPPNBTAE	In vitro human liver microsomal stability	=	237.0	uL/min/mg	=	7.0	min	=	2.0	%	=	89.0	%
ASAP-0011207	ASAP-0011207-001	ASAPPNBTAE	In vitro human liver microsomal stability	=	409.0	uL/min/mg	=	4.1	min	=	0.0	%	=	111.0	%
ASAP-0011162	ASAP-0011162-001	ASAPPNBTAE	In vitro human liver microsomal stability	=	42.0	uL/min/mg	=	39.8	min	=	49.0	%	=	107.0	%
ASAP-0011243	ASAP-0011243-001	ASAPPNBTAE	In vitro human liver microsomal stability	=	46.0	uL/min/mg	=	35.9	min	=	47.0	%	=	93.0	%
ASAP-0011428	ASAP-0011428-001	ASAPPNBTAE	In vitro human liver microsomal stability	=	240.0	uL/min/mg	=	7.0	min	=	2.0	%	=	115.0	%
ASAP-0011432	ASAP-0011432-001	ASAPPNBTAE	In vitro human liver microsomal stability	=	115.0	uL/min/mg	=	14.5	min	=	15.0	%	=	103.0	%
ASAP-0011446	ASAP-0011446-001	ASAPPNBTAE	In vitro human liver microsomal stability	=	273.0	uL/min/mg	=	6.1	min	=	1.0	%	=	113.0	%
ASAP-0011448	ASAP-0011448-001	ASAPPNBTAE	In vitro human liver microsomal stability	=	251.0	uL/min/mg	=	6.6	min	=	2.0	%	=	116.0	%
ASAP-0011076	ASAP-0011076-001	ASAPPNBTAE	In vitro human liver microsomal stability	=	85.0	uL/min/mg	=	19.7	min	=	24.0	%	=	107.0	%
ASAP-0008645	ASAP-0008645-001	ASAPPNBTAE	In vitro human liver microsomal stability	=	81.0	uL/min/mg	=	20.6	min	=	27.0	%	=	108.0	%
ASAP-0008418	ASAP-0008418-001	ASAPPNBTAE	In vitro human liver microsomal stability	=	59.0	uL/min/mg	=	28.1	min	=	34.0	%	=	98.0	%
ASAP-0008279	ASAP-0008279-001	ASAPPNBTAE	In vitro mouse liver microsomal stability	=	1681.0	uL/min/mg	=	1.0	min	=	0.0	%	=	100.0	%
ASAP-0008406	ASAP-0008406-001	ASAPPNBTAE	In vitro mouse liver microsomal stability	=	88.0	uL/min/mg	=	19.0	min	=	20.0	%	=	95.0	%
ASAP-0008399	ASAP-0008399-001	ASAPPNBTAE	In vitro mouse liver microsomal stability	=	142.0	uL/min/mg	=	11.7	min	=	9.0	%	=	98.0	%
ASAP-0008340	ASAP-0008340-001	ASAPPNBTAE	In vitro mouse liver microsomal stability	=	0.0	uL/min/mg	=	4400.5	min	=	96.0	%	=	93.0	%
ASAP-0008445	ASAP-0008445-001	ASAPPNBTAE	In vitro mouse liver microsomal stability	=	4.0	uL/min/mg	=	433.2	min	=	94.0	%	=	109.0	%
ASAP-0008648	ASAP-0008648-001	ASAPPNBTAE	In vitro mouse liver microsomal stability	=	31.0	uL/min/mg	=	53.1	min	=	60.0	%	=	90.0	%
ASAP-0008650	ASAP-0008650-001	ASAPPNBTAE	In vitro mouse liver microsomal stability	=	888.0	uL/min/mg	=	1.9	min	=	0.0	%	=	99.0	%
ASAP-0008641	ASAP-0008641-001	ASAPPNBTAE	In vitro mouse liver microsomal stability	=	192.0	uL/min/mg	=	8.7	min	=	3.0	%	=	92.0	%
ASAP-0008644	ASAP-0008644-001	ASAPPNBTAE	In vitro mouse liver microsomal stability	=	145.0	uL/min/mg	=	11.5	min	=	9.0	%	=	92.0	%
ASAP-0008646	ASAP-0008646-001	ASAPPNBTAE	In vitro mouse liver microsomal stability	=	12.0	uL/min/mg	=	145.2	min	=	83.0	%	=	104.0	%
ASAP-0008450	ASAP-0008450-001	ASAPPNBTAE	In vitro mouse liver microsomal stability	=	42.0	uL/min/mg	=	40.0	min	=	49.0	%	=	98.0	%
ASAP-0008637	ASAP-0008637-001	ASAPPNBTAE	In vitro mouse liver microsomal stability	=	113.0	uL/min/mg	=	14.8	min	=	16.0	%	=	95.0	%
ASAP-0008647	ASAP-0008647-001	ASAPPNBTAE	In vitro mouse liver microsomal stability	=	234.0	uL/min/mg	=	7.2	min	=	2.0	%	=	101.0	%
ASAP-0008431	ASAP-0008431-001	ASAPPNBTAE	In vitro mouse liver microsomal stability	=	80.0	uL/min/mg	=	20.9	min	=	26.0	%	=	110.0	%
ASAP-0008674	ASAP-0008674-001	ASAPPNBTAE	In vitro mouse liver microsomal stability	=	207.0	uL/min/mg	=	8.1	min	=	3.0	%	=	104.0	%
ASAP-0008576	ASAP-0008576-001	ASAPPNBTAE	In vitro mouse liver microsomal stability	=	177.0	uL/min/mg	=	9.4	min	=	6.0	%	=	97.0	%
ASAP-0008571	ASAP-0008571-001	ASAPPNBTAE	In vitro mouse liver microsomal stability	=	20.0	uL/min/mg	=	84.4	min	=	71.0	%	=	103.0	%
ASAP-0008621	ASAP-0008621-001	ASAPPNBTAE	In vitro mouse liver microsomal stability	=	11.0	uL/min/mg	=	155.8	min	=	84.0	%	=	102.0	%
ASAP-0008565	ASAP-0008565-001	ASAPPNBTAE	In vitro mouse liver microsomal stability	=	47.0	uL/min/mg	=	35.7	min	=	46.0	%	=	90.0	%
ASAP-0008581	ASAP-0008581-001	ASAPPNBTAE	In vitro mouse liver microsomal stability	=	47.0	uL/min/mg	=	35.2	min	=	46.0	%	=	107.0	%
ASAP-0011144	ASAP-0011144-001	ASAPPNBTAE	In vitro mouse liver microsomal stability	=	311.0	uL/min/mg	=	5.4	min	=	1.0	%	=	90.0	%
ASAP-0011192	ASAP-0011192-001	ASAPPNBTAE	In vitro mouse liver microsomal stability	=	87.0	uL/min/mg	=	19.1	min	=	23.0	%	=	92.0	%
ASAP-0011176	ASAP-0011176-001	ASAPPNBTAE	In vitro mouse liver microsomal stability	=	54.0	uL/min/mg	=	30.9	min	=	35.0	%	=	101.0	%
ASAP-0011198	ASAP-0011198-001	ASAPPNBTAE	In vitro mouse liver microsomal stability	=	11.0	uL/min/mg	=	151.0	min	=	80.0	%	=	92.0	%
ASAP-0011219	ASAP-0011219-001	ASAPPNBTAE	In vitro mouse liver microsomal stability	=	33.0	uL/min/mg	=	51.2	min	=	57.0	%	=	99.0	%
ASAP-0011153	ASAP-0011153-001	ASAPPNBTAE	In vitro mouse liver microsomal stability	=	770.0	uL/min/mg	=	2.2	min	=	0.0	%	=	99.0	%
ASAP-0011177	ASAP-0011177-001	ASAPPNBTAE	In vitro mouse liver microsomal stability	=	131.0	uL/min/mg	=	12.8	min	=	12.0	%	=	85.0	%
ASAP-0011221	ASAP-0011221-001	ASAPPNBTAE	In vitro mouse liver microsomal stability	=	226.0	uL/min/mg	=	7.4	min	=	2.0	%	=	94.0	%
ASAP-0011180	ASAP-0011180-001	ASAPPNBTAE	In vitro mouse liver microsomal stability	=	189.0	uL/min/mg	=	8.8	min	=	5.0	%	=	92.0	%
ASAP-0011184	ASAP-0011184-001	ASAPPNBTAE	In vitro mouse liver microsomal stability	=	44.0	uL/min/mg	=	37.8	min	=	48.0	%	=	90.0	%
ASAP-0011207	ASAP-0011207-001	ASAPPNBTAE	In vitro mouse liver microsomal stability	=	1740.0	uL/min/mg	=	1.0	min	=	0.0	%	=	102.0	%
ASAP-0011162	ASAP-0011162-001	ASAPPNBTAE	In vitro mouse liver microsomal stability	=	30.0	uL/min/mg	=	56.2	min	=	59.0	%	=	109.0	%
ASAP-0011243	ASAP-0011243-001	ASAPPNBTAE	In vitro mouse liver microsomal stability	=	42.0	uL/min/mg	=	40.0	min	=	49.0	%	=	95.0	%
ASAP-0011428	ASAP-0011428-001	ASAPPNBTAE	In vitro mouse liver microsomal stability	=	39.0	uL/min/mg	=	42.6	min	=	53.0	%	=	98.0	%
ASAP-0011432	ASAP-0011432-001	ASAPPNBTAE	In vitro mouse liver microsomal stability	=	96.0	uL/min/mg	=	17.4	min	=	20.0	%	=	111.0	%
ASAP-0011446	ASAP-0011446-001	ASAPPNBTAE	In vitro mouse liver microsomal stability	=	202.0	uL/min/mg	=	8.3	min	=	4.0	%	=	104.0	%
ASAP-0011448	ASAP-0011448-001	ASAPPNBTAE	In vitro mouse liver microsomal stability	=	390.0	uL/min/mg	=	4.3	min	=	1.0	%	=	103.0	%
ASAP-0011076	ASAP-0011076-001	ASAPPNBTAE	In vitro mouse liver microsomal stability	=	45.0	uL/min/mg	=	36.8	min	=	49.0	%	=	101.0	%
ASAP-0008645	ASAP-0008645-001	ASAPPNBTAE	In vitro mouse liver microsomal stability	=	188.0	uL/min/mg	=	8.9	min	=	5.0	%	=	106.0	%
ASAP-0008418	ASAP-0008418-001	ASAPPNBTAE	In vitro mouse liver microsomal stability	=	139.0	uL/min/mg	=	12.0	min	=	10.0	%	=	101.0	%
ASAP-0010739	ASAP-0010739-001	ASAPPNBTAE	In vitro mouse liver microsomal stability	=	204.0	uL/min/mg	=	8.2	min	=	4.0	%	=	102.0	%
ASAP-0013255	ASAP-0013255-001	ASAPPNBTAE	In vitro mouse liver microsomal stability	=	81.0	uL/min/mg	=	20.7	min	=	27.0	%	=	96.0	%
ASAP-0011147	ASAP-0011147-001	ASAPPNBTAE	In vitro mouse liver microsomal stability	=	709.0	uL/min/mg	=	2.4	min	=	0.0	%	=	106.0	%
ASAP-0011169	ASAP-0011169-001	ASAPPNBTAE	In vitro mouse liver microsomal stability	=	40.0	uL/min/mg	=	41.8	min	=	51.0	%	=	96.0	%
ASAP-0011171	ASAP-0011171-001	ASAPPNBTAE	In vitro mouse liver microsomal stability	=	111.0	uL/min/mg	=	15.0	min	=	16.0	%	=	96.0	%
ASAP-0011201	ASAP-0011201-001	ASAPPNBTAE	In vitro mouse liver microsomal stability	=	219.0	uL/min/mg	=	7.6	min	=	3.0	%	=	93.0	%
ASAP-0011215	ASAP-0011215-001	ASAPPNBTAE	In vitro mouse liver microsomal stability	=	170.0	uL/min/mg	=	9.8	min	=	6.0	%	=	87.0	%
ASAP-0012315	ASAP-0012315-001	ASAPPNBTAE	In vitro mouse liver microsomal stability	=	9.0	uL/min/mg	=	182.3	min	=	90.0	%	=	102.0	%
ASAP-0012317	ASAP-0012317-001	ASAPPNBTAE	In vitro mouse liver microsomal stability	=	26.0	uL/min/mg	=	65.5	min	=	66.0	%	=	99.0	%
ASAP-0012318	ASAP-0012318-001	ASAPPNBTAE	In vitro mouse liver microsomal stability	=	69.0	uL/min/mg	=	24.2	min	=	33.0	%	=	111.0	%
ASAP-0012327	ASAP-0012327-001	ASAPPNBTAE	In vitro mouse liver microsomal stability	=	255.0	uL/min/mg	=	6.5	min	=	1.0	%	=	98.0	%
ASAP-0012329	ASAP-0012329-001	ASAPPNBTAE	In vitro mouse liver microsomal stability	=	140.0	uL/min/mg	=	11.9	min	=	10.0	%	=	102.0	%
ASAP-0012330	ASAP-0012330-001	ASAPPNBTAE	In vitro mouse liver microsomal stability	=	44.0	uL/min/mg	=	38.3	min	=	48.0	%	=	105.0	%
ASAP-0012336	ASAP-0012336-001	ASAPPNBTAE	In vitro mouse liver microsomal stability	=	4.0	uL/min/mg	=	433.8	min	=	92.0	%	=	92.0	%
ASAP-0012338	ASAP-0012338-001	ASAPPNBTAE	In vitro mouse liver microsomal stability	=	197.0	uL/min/mg	=	8.5	min	=	4.0	%	=	106.0	%
ASAP-0012344	ASAP-0012344-001	ASAPPNBTAE	In vitro mouse liver microsomal stability	=	882.0	uL/min/mg	=	1.9	min	=	1.0	%	=	101.0	%
ASAP-0012346	ASAP-0012346-001	ASAPPNBTAE	In vitro mouse liver microsomal stability	=	23.0	uL/min/mg	=	71.6	min	=	69.0	%	=	97.0	%
ASAP-0012349	ASAP-0012349-001	ASAPPNBTAE	In vitro mouse liver microsomal stability	=	54.0	uL/min/mg	=	30.8	min	=	43.0	%	=	114.0	%
ASAP-0012320	ASAP-0012320-001	ASAPPNBTAE	In vitro mouse liver microsomal stability	=	272.0	uL/min/mg	=	6.1	min	=	1.0	%	=	112.0	%
ASAP-0008449	ASAP-0008449-001	ASAPPNBTAE	In vitro human liver microsomal stability	=	47.0	uL/min/mg	=	35.4	min	=	43.0	%	=	102.0	%
ASAP-0011033	ASAP-0011033-001	ASAPPNBTAE	In vitro human liver microsomal stability	=	47.0	uL/min/mg	=	35.4	min	=	46.0	%	=	101.0	%
ASAP-0010980	ASAP-0010980-001	ASAPPNBTAE	In vitro human liver microsomal stability	=	706.0	uL/min/mg	=	2.4	min	=	1.0	%	=	103.0	%
ASAP-0011196	ASAP-0011196-001	ASAPPNBTAE	In vitro human liver microsomal stability	=	3.0	uL/min/mg	=	626.9	min	=	98.0	%	=	100.0	%
ASAP-0010744	ASAP-0010744-001	ASAPPNBTAE	In vitro human liver microsomal stability	=	2.0	uL/min/mg	=	798.7	min	=	92.0	%	=	103.0	%
ASAP-0008676	ASAP-0008676-001	ASAPPNBTAE	In vitro human liver microsomal stability	=	21.0	uL/min/mg	=	78.6	min	=	69.0	%	=	99.0	%
ASAP-0012307	ASAP-0012307-001	ASAPPNBTAE	In vitro human liver microsomal stability	=	12.0	uL/min/mg	=	134.5	min	=	85.0	%	=	90.0	%
ASAP-0011159	ASAP-0011159-001	ASAPPNBTAE	In vitro human liver microsomal stability	=	27.0	uL/min/mg	=	60.8	min	=	64.0	%	=	95.0	%
ASAP-0012334	ASAP-0012334-001	ASAPPNBTAE	In vitro human liver microsomal stability	=	11.0	uL/min/mg	=	149.8	min	=	80.0	%	=	98.0	%
ASAP-0012332	ASAP-0012332-001	ASAPPNBTAE	In vitro human liver microsomal stability	=	100.0	uL/min/mg	=	16.8	min	=	18.0	%	=	109.0	%
ASAP-0012325	ASAP-0012325-001	ASAPPNBTAE	In vitro human liver microsomal stability	=	109.0	uL/min/mg	=	15.4	min	=	17.0	%	=	102.0	%
ASAP-0012340	ASAP-0012340-001	ASAPPNBTAE	In vitro human liver microsomal stability	=	67.0	uL/min/mg	=	25.0	min	=	33.0	%	=	107.0	%
ASAP-0011247	ASAP-0011247-001	ASAPPNBTAE	In vitro human liver microsomal stability	=	5.0	uL/min/mg	=	320.1	min	=	90.0	%	=	112.0	%
ASAP-0011156	ASAP-0011156-001	ASAPPNBTAE	In vitro human liver microsomal stability	=	108.0	uL/min/mg	=	15.4	min	=	17.0	%	=	94.0	%
ASAP-0013744	ASAP-0013744-001	ASAPPNBTAE	In vitro human liver microsomal stability	=	92.0	uL/min/mg	=	18.1	min	=	22.0	%	=	97.0	%
ASAP-0013747	ASAP-0013747-001	ASAPPNBTAE	In vitro human liver microsomal stability	=	297.0	uL/min/mg	=	5.6	min	=	1.0	%	=	99.0	%
ASAP-0013824	ASAP-0013824-001	ASAPPNBTAE	In vitro human liver microsomal stability	=	67.0	uL/min/mg	=	24.8	min	=	32.0	%	=	100.0	%
ASAP-0013827	ASAP-0013827-001	ASAPPNBTAE	In vitro human liver microsomal stability	=	1329.0	uL/min/mg	=	1.3	min	=	1.0	%	=	97.0	%
ASAP-0010715	ASAP-0010715-001	ASAPPNBTAE	In vitro human liver microsomal stability	=	17.0	uL/min/mg	=	100.0	min	=	78.0	%	=	116.0	%
ASAP-0013256	ASAP-0013256-001	ASAPPNBTAE	In vitro human liver microsomal stability	=	52.0	uL/min/mg	=	32.3	min	=	44.0	%	=	109.0	%
ASAP-0013833	ASAP-0013833-001	ASAPPNBTAE	In vitro human liver microsomal stability	=	500.0	uL/min/mg	=	3.3	min	=	0.0	%	=	115.0	%
ASAP-0013837	ASAP-0013837-001	ASAPPNBTAE	In vitro human liver microsomal stability	=	108.0	uL/min/mg	=	15.4	min	=	18.0	%	=	114.0	%
ASAP-0008449	ASAP-0008449-001	ASAPPNBTAE	In vitro mouse liver microsomal stability	=	16.0	uL/min/mg	=	103.7	min	=	80.0	%	=	104.0	%
ASAP-0011033	ASAP-0011033-001	ASAPPNBTAE	In vitro mouse liver microsomal stability	=	129.0	uL/min/mg	=	13.0	min	=	13.0	%	=	106.0	%
ASAP-0010980	ASAP-0010980-001	ASAPPNBTAE	In vitro mouse liver microsomal stability	=	257.0	uL/min/mg	=	6.5	min	=	2.0	%	=	113.0	%
ASAP-0011196	ASAP-0011196-001	ASAPPNBTAE	In vitro mouse liver microsomal stability	=	3.0	uL/min/mg	=	648.8	min	=	104.0	%	=	107.0	%
ASAP-0010744	ASAP-0010744-001	ASAPPNBTAE	In vitro mouse liver microsomal stability	=	1.0	uL/min/mg	=	2882.2	min	=	99.0	%	=	92.0	%
ASAP-0008676	ASAP-0008676-001	ASAPPNBTAE	In vitro mouse liver microsomal stability	=	55.0	uL/min/mg	=	30.4	min	=	41.0	%	=	117.0	%
ASAP-0012307	ASAP-0012307-001	ASAPPNBTAE	In vitro mouse liver microsomal stability	=	5.0	uL/min/mg	=	359.1	min	=	99.0	%	=	110.0	%
ASAP-0011159	ASAP-0011159-001	ASAPPNBTAE	In vitro mouse liver microsomal stability	=	10.0	uL/min/mg	=	162.3	min	=	88.0	%	=	116.0	%
ASAP-0012334	ASAP-0012334-001	ASAPPNBTAE	In vitro mouse liver microsomal stability	=	1.0	uL/min/mg	=	1540.5	min	=	98.0	%	=	97.0	%
ASAP-0012332	ASAP-0012332-001	ASAPPNBTAE	In vitro mouse liver microsomal stability	=	39.0	uL/min/mg	=	43.1	min	=	54.0	%	=	106.0	%
ASAP-0012325	ASAP-0012325-001	ASAPPNBTAE	In vitro mouse liver microsomal stability	=	64.0	uL/min/mg	=	26.3	min	=	34.0	%	=	97.0	%
ASAP-0012340	ASAP-0012340-001	ASAPPNBTAE	In vitro mouse liver microsomal stability	=	47.0	uL/min/mg	=	35.3	min	=	42.0	%	=	106.0	%
ASAP-0011247	ASAP-0011247-001	ASAPPNBTAE	In vitro mouse liver microsomal stability	=	42.0	uL/min/mg	=	39.5	min	=	50.0	%	=	102.0	%
ASAP-0011156	ASAP-0011156-001	ASAPPNBTAE	In vitro mouse liver microsomal stability	=	113.0	uL/min/mg	=	14.7	min	=	15.0	%	=	108.0	%
ASAP-0013744	ASAP-0013744-001	ASAPPNBTAE	In vitro mouse liver microsomal stability	=	124.0	uL/min/mg	=	13.5	min	=	13.0	%	=	98.0	%
ASAP-0013747	ASAP-0013747-001	ASAPPNBTAE	In vitro mouse liver microsomal stability	=	31.0	uL/min/mg	=	53.8	min	=	59.0	%	=	102.0	%
ASAP-0013824	ASAP-0013824-001	ASAPPNBTAE	In vitro mouse liver microsomal stability	=	48.0	uL/min/mg	=	34.6	min	=	47.0	%	=	94.0	%
ASAP-0013827	ASAP-0013827-001	ASAPPNBTAE	In vitro mouse liver microsomal stability	=	72.0	uL/min/mg	=	23.2	min	=	29.0	%	=	92.0	%
ASAP-0010715	ASAP-0010715-001	ASAPPNBTAE	In vitro mouse liver microsomal stability	=	81.0	uL/min/mg	=	20.7	min	=	27.0	%	=	96.0	%
ASAP-0013256	ASAP-0013256-001	ASAPPNBTAE	In vitro mouse liver microsomal stability	=	147.0	uL/min/mg	=	11.3	min	=	10.0	%	=	102.0	%
ASAP-0013833	ASAP-0013833-001	ASAPPNBTAE	In vitro mouse liver microsomal stability	=	35.0	uL/min/mg	=	48.1	min	=	54.0	%	=	102.0	%
ASAP-0013837	ASAP-0013837-001	ASAPPNBTAE	In vitro mouse liver microsomal stability	=	45.0	uL/min/mg	=	36.8	min	=	48.0	%	=	114.0	%
ASAP-0010739	ASAP-0010739-001	ASAPPNBTAE	In vitro human liver microsomal stability	=	79.0	uL/min/mg	=	21.0	min	=	27.0	%	=	101.0	%
ASAP-0013255	ASAP-0013255-001	ASAPPNBTAE	In vitro human liver microsomal stability	=	115.0	uL/min/mg	=	14.6	min	=	16.0	%	=	101.0	%
ASAP-0011147	ASAP-0011147-001	ASAPPNBTAE	In vitro human liver microsomal stability	=	516.0	uL/min/mg	=	3.2	min	=	0.0	%	=	101.0	%
ASAP-0011169	ASAP-0011169-001	ASAPPNBTAE	In vitro human liver microsomal stability	=	67.0	uL/min/mg	=	25.1	min	=	33.0	%	=	98.0	%
ASAP-0011171	ASAP-0011171-001	ASAPPNBTAE	In vitro human liver microsomal stability	=	92.0	uL/min/mg	=	18.1	min	=	23.0	%	=	101.0	%
ASAP-0011201	ASAP-0011201-001	ASAPPNBTAE	In vitro human liver microsomal stability	=	752.0	uL/min/mg	=	2.2	min	=	0.0	%	=	93.0	%
ASAP-0011215	ASAP-0011215-001	ASAPPNBTAE	In vitro human liver microsomal stability	=	210.0	uL/min/mg	=	8.0	min	=	4.0	%	=	97.0	%
ASAP-0012315	ASAP-0012315-001	ASAPPNBTAE	In vitro human liver microsomal stability	=	18.0	uL/min/mg	=	91.8	min	=	77.0	%	=	95.0	%
ASAP-0012317	ASAP-0012317-001	ASAPPNBTAE	In vitro human liver microsomal stability	=	64.0	uL/min/mg	=	26.2	min	=	33.0	%	=	95.0	%
ASAP-0012318	ASAP-0012318-001	ASAPPNBTAE	In vitro human liver microsomal stability	=	18.0	uL/min/mg	=	91.3	min	=	74.0	%	=	92.0	%
ASAP-0012327	ASAP-0012327-001	ASAPPNBTAE	In vitro human liver microsomal stability	=	169.0	uL/min/mg	=	9.9	min	=	7.0	%	=	95.0	%
ASAP-0012329	ASAP-0012329-001	ASAPPNBTAE	In vitro human liver microsomal stability	=	405.0	uL/min/mg	=	4.1	min	=	0.0	%	=	105.0	%
ASAP-0012330	ASAP-0012330-001	ASAPPNBTAE	In vitro human liver microsomal stability	=	153.0	uL/min/mg	=	10.9	min	=	9.0	%	=	100.0	%
ASAP-0012336	ASAP-0012336-001	ASAPPNBTAE	In vitro human liver microsomal stability	=	26.0	uL/min/mg	=	64.0	min	=	66.0	%	=	107.0	%
ASAP-0012338	ASAP-0012338-001	ASAPPNBTAE	In vitro human liver microsomal stability	=	746.0	uL/min/mg	=	2.2	min	=	0.0	%	=	99.0	%
ASAP-0012344	ASAP-0012344-001	ASAPPNBTAE	In vitro human liver microsomal stability	=	455.0	uL/min/mg	=	3.7	min	=	0.0	%	=	93.0	%
ASAP-0012346	ASAP-0012346-001	ASAPPNBTAE	In vitro human liver microsomal stability	=	682.0	uL/min/mg	=	2.4	min	=	0.0	%	=	94.0	%
ASAP-0012349	ASAP-0012349-001	ASAPPNBTAE	In vitro human liver microsomal stability	=	892.0	uL/min/mg	=	1.9	min	=	0.0	%	=	102.0	%
ASAP-0012320	ASAP-0012320-001	ASAPPNBTAE	In vitro human liver microsomal stability	=	635.0	uL/min/mg	=	2.6	min	=	1.0	%	=	104.0	%
ASAP-0014722	ASAP-0014722-002	ASAPPNBTAE	In vitro human liver microsomal stability	=	3.0	uL/min/mg	=	573.861	min	=	92.211	%	=	101.611	%
ASAP-0015381	ASAP-0015381-001	ASAPPNBTAE	In vitro human liver microsomal stability	=	2.0	uL/min/mg	=	1085.642	min	=	105.597	%	=	84.68	%
ASAP-0014722	ASAP-0014722-002	ASAPPNBTAE	In vitro mouse liver microsomal stability	=	4.0	uL/min/mg	=	379.672	min	=	111.226	%	=	100.245	%
ASAP-0015381	ASAP-0015381-001	ASAPPNBTAE	In vitro mouse liver microsomal stability	=	7.0	uL/min/mg	=	205.885	min	=	115.387	%	=	100.411	%
ASAP-0008674	ASAP-0008674-001	ASAPPNBTAE	In vitro rat SD liver microsomal stability	=	155.0	uL/min/mg	=	4.49	min
ASAP-0010715	ASAP-0010715-001	ASAPPNBTAE	In vitro rat SD liver microsomal stability	=	106.0	uL/min/mg	=	6.54	min
ASAP-0010716	ASAP-0010716-001	ASAPPNBTAE	In vitro rat SD liver microsomal stability	=	156.0	uL/min/mg	=	4.46	min
ASAP-0011176	ASAP-0011176-001	ASAPPNBTAE	In vitro rat SD liver microsomal stability	=	21.4	uL/min/mg	=	32.4	min
ASAP-0011184	ASAP-0011184-001	ASAPPNBTAE	In vitro rat SD liver microsomal stability	=	14.4	uL/min/mg	=	48.2	min
ASAP-0011198	ASAP-0011198-001	ASAPPNBTAE	In vitro rat SD liver microsomal stability	=	7.85	uL/min/mg	=	88.3	min
ASAP-0011221	ASAP-0011221-001	ASAPPNBTAE	In vitro rat SD liver microsomal stability	=	129.0	uL/min/mg	=	5.38	min
ASAP-0014722	ASAP-0014722-002	ASAPPNBTAE	In vitro rat SD liver microsomal stability	<	5.0	uL/min/mg	>	139.0	min
ASAP-0015381	ASAP-0015381-001	ASAPPNBTAE	In vitro rat SD liver microsomal stability	<	5.0	uL/min/mg	>	139.0	min
ASAP-0008674	ASAP-0008674-001	ASAPPNBTAE	In vitro dog liver microsomal stability	=	14.3	uL/min/mg	=	48.5	min
ASAP-0010715	ASAP-0010715-001	ASAPPNBTAE	In vitro dog liver microsomal stability	=	23.7	uL/min/mg	=	29.2	min
ASAP-0010716	ASAP-0010716-001	ASAPPNBTAE	In vitro dog liver microsomal stability	=	23.2	uL/min/mg	=	29.8	min
ASAP-0011176	ASAP-0011176-001	ASAPPNBTAE	In vitro dog liver microsomal stability	=	20.0	uL/min/mg	=	34.7	min
ASAP-0011184	ASAP-0011184-001	ASAPPNBTAE	In vitro dog liver microsomal stability	=	13.1	uL/min/mg	=	52.8	min
ASAP-0011198	ASAP-0011198-001	ASAPPNBTAE	In vitro dog liver microsomal stability	<	5.0	uL/min/mg	>	139.0	min
ASAP-0011221	ASAP-0011221-001	ASAPPNBTAE	In vitro dog liver microsomal stability	=	17.8	uL/min/mg	=	38.8	min
ASAP-0014722	ASAP-0014722-002	ASAPPNBTAE	In vitro dog liver microsomal stability	<	5.0	uL/min/mg	>	139.0	min
ASAP-0015381	ASAP-0015381-001	ASAPPNBTAE	In vitro dog liver microsomal stability	<	5.0	uL/min/mg	>	139.0	min
