## Supplementary material for "Discovery of potent SARS-CoV-2 nsp3 macrodomain inhibitors uncovers lack of translation to cellular antiviral response": Bioactivity data: Hepatocyte_Stability.csv

compound_name	batch_name	program_code	protocol_name	clint_modifier	clint	clint_unit	t_half_modifier	t_half	t_half_unit
ASAP-0011198	ASAP-0011198-001	ASAPPNBTAE	In vitro human hepatocyte stability	<	3.0	uL/min/1E6 cells	>	231.0	min
ASAP-0011198	ASAP-0011198-001	ASAPPNBTAE	In vitro mouse hepatocyte stability	=	61.0	uL/min/1E6 cells	=	11.4	min
ASAP-0011198	ASAP-0011198-001	ASAPPNBTAE	In vitro rat hepatocyte stability	=	9.3	uL/min/1E6 cells	=	74.8	min
ASAP-0008674	ASAP-0008674-001	ASAPPNBTAE	In vitro rat hepatocyte stability	=	75.8	uL/min/1E6 cells	=	9.15	min
ASAP-0010715	ASAP-0010715-001	ASAPPNBTAE	In vitro rat hepatocyte stability	=	87.5	uL/min/1E6 cells	=	7.92	min
ASAP-0010716	ASAP-0010716-001	ASAPPNBTAE	In vitro rat hepatocyte stability	=	182.0	uL/min/1E6 cells	=	3.8	min
ASAP-0011176	ASAP-0011176-001	ASAPPNBTAE	In vitro rat hepatocyte stability	=	15.6	uL/min/1E6 cells	=	44.5	min
ASAP-0011184	ASAP-0011184-001	ASAPPNBTAE	In vitro rat hepatocyte stability	=	5.5	uL/min/1E6 cells	=	126.0	min
ASAP-0011198	ASAP-0011198-001	ASAPPNBTAE	In vitro rat hepatocyte stability	=	4.78	uL/min/1E6 cells	=	145.0	min
ASAP-0011221	ASAP-0011221-001	ASAPPNBTAE	In vitro rat hepatocyte stability	=	185.0	uL/min/1E6 cells	=	3.76	min
ASAP-0014722	ASAP-0014722-002	ASAPPNBTAE	In vitro rat hepatocyte stability	<	3.0	uL/min/1E6 cells	>	231.0	min
ASAP-0015381	ASAP-0015381-001	ASAPPNBTAE	In vitro rat hepatocyte stability	<	3.0	uL/min/1E6 cells	>	231.0	min
ASAP-0008674	ASAP-0008674-001	ASAPPNBTAE	In vitro mouse hepatocyte stability	=	567.0	uL/min/1E6 cells	=	1.22	min
ASAP-0010715	ASAP-0010715-001	ASAPPNBTAE	In vitro mouse hepatocyte stability	=	91.6	uL/min/1E6 cells	=	7.57	min
ASAP-0010716	ASAP-0010716-001	ASAPPNBTAE	In vitro mouse hepatocyte stability	=	217.0	uL/min/1E6 cells	=	3.19	min
ASAP-0011176	ASAP-0011176-001	ASAPPNBTAE	In vitro mouse hepatocyte stability	=	74.7	uL/min/1E6 cells	=	9.27	min
ASAP-0011184	ASAP-0011184-001	ASAPPNBTAE	In vitro mouse hepatocyte stability	=	58.1	uL/min/1E6 cells	=	11.9	min
ASAP-0011198	ASAP-0011198-001	ASAPPNBTAE	In vitro mouse hepatocyte stability	=	68.4	uL/min/1E6 cells	=	10.1	min
ASAP-0011221	ASAP-0011221-001	ASAPPNBTAE	In vitro mouse hepatocyte stability	=	292.0	uL/min/1E6 cells	=	2.37	min
ASAP-0014722	ASAP-0014722-002	ASAPPNBTAE	In vitro mouse hepatocyte stability	=	4.35	uL/min/1E6 cells	=	159.0	min
ASAP-0015381	ASAP-0015381-001	ASAPPNBTAE	In vitro mouse hepatocyte stability	=	4.6	uL/min/1E6 cells	=	151.0	min
ASAP-0008674	ASAP-0008674-001	ASAPPNBTAE	In vitro human hepatocyte stability	=	27.9	uL/min/1E6 cells	=	24.8	min
ASAP-0010715	ASAP-0010715-001	ASAPPNBTAE	In vitro human hepatocyte stability	=	28.7	uL/min/1E6 cells	=	24.2	min
ASAP-0010716	ASAP-0010716-001	ASAPPNBTAE	In vitro human hepatocyte stability	=	182.0	uL/min/1E6 cells	=	3.81	min
ASAP-0011176	ASAP-0011176-001	ASAPPNBTAE	In vitro human hepatocyte stability	=	14.2	uL/min/1E6 cells	=	48.9	min
ASAP-0011184	ASAP-0011184-001	ASAPPNBTAE	In vitro human hepatocyte stability	<	3.0	uL/min/1E6 cells	>	231.0	min
ASAP-0011198	ASAP-0011198-001	ASAPPNBTAE	In vitro human hepatocyte stability	<	3.0	uL/min/1E6 cells	>	231.0	min
ASAP-0011221	ASAP-0011221-001	ASAPPNBTAE	In vitro human hepatocyte stability	=	171.0	uL/min/1E6 cells	=	4.04	min
ASAP-0014722	ASAP-0014722-002	ASAPPNBTAE	In vitro human hepatocyte stability	<	3.0	uL/min/1E6 cells	>	231.0	min
ASAP-0015381	ASAP-0015381-001	ASAPPNBTAE	In vitro human hepatocyte stability	<	3.0	uL/min/1E6 cells	>	231.0	min
ASAP-0008674	ASAP-0008674-001	ASAPPNBTAE	In vitro dog hepatocyte stability	<	3.0	uL/min/1E6 cells	>	231.0	min
ASAP-0010715	ASAP-0010715-001	ASAPPNBTAE	In vitro dog hepatocyte stability	=	3.01	uL/min/1E6 cells	=	231.0	min
ASAP-0010716	ASAP-0010716-001	ASAPPNBTAE	In vitro dog hepatocyte stability	=	3.91	uL/min/1E6 cells	=	177.0	min
ASAP-0011176	ASAP-0011176-001	ASAPPNBTAE	In vitro dog hepatocyte stability	=	7.3	uL/min/1E6 cells	=	94.9	min
ASAP-0011184	ASAP-0011184-001	ASAPPNBTAE	In vitro dog hepatocyte stability	<	3.0	uL/min/1E6 cells	>	231.0	min
ASAP-0011198	ASAP-0011198-001	ASAPPNBTAE	In vitro dog hepatocyte stability	<	3.0	uL/min/1E6 cells	>	231.0	min
ASAP-0011221	ASAP-0011221-001	ASAPPNBTAE	In vitro dog hepatocyte stability	=	3.81	uL/min/1E6 cells	=	182.0	min
ASAP-0014722	ASAP-0014722-002	ASAPPNBTAE	In vitro dog hepatocyte stability	<	3.0	uL/min/1E6 cells	>	231.0	min
ASAP-0015381	ASAP-0015381-001	ASAPPNBTAE	In vitro dog hepatocyte stability	<	3.0	uL/min/1E6 cells	>	231.0	min
