## Supplementary material for "Discovery of potent SARS-CoV-2 nsp3 macrodomain inhibitors uncovers lack of translation to cellular antiviral response": Bioactivity data: LogD.csv

compound_name	batch_name	program_code	protocol_name	ph	logd_modifier	logd
ASAP-0000450	ASAP-0000450-001	ASAPPNBTAE	In vitro LogD	7.4	=	3.2
ASAP-0000453	ASAP-0000453-001	ASAPPNBTAE	In vitro LogD	7.4	=	1.69
ASAP-0000132	ASAP-0000132-001	ASAPPNBTAE	In vitro LogD	7.4	=	0.12
ASAP-0000136	ASAP-0000136-001	ASAPPNBTAE	In vitro LogD	7.4	=	0.22
ASAP-0000591	ASAP-0000591-001	ASAPPNBTAE	In vitro LogD	7.4	=	-0.38
ASAP-0000627	ASAP-0000627-001	ASAPPNBTAE	In vitro LogD	7.4	=	-0.05
ASAP-0000502	ASAP-0000502-001	ASAPPNBTAE	In vitro LogD	7.4	=	4.33
ASAP-0008275	ASAP-0008275-001	ASAPPNBTAE	In vitro LogD	7.4	=	3.0
ASAP-0008288	ASAP-0008288-001	ASAPPNBTAE	In vitro LogD	7.4	=	0.9
ASAP-0008327	ASAP-0008327-001	ASAPPNBTAE	In vitro LogD	7.4	=	2.5
ASAP-0008270	ASAP-0008270-001	ASAPPNBTAE	In vitro LogD	7.4	=	2.8
ASAP-0008430	ASAP-0008430-001	ASAPPNBTAE	In vitro LogD	7.4	=	1.8
ASAP-0008431	ASAP-0008431-001	ASAPPNBTAE	In vitro LogD	7.4	=	2.2
ASAP-0008348	ASAP-0008348-001	ASAPPNBTAE	In vitro LogD	7.4	=	2.76
ASAP-0008484	ASAP-0008484-001	ASAPPNBTAE	In vitro LogD	7.4	=	2.9
ASAP-0008418	ASAP-0008418-001	ASAPPNBTAE	In vitro LogD	7.4	=	3.4
ASAP-0008444	ASAP-0008444-001	ASAPPNBTAE	In vitro LogD	7.4	=	3.0
ASAP-0008485	ASAP-0008485-001	ASAPPNBTAE	In vitro LogD	7.4	=	2.3
ASAP-0008482	ASAP-0008482-001	ASAPPNBTAE	In vitro LogD	7.4	=	3.0
ASAP-0008645	ASAP-0008645-001	ASAPPNBTAE	In vitro LogD	7.4	=	2.7
ASAP-0008651	ASAP-0008651-001	ASAPPNBTAE	In vitro LogD	7.4	=	3.6
ASAP-0010745	ASAP-0010745-001	ASAPPNBTAE	In vitro LogD	7.4	=	2.1
ASAP-0010716	ASAP-0010716-001	ASAPPNBTAE	In vitro LogD	7.4	=	3.9
ASAP-0010723	ASAP-0010723-001	ASAPPNBTAE	In vitro LogD	7.4	=	2.4
ASAP-0008678	ASAP-0008678-001	ASAPPNBTAE	In vitro LogD	7.4	=	3.3
ASAP-0008711	ASAP-0008711-001	ASAPPNBTAE	In vitro LogD	7.4	=	2.8
ASAP-0008679	ASAP-0008679-001	ASAPPNBTAE	In vitro LogD	7.4	=	1.9
ASAP-0008685	ASAP-0008685-001	ASAPPNBTAE	In vitro LogD	7.4	=	2.4
ASAP-0008668	ASAP-0008668-001	ASAPPNBTAE	In vitro LogD	7.4	=	2.1
ASAP-0008279	ASAP-0008279-001	ASAPPNBTAE	In vitro LogD	7.4	=	3.0
ASAP-0008406	ASAP-0008406-001	ASAPPNBTAE	In vitro LogD	7.4	=	3.6
ASAP-0008399	ASAP-0008399-001	ASAPPNBTAE	In vitro LogD	7.4	=	3.2
ASAP-0008340	ASAP-0008340-001	ASAPPNBTAE	In vitro LogD	7.4	=	-0.1
ASAP-0008445	ASAP-0008445-001	ASAPPNBTAE	In vitro LogD	7.4	=	0.5
ASAP-0008648	ASAP-0008648-001	ASAPPNBTAE	In vitro LogD	7.4	=	2.7
ASAP-0008650	ASAP-0008650-001	ASAPPNBTAE	In vitro LogD	7.4	=	2.8
ASAP-0008641	ASAP-0008641-001	ASAPPNBTAE	In vitro LogD	7.4	=	2.5
ASAP-0008644	ASAP-0008644-001	ASAPPNBTAE	In vitro LogD	7.4	=	3.7
ASAP-0008646	ASAP-0008646-001	ASAPPNBTAE	In vitro LogD	7.4	=	2.4
ASAP-0008450	ASAP-0008450-001	ASAPPNBTAE	In vitro LogD	7.4	=	2.9
ASAP-0008637	ASAP-0008637-001	ASAPPNBTAE	In vitro LogD	7.4	=	3.2
ASAP-0008647	ASAP-0008647-001	ASAPPNBTAE	In vitro LogD	7.4	=	3.1
ASAP-0008431	ASAP-0008431-001	ASAPPNBTAE	In vitro LogD	7.4	=	3.0
ASAP-0008674	ASAP-0008674-001	ASAPPNBTAE	In vitro LogD	7.4	=	2.7
ASAP-0008576	ASAP-0008576-001	ASAPPNBTAE	In vitro LogD	7.4	=	4.1
ASAP-0008571	ASAP-0008571-001	ASAPPNBTAE	In vitro LogD	7.4	=	2.8
ASAP-0008621	ASAP-0008621-001	ASAPPNBTAE	In vitro LogD	7.4	=	2.5
ASAP-0008565	ASAP-0008565-001	ASAPPNBTAE	In vitro LogD	7.4	=	2.9
ASAP-0008581	ASAP-0008581-001	ASAPPNBTAE	In vitro LogD	7.4	=	3.2
ASAP-0011144	ASAP-0011144-001	ASAPPNBTAE	In vitro LogD	7.4	=	3.3
ASAP-0011192	ASAP-0011192-001	ASAPPNBTAE	In vitro LogD	7.4	=	3.2
ASAP-0011176	ASAP-0011176-001	ASAPPNBTAE	In vitro LogD	7.4	=	2.2
ASAP-0011198	ASAP-0011198-001	ASAPPNBTAE	In vitro LogD	7.4	=	1.6
ASAP-0011219	ASAP-0011219-001	ASAPPNBTAE	In vitro LogD	7.4	=	2.9
ASAP-0011153	ASAP-0011153-001	ASAPPNBTAE	In vitro LogD	7.4	=	2.7
ASAP-0011177	ASAP-0011177-001	ASAPPNBTAE	In vitro LogD	7.4	=	3.7
ASAP-0011221	ASAP-0011221-001	ASAPPNBTAE	In vitro LogD	7.4	=	3.3
ASAP-0011180	ASAP-0011180-001	ASAPPNBTAE	In vitro LogD	7.4	=	3.7
ASAP-0011184	ASAP-0011184-001	ASAPPNBTAE	In vitro LogD	7.4	=	2.3
ASAP-0011207	ASAP-0011207-001	ASAPPNBTAE	In vitro LogD	7.4	=	3.2
ASAP-0011162	ASAP-0011162-001	ASAPPNBTAE	In vitro LogD	7.4	=	2.9
ASAP-0011243	ASAP-0011243-001	ASAPPNBTAE	In vitro LogD	7.4	=	1.9
ASAP-0011428	ASAP-0011428-001	ASAPPNBTAE	In vitro LogD	7.4	=	2.1
ASAP-0011432	ASAP-0011432-001	ASAPPNBTAE	In vitro LogD	7.4	=	2.0
ASAP-0011446	ASAP-0011446-001	ASAPPNBTAE	In vitro LogD	7.4	=	3.1
ASAP-0011448	ASAP-0011448-001	ASAPPNBTAE	In vitro LogD	7.4	=	3.4
ASAP-0011076	ASAP-0011076-001	ASAPPNBTAE	In vitro LogD	7.4	=	2.6
ASAP-0008645	ASAP-0008645-001	ASAPPNBTAE	In vitro LogD	7.4	=	3.4
ASAP-0008418	ASAP-0008418-001	ASAPPNBTAE	In vitro LogD	7.4	=	3.6
ASAP-0010739	ASAP-0010739-001	ASAPPNBTAE	In vitro LogD	7.4	=	2.4
ASAP-0013255	ASAP-0013255-001	ASAPPNBTAE	In vitro LogD	7.4	=	4.4
ASAP-0011147	ASAP-0011147-001	ASAPPNBTAE	In vitro LogD	7.4	=	3.7
ASAP-0011169	ASAP-0011169-001	ASAPPNBTAE	In vitro LogD	7.4	=	2.1
ASAP-0011171	ASAP-0011171-001	ASAPPNBTAE	In vitro LogD	7.4	=	2.4
ASAP-0011201	ASAP-0011201-001	ASAPPNBTAE	In vitro LogD	7.4	=	3.4
ASAP-0011215	ASAP-0011215-001	ASAPPNBTAE	In vitro LogD	7.4	=	4.0
ASAP-0012315	ASAP-0012315-001	ASAPPNBTAE	In vitro LogD	7.4	=	2.4
ASAP-0012317	ASAP-0012317-001	ASAPPNBTAE	In vitro LogD	7.4	=	2.9
ASAP-0012318	ASAP-0012318-001	ASAPPNBTAE	In vitro LogD	7.4	=	2.6
ASAP-0012327	ASAP-0012327-001	ASAPPNBTAE	In vitro LogD	7.4	=	2.9
ASAP-0012329	ASAP-0012329-001	ASAPPNBTAE	In vitro LogD	7.4	=	3.2
ASAP-0012330	ASAP-0012330-001	ASAPPNBTAE	In vitro LogD	7.4	=	3.0
ASAP-0012336	ASAP-0012336-001	ASAPPNBTAE	In vitro LogD	7.4	=	1.5
ASAP-0012338	ASAP-0012338-001	ASAPPNBTAE	In vitro LogD	7.4	=	3.8
ASAP-0012344	ASAP-0012344-001	ASAPPNBTAE	In vitro LogD	7.4	=	3.7
ASAP-0012346	ASAP-0012346-001	ASAPPNBTAE	In vitro LogD	7.4	=	2.4
ASAP-0012349	ASAP-0012349-001	ASAPPNBTAE	In vitro LogD	7.4	=	2.8
ASAP-0012320	ASAP-0012320-001	ASAPPNBTAE	In vitro LogD	7.4	=	3.1
ASAP-0008449	ASAP-0008449-001	ASAPPNBTAE	In vitro LogD	7.4	=	2.9
ASAP-0011033	ASAP-0011033-001	ASAPPNBTAE	In vitro LogD	7.4	=	3.4
ASAP-0010980	ASAP-0010980-001	ASAPPNBTAE	In vitro LogD	7.4	=	3.3
ASAP-0011196	ASAP-0011196-001	ASAPPNBTAE	In vitro LogD	7.4	=	1.4
ASAP-0010744	ASAP-0010744-001	ASAPPNBTAE	In vitro LogD	7.4	=	0.0
ASAP-0008676	ASAP-0008676-001	ASAPPNBTAE	In vitro LogD	7.4	=	2.5
ASAP-0010715	ASAP-0010715-001	ASAPPNBTAE	In vitro LogD	7.4	=	3.7
ASAP-0013256	ASAP-0013256-001	ASAPPNBTAE	In vitro LogD	7.4	=	3.4
ASAP-0012307	ASAP-0012307-001	ASAPPNBTAE	In vitro LogD	7.4	=	2.3
ASAP-0011159	ASAP-0011159-001	ASAPPNBTAE	In vitro LogD	7.4	=	2.7
ASAP-0012334	ASAP-0012334-001	ASAPPNBTAE	In vitro LogD	7.4	=	1.4
ASAP-0012332	ASAP-0012332-001	ASAPPNBTAE	In vitro LogD	7.4	=	3.1
ASAP-0012325	ASAP-0012325-001	ASAPPNBTAE	In vitro LogD	7.4	=	2.7
ASAP-0012340	ASAP-0012340-001	ASAPPNBTAE	In vitro LogD	7.4	=	2.3
ASAP-0011247	ASAP-0011247-001	ASAPPNBTAE	In vitro LogD	7.4	=	3.0
ASAP-0011156	ASAP-0011156-001	ASAPPNBTAE	In vitro LogD	7.4	=	2.6
ASAP-0013744	ASAP-0013744-001	ASAPPNBTAE	In vitro LogD	7.4	=	2.2
ASAP-0013747	ASAP-0013747-001	ASAPPNBTAE	In vitro LogD	7.4	=	2.2
ASAP-0013824	ASAP-0013824-001	ASAPPNBTAE	In vitro LogD	7.4	=	3.6
ASAP-0013827	ASAP-0013827-001	ASAPPNBTAE	In vitro LogD	7.4	=	3.6
ASAP-0013833	ASAP-0013833-001	ASAPPNBTAE	In vitro LogD	7.4	=	2.9
ASAP-0013837	ASAP-0013837-001	ASAPPNBTAE	In vitro LogD	7.4	=	3.0
ASAP-0014722	ASAP-0014722-002	ASAPPNBTAE	In vitro LogD	7.4	=	0.6
ASAP-0015381	ASAP-0015381-001	ASAPPNBTAE	In vitro LogD	7.4	=	-0.5
