## Supplementary material for "Discovery of potent SARS-CoV-2 nsp3 macrodomain inhibitors uncovers lack of translation to cellular antiviral response": Bioactivity data: Permeability.csv

compound_name	batch_name	program_code	protocol_name	papp_a_to_b_mean_modifier	papp_a_to_b_mean	papp_a_to_b_mean_unit	papp_b_to_a_mean_modifier	papp_b_to_a_mean	papp_b_to_a_mean_unit	perc_recovery_a_to_b_mean_modifier	perc_recovery_a_to_b_mean	perc_recovery_a_to_b_mean_unit	perc_recovery_b_to_a_mean_modifier	perc_recovery_b_to_a_mean	perc_recovery_b_to_a_mean_unit	sd_papp_a_to_b_modifier	sd_papp_a_to_b	sd_papp_b_to_a_modifier	sd_papp_b_to_a	sd_perc_recovery_a_to_b_modifier	sd_perc_recovery_a_to_b	sd_perc_recovery_a_to_b_unit	efflux_ratio_modifier	efflux_ratio	papp_a_to_b_inhibitor_mean_modifier	papp_a_to_b_inhibitor_mean	papp_a_to_b_inhibitor_mean_unit	papp_b_to_a_inhibitor_mean_modifier	papp_b_to_a_inhibitor_mean	papp_b_to_a_inhibitor_mean_unit	perc_recovery_a_to_b_inhibitor_mean_modifier	perc_recovery_a_to_b_inhibitor_mean	perc_recovery_a_to_b_inhibitor_mean_unit	perc_recovery_b_to_a_inhibitor_mean_modifier	perc_recovery_b_to_a_inhibitor_mean	perc_recovery_b_to_a_inhibitor_mean_unit	sd_papp_a_to_b_inhibitor_modifier	sd_papp_a_to_b_inhibitor	sd_papp_b_to_a_inhibitor_modifier	sd_papp_b_to_a_inhibitor	efflux_ratio_inhibitor_modifier	efflux_ratio_inhibitor	inhibitor_name
ASAP-0000450	ASAP-0000450-001	ASAPPNBTAE	In vitro MDR1-MDCKII permeability	=	26.8	1E-6 cm/s				=	98.0	%				=	6.5			=	4.0	%
ASAP-0000453	ASAP-0000453-001	ASAPPNBTAE	In vitro MDR1-MDCKII permeability	=	13.1	1E-6 cm/s				=	89.0	%				=	0.3			=	3.0	%
ASAP-0000132	ASAP-0000132-001	ASAPPNBTAE	In vitro MDR1-MDCKII permeability	=	0.7	1E-6 cm/s				=	91.0	%				=	0.1			=	14.0	%
ASAP-0000136	ASAP-0000136-001	ASAPPNBTAE	In vitro MDR1-MDCKII permeability	=	2.6	1E-6 cm/s				=	100.0	%				=	1.9			=	19.0	%
ASAP-0000591	ASAP-0000591-001	ASAPPNBTAE	In vitro MDR1-MDCKII permeability	=	1.7	1E-6 cm/s				=	90.0	%				=	0.3			=	4.8	%
ASAP-0000627	ASAP-0000627-001	ASAPPNBTAE	In vitro MDR1-MDCKII permeability	=	1.8	1E-6 cm/s				=	81.0	%				=	0.7			=	8.4	%
ASAP-0000502	ASAP-0000502-001	ASAPPNBTAE	In vitro MDR1-MDCKII permeability	=	7.0	1E-6 cm/s				=	32.0	%				=	0.1			=	1.1	%
ASAP-0008327	ASAP-0008327-001	ASAPPNBTAE	In vitro MDR1-MDCKII permeability	=	3.3	1E-6 cm/s				=	87.0	%				=	0.8			=	1.0	%
ASAP-0008270	ASAP-0008270-001	ASAPPNBTAE	In vitro MDR1-MDCKII permeability	=	20.7	1E-6 cm/s				=	100.0	%				=	1.0			=	1.0	%
ASAP-0008430	ASAP-0008430-001	ASAPPNBTAE	In vitro MDR1-MDCKII permeability	=	3.4	1E-6 cm/s				=	90.0	%				=	0.5			=	1.0	%
ASAP-0008431	ASAP-0008431-001	ASAPPNBTAE	In vitro MDR1-MDCKII permeability	=	2.4	1E-6 cm/s				=	86.0	%				=	0.0			=	2.0	%
ASAP-0008288	ASAP-0008288-001	ASAPPNBTAE	In vitro MDR1-MDCKII permeability	=	0.9	1E-6 cm/s				=	89.0	%				=	0.0			=	5.0	%
ASAP-0008275	ASAP-0008275-001	ASAPPNBTAE	In vitro MDR1-MDCKII permeability	=	4.2	1E-6 cm/s				=	36.0	%				=	0.8			=	0.0	%
ASAP-0008348	ASAP-0008348-001	ASAPPNBTAE	In vitro MDR1-MDCKII permeability	=	1.96	1E-6 cm/s				=	86.8	%				=	0.153			=	2.52	%
ASAP-0008484	ASAP-0008484-001	ASAPPNBTAE	In vitro MDR1-MDCKII permeability	=	2.79	1E-6 cm/s				=	39.4	%				=	0.364			=	3.96	%
ASAP-0008418	ASAP-0008418-001	ASAPPNBTAE	In vitro MDR1-MDCKII permeability	=	12.8	1E-6 cm/s				=	82.0	%				=	0.566			=	1.88	%
ASAP-0008444	ASAP-0008444-001	ASAPPNBTAE	In vitro MDR1-MDCKII permeability	=	2.41	1E-6 cm/s				=	85.8	%				=	0.099			=	2.14	%
ASAP-0008485	ASAP-0008485-001	ASAPPNBTAE	In vitro MDR1-MDCKII permeability	=	1.15	1E-6 cm/s				=	80.8	%				=	0.159			=	6.7	%
ASAP-0008482	ASAP-0008482-001	ASAPPNBTAE	In vitro MDR1-MDCKII permeability	=	1.46	1E-6 cm/s				=	88.9	%				=	0.353			=	1.46	%
ASAP-0008645	ASAP-0008645-001	ASAPPNBTAE	In vitro MDR1-MDCKII permeability	=	9.87	1E-6 cm/s				=	73.4	%				=	1.55			=	0.75	%
ASAP-0008651	ASAP-0008651-001	ASAPPNBTAE	In vitro MDR1-MDCKII permeability	=	1.97	1E-6 cm/s				=	81.6	%				=	0.42			=	2.3	%
ASAP-0010745	ASAP-0010745-001	ASAPPNBTAE	In vitro MDR1-MDCKII permeability	=	1.61	1E-6 cm/s				=	90.5	%				=	0.08			=	5.71	%
ASAP-0010716	ASAP-0010716-001	ASAPPNBTAE	In vitro MDR1-MDCKII permeability	=	14.6	1E-6 cm/s				=	85.7	%				=	1.83			=	1.37	%
ASAP-0010723	ASAP-0010723-001	ASAPPNBTAE	In vitro MDR1-MDCKII permeability	=	0.47	1E-6 cm/s				=	85.3	%				=	0.09			=	3.17	%
ASAP-0008678	ASAP-0008678-001	ASAPPNBTAE	In vitro MDR1-MDCKII permeability	=	1.73	1E-6 cm/s				=	85.6	%				=	0.02			=	4.28	%
ASAP-0008711	ASAP-0008711-001	ASAPPNBTAE	In vitro MDR1-MDCKII permeability	=	0.7	1E-6 cm/s				=	87.2	%				=	0.14			=	1.67	%
ASAP-0008679	ASAP-0008679-001	ASAPPNBTAE	In vitro MDR1-MDCKII permeability	=	0.32	1E-6 cm/s				=	79.9	%				=	0.03			=	2.01	%
ASAP-0008685	ASAP-0008685-001	ASAPPNBTAE	In vitro MDR1-MDCKII permeability	=	0.46	1E-6 cm/s				=	104.0	%				=	0.02			=	0.81	%
ASAP-0008668	ASAP-0008668-001	ASAPPNBTAE	In vitro MDR1-MDCKII permeability	=	0.67	1E-6 cm/s				=	85.0	%				=	0.03			=	2.17	%
ASAP-0008279	ASAP-0008279-001	ASAPPNBTAE	In vitro MDR1-MDCKII permeability	=	31.5	1E-6 cm/s				=	98.6	%				=	4.04			=	5.72	%
ASAP-0008406	ASAP-0008406-001	ASAPPNBTAE	In vitro MDR1-MDCKII permeability	=	16.2	1E-6 cm/s				=	92.4	%				=	0.898			=	14.2	%
ASAP-0008399	ASAP-0008399-001	ASAPPNBTAE	In vitro MDR1-MDCKII permeability	=	11.1	1E-6 cm/s				=	90.0	%				=	0.385			=	1.09	%
ASAP-0008340	ASAP-0008340-001	ASAPPNBTAE	In vitro MDR1-MDCKII permeability	=	1.39	1E-6 cm/s				=	89.1	%				=	0.247			=	12.6	%
ASAP-0008445	ASAP-0008445-001	ASAPPNBTAE	In vitro MDR1-MDCKII permeability	=	1.4	1E-6 cm/s				=	93.4	%				=	0.0637			=	8.75	%
ASAP-0008648	ASAP-0008648-001	ASAPPNBTAE	In vitro MDR1-MDCKII permeability	=	0.822	1E-6 cm/s				=	88.8	%				=	0.102			=	12.5	%
ASAP-0008650	ASAP-0008650-001	ASAPPNBTAE	In vitro MDR1-MDCKII permeability	=	1.62	1E-6 cm/s				=	73.3	%				=	0.0422			=	0.817	%
ASAP-0008641	ASAP-0008641-001	ASAPPNBTAE	In vitro MDR1-MDCKII permeability	=	2.23	1E-6 cm/s				=	79.1	%				=	0.0996			=	11.0	%
ASAP-0008644	ASAP-0008644-001	ASAPPNBTAE	In vitro MDR1-MDCKII permeability	=	9.83	1E-6 cm/s				=	91.2	%				=	0.756			=	1.91	%
ASAP-0008646	ASAP-0008646-001	ASAPPNBTAE	In vitro MDR1-MDCKII permeability	=	2.46	1E-6 cm/s				=	73.0	%				=	0.722			=	3.04	%
ASAP-0008450	ASAP-0008450-001	ASAPPNBTAE	In vitro MDR1-MDCKII permeability	=	1.87	1E-6 cm/s				=	90.9	%				=	0.019			=	0.744	%
ASAP-0008637	ASAP-0008637-001	ASAPPNBTAE	In vitro MDR1-MDCKII permeability	=	4.26	1E-6 cm/s				=	97.4	%				=	0.645			=	16.6	%
ASAP-0008647	ASAP-0008647-001	ASAPPNBTAE	In vitro MDR1-MDCKII permeability	=	2.46	1E-6 cm/s				=	73.4	%				=	0.579			=	1.95	%
ASAP-0008431	ASAP-0008431-001	ASAPPNBTAE	In vitro MDR1-MDCKII permeability	=	8.7	1E-6 cm/s				=	98.9	%				=	1.86			=	10.4	%
ASAP-0008674	ASAP-0008674-001	ASAPPNBTAE	In vitro MDR1-MDCKII permeability	=	5.5	1E-6 cm/s				=	85.4	%				=	0.343			=	6.05	%
ASAP-0008576	ASAP-0008576-001	ASAPPNBTAE	In vitro MDR1-MDCKII permeability	=	3.07	1E-6 cm/s				=	80.1	%				=	0.142			=	3.49	%
ASAP-0008571	ASAP-0008571-001	ASAPPNBTAE	In vitro MDR1-MDCKII permeability	=	0.873	1E-6 cm/s				=	88.1	%				=	0.00717			=	3.8	%
ASAP-0008621	ASAP-0008621-001	ASAPPNBTAE	In vitro MDR1-MDCKII permeability	=	1.36	1E-6 cm/s				=	98.0	%				=	0.28			=	0.695	%
ASAP-0008565	ASAP-0008565-001	ASAPPNBTAE	In vitro MDR1-MDCKII permeability	=	1.94	1E-6 cm/s				=	94.1	%				=	0.424			=	14.5	%
ASAP-0008581	ASAP-0008581-001	ASAPPNBTAE	In vitro MDR1-MDCKII permeability	=	1.66	1E-6 cm/s				=	94.7	%				=	0.275			=	6.19	%
ASAP-0011144	ASAP-0011144-001	ASAPPNBTAE	In vitro MDR1-MDCKII permeability	=	4.33	1E-6 cm/s				=	71.4	%				=	0.279			=	6.37	%
ASAP-0011192	ASAP-0011192-001	ASAPPNBTAE	In vitro MDR1-MDCKII permeability	=	1.58	1E-6 cm/s				=	93.2	%				=	0.36			=	19.7	%
ASAP-0011176	ASAP-0011176-001	ASAPPNBTAE	In vitro MDR1-MDCKII permeability	=	2.61	1E-6 cm/s				=	78.9	%				=	0.217			=	1.08	%
ASAP-0011198	ASAP-0011198-001	ASAPPNBTAE	In vitro MDR1-MDCKII permeability	=	2.94	1E-6 cm/s				=	94.6	%				=	0.137			=	9.98	%
ASAP-0011219	ASAP-0011219-001	ASAPPNBTAE	In vitro MDR1-MDCKII permeability	=	1.21	1E-6 cm/s				=	105.0	%				=	0.285			=	14.5	%
ASAP-0011153	ASAP-0011153-001	ASAPPNBTAE	In vitro MDR1-MDCKII permeability	=	1.61	1E-6 cm/s				=	92.7	%				=	0.539			=	0.993	%
ASAP-0011177	ASAP-0011177-001	ASAPPNBTAE	In vitro MDR1-MDCKII permeability	=	9.35	1E-6 cm/s				=	80.2	%				=	0.0523			=	11.8	%
ASAP-0011221	ASAP-0011221-001	ASAPPNBTAE	In vitro MDR1-MDCKII permeability	=	14.0	1E-6 cm/s				=	84.8	%				=	1.36			=	5.82	%
ASAP-0011180	ASAP-0011180-001	ASAPPNBTAE	In vitro MDR1-MDCKII permeability	=	9.64	1E-6 cm/s				=	84.8	%				=	2.19			=	7.68	%
ASAP-0011184	ASAP-0011184-001	ASAPPNBTAE	In vitro MDR1-MDCKII permeability	=	0.916	1E-6 cm/s				=	73.3	%				=	0.114			=	9.79	%
ASAP-0011207	ASAP-0011207-001	ASAPPNBTAE	In vitro MDR1-MDCKII permeability	=	2.97	1E-6 cm/s				=	85.8	%				=	0.914			=	1.55	%
ASAP-0011162	ASAP-0011162-001	ASAPPNBTAE	In vitro MDR1-MDCKII permeability	=	1.53	1E-6 cm/s				=	75.9	%				=	0.166			=	8.03	%
ASAP-0011243	ASAP-0011243-001	ASAPPNBTAE	In vitro MDR1-MDCKII permeability	=	1.2	1E-6 cm/s				=	76.5	%				=	0.145			=	0.182	%
ASAP-0011428	ASAP-0011428-001	ASAPPNBTAE	In vitro MDR1-MDCKII permeability	=	1.98	1E-6 cm/s				=	85.9	%				=	0.985			=	9.56	%
ASAP-0011432	ASAP-0011432-001	ASAPPNBTAE	In vitro MDR1-MDCKII permeability	=	0.719	1E-6 cm/s				=	76.6	%				=	0.0576			=	6.87	%
ASAP-0011446	ASAP-0011446-001	ASAPPNBTAE	In vitro MDR1-MDCKII permeability	=	4.36	1E-6 cm/s				=	77.0	%				=	0.65			=	1.04	%
ASAP-0011448	ASAP-0011448-001	ASAPPNBTAE	In vitro MDR1-MDCKII permeability	=	3.69	1E-6 cm/s				=	77.9	%				=	0.448			=	1.53	%
ASAP-0011076	ASAP-0011076-001	ASAPPNBTAE	In vitro MDR1-MDCKII permeability	=	1.96	1E-6 cm/s				=	97.7	%				=	0.137			=	1.2	%
ASAP-0008645	ASAP-0008645-001	ASAPPNBTAE	In vitro MDR1-MDCKII permeability	=	13.5	1E-6 cm/s				=	58.4	%				=	3.29			=	6.17	%
ASAP-0008418	ASAP-0008418-001	ASAPPNBTAE	In vitro MDR1-MDCKII permeability	=	21.3	1E-6 cm/s				=	88.6	%				=	2.7			=	1.37	%
ASAP-0010739	ASAP-0010739-001	ASAPPNBTAE	In vitro MDR1-MDCKII permeability	=	10.1	1E-6 cm/s				=	58.5	%				=	1.07			=	3.2	%
ASAP-0013255	ASAP-0013255-001	ASAPPNBTAE	In vitro MDR1-MDCKII permeability	=	1.22	1E-6 cm/s				=	51.1	%				=	0.0			=	1.0	%
ASAP-0011147	ASAP-0011147-001	ASAPPNBTAE	In vitro MDR1-MDCKII permeability	=	1.82	1E-6 cm/s				=	54.6	%				=	0.0262			=	2.3	%
ASAP-0011169	ASAP-0011169-001	ASAPPNBTAE	In vitro MDR1-MDCKII permeability	=	0.483	1E-6 cm/s				=	63.8	%				=	0.00355			=	8.1	%
ASAP-0011171	ASAP-0011171-001	ASAPPNBTAE	In vitro MDR1-MDCKII permeability	=	0.396	1E-6 cm/s				=	65.1	%				=	0.0266			=	0.4	%
ASAP-0011201	ASAP-0011201-001	ASAPPNBTAE	In vitro MDR1-MDCKII permeability	=	0.827	1E-6 cm/s				=	53.6	%				=	0.0262			=	0.3	%
ASAP-0011215	ASAP-0011215-001	ASAPPNBTAE	In vitro MDR1-MDCKII permeability	=	0.56	1E-6 cm/s				=	70.8	%				=	0.0394			=	0.6	%
ASAP-0012315	ASAP-0012315-001	ASAPPNBTAE	In vitro MDR1-MDCKII permeability	=	0.47	1E-6 cm/s				=	66.1	%				=	0.0			=	2.2	%
ASAP-0012317	ASAP-0012317-001	ASAPPNBTAE	In vitro MDR1-MDCKII permeability	=	0.471	1E-6 cm/s				=	65.2	%				=	0.0388			=	3.3	%
ASAP-0012318	ASAP-0012318-001	ASAPPNBTAE	In vitro MDR1-MDCKII permeability	=	4.4	1E-6 cm/s				=	69.0	%				=	0.268			=	1.3	%
ASAP-0012327	ASAP-0012327-001	ASAPPNBTAE	In vitro MDR1-MDCKII permeability	=	1.18	1E-6 cm/s				=	65.0	%				=	0.00369			=	0.6	%
ASAP-0012329	ASAP-0012329-001	ASAPPNBTAE	In vitro MDR1-MDCKII permeability	=	1.5	1E-6 cm/s				=	68.0	%				=	0.12			=	1.9	%
ASAP-0012330	ASAP-0012330-001	ASAPPNBTAE	In vitro MDR1-MDCKII permeability	=	0.364	1E-6 cm/s				=	67.4	%				=	0.0127			=	1.0	%
ASAP-0012336	ASAP-0012336-001	ASAPPNBTAE	In vitro MDR1-MDCKII permeability	=	0.325	1E-6 cm/s				=	74.5	%				=	0.0258			=	0.0	%
ASAP-0012338	ASAP-0012338-001	ASAPPNBTAE	In vitro MDR1-MDCKII permeability	=	0.502	1E-6 cm/s				=	61.5	%				=	0.0129			=	0.8	%
ASAP-0012344	ASAP-0012344-001	ASAPPNBTAE	In vitro MDR1-MDCKII permeability	=	0.627	1E-6 cm/s				=	67.1	%				=	0.0491			=	0.1	%
ASAP-0012346	ASAP-0012346-001	ASAPPNBTAE	In vitro MDR1-MDCKII permeability	=	0.377	1E-6 cm/s				=	66.3	%				=	0.00998			=	0.3	%
ASAP-0012349	ASAP-0012349-001	ASAPPNBTAE	In vitro MDR1-MDCKII permeability	=	0.532	1E-6 cm/s				=	66.9	%				=	0.012			=	3.5	%
ASAP-0012320	ASAP-0012320-001	ASAPPNBTAE	In vitro MDR1-MDCKII permeability	=	0.491	1E-6 cm/s				=	66.6	%				=	0.0136			=	0.7	%
ASAP-0008449	ASAP-0008449-001	ASAPPNBTAE	In vitro MDR1-MDCKII permeability	=	1.09	1E-6 cm/s				=	87.8	%				=	0.0804			=	2.98	%
ASAP-0011033	ASAP-0011033-001	ASAPPNBTAE	In vitro MDR1-MDCKII permeability	=	5.11	1E-6 cm/s				=	31.2	%				=	0.0101			=	0.796	%
ASAP-0010980	ASAP-0010980-001	ASAPPNBTAE	In vitro MDR1-MDCKII permeability	=	5.56	1E-6 cm/s				=	39.3	%				=	0.0771			=	2.69	%
ASAP-0011196	ASAP-0011196-001	ASAPPNBTAE	In vitro MDR1-MDCKII permeability	=	0.707	1E-6 cm/s				=	103.0	%				=	0.0306			=	3.83	%
ASAP-0010744	ASAP-0010744-001	ASAPPNBTAE	In vitro MDR1-MDCKII permeability	=	1.13	1E-6 cm/s				=	93.6	%				=	0.49			=	34.8	%
ASAP-0008676	ASAP-0008676-001	ASAPPNBTAE	In vitro MDR1-MDCKII permeability	=	3.55	1E-6 cm/s				=	91.3	%				=	0.428			=	0.0337	%
ASAP-0010715	ASAP-0010715-001	ASAPPNBTAE	In vitro MDR1-MDCKII permeability	=	13.7	1E-6 cm/s				=	79.9	%				=	0.696			=	0.369	%
ASAP-0013256	ASAP-0013256-001	ASAPPNBTAE	In vitro MDR1-MDCKII permeability	=	2.35	1E-6 cm/s				=	78.9	%				=	0.139			=	0.953	%
ASAP-0012307	ASAP-0012307-001	ASAPPNBTAE	In vitro MDR1-MDCKII permeability	=	1.27	1E-6 cm/s				=	100.0	%				=	0.0435			=	0.993	%
ASAP-0011159	ASAP-0011159-001	ASAPPNBTAE	In vitro MDR1-MDCKII permeability	=	1.02	1E-6 cm/s				=	95.8	%				=	0.0345			=	8.79	%
ASAP-0012334	ASAP-0012334-001	ASAPPNBTAE	In vitro MDR1-MDCKII permeability	=	0.175	1E-6 cm/s				=	89.9	%				=	0.0892			=	4.16	%
ASAP-0012332	ASAP-0012332-001	ASAPPNBTAE	In vitro MDR1-MDCKII permeability	=	1.01	1E-6 cm/s				=	76.5	%				=	0.00598			=	7.9	%
ASAP-0012325	ASAP-0012325-001	ASAPPNBTAE	In vitro MDR1-MDCKII permeability	=	0.717	1E-6 cm/s				=	88.3	%				=	0.0146			=	3.7	%
ASAP-0012340	ASAP-0012340-001	ASAPPNBTAE	In vitro MDR1-MDCKII permeability	=	0.891	1E-6 cm/s				=	74.2	%				=	0.095			=	0.613	%
ASAP-0011247	ASAP-0011247-001	ASAPPNBTAE	In vitro MDR1-MDCKII permeability	=	1.27	1E-6 cm/s				=	71.5	%				=	0.0354			=	9.33	%
ASAP-0011156	ASAP-0011156-001	ASAPPNBTAE	In vitro MDR1-MDCKII permeability	=	0.857	1E-6 cm/s				=	78.7	%				=	0.132			=	0.37	%
ASAP-0013744	ASAP-0013744-001	ASAPPNBTAE	In vitro MDR1-MDCKII permeability	=	1.17	1E-6 cm/s				=	116.0	%				=	0.415			=	4.66	%
ASAP-0013747	ASAP-0013747-001	ASAPPNBTAE	In vitro MDR1-MDCKII permeability	=	0.555	1E-6 cm/s				=	78.8	%				=	0.0207			=	14.3	%
ASAP-0013824	ASAP-0013824-001	ASAPPNBTAE	In vitro MDR1-MDCKII permeability	=	2.7	1E-6 cm/s				=	94.3	%				=	0.126			=	4.43	%
ASAP-0013827	ASAP-0013827-001	ASAPPNBTAE	In vitro MDR1-MDCKII permeability	=	2.9	1E-6 cm/s				=	81.7	%				=	0.4			=	7.37	%
ASAP-0013833	ASAP-0013833-001	ASAPPNBTAE	In vitro MDR1-MDCKII permeability	=	2.05	1E-6 cm/s				=	82.0	%				=	0.458			=	1.57	%
ASAP-0013837	ASAP-0013837-001	ASAPPNBTAE	In vitro MDR1-MDCKII permeability	=	1.62	1E-6 cm/s				=	87.9	%				=	0.359			=	4.57	%
ASAP-0015381	ASAP-0015381-001	ASAPPNBTAE	In vitro MDR1-MDCKII permeability	=	1.07	1E-6 cm/s				=	87.0	%				=	0.81			=	3.76	%
ASAP-0014722	ASAP-0014722-002	ASAPPNBTAE	In vitro MDR1-MDCKII permeability	=	0.682	1E-6 cm/s				=	89.1	%				=	0.0421			=	4.81	%
ASAP-0012315	ASAP-0012315-001	ASAPPNBTAE	In vitro MDR1-MDCKII permeability	=	0.159	1E-6 cm/s	=	2.3	1E-6 cm/s	=	59.0	%	=	78.3	%	=	0.0246	=	0.0774				=	14.3	=	0.174	1E-6 cm/s	=	1.8	1E-6 cm/s	=	96.8	%	=	85.3	%	=	0.0536	=	0.0223	=	10.3	Verapamil
ASAP-0012329	ASAP-0012329-001	ASAPPNBTAE	In vitro MDR1-MDCKII permeability	=	0.0977	1E-6 cm/s	=	3.9	1E-6 cm/s	=	72.3	%	=	79.2	%	=	0.00156	=	0.0169				=	40.3	=	0.182	1E-6 cm/s	=	4.5	1E-6 cm/s	=	104.0	%	=	96.9	%	=	0.0257	=	0.184	=	24.8	Verapamil
ASAP-0012317	ASAP-0012317-001	ASAPPNBTAE	In vitro MDR1-MDCKII permeability	=	0.0739	1E-6 cm/s	=	1.5	1E-6 cm/s	=	71.9	%	=	68.3	%	=	0.00804	=	0.0514				=	20.3	=	0.0458	1E-6 cm/s	=	1.5	1E-6 cm/s	=	92.9	%	=	90.3	%	=	0.0067	=	0.00967	=	31.7	Verapamil
ASAP-0011446	ASAP-0011446-001	ASAPPNBTAE	In vitro MDR1-MDCKII permeability	=	0.0911	1E-6 cm/s	=	3.7	1E-6 cm/s	=	69.7	%	=	63.5	%	=	0.00201	=	0.327				=	41.1	=	0.216	1E-6 cm/s	=	4.7	1E-6 cm/s	=	87.7	%	=	93.0	%	=	0.00223	=	0.304	=	21.8	Verapamil
ASAP-0012346	ASAP-0012346-001	ASAPPNBTAE	In vitro MDR1-MDCKII permeability	=	0.0339	1E-6 cm/s	=	0.72	1E-6 cm/s	=	74.6	%	=	68.8	%	=	0.00246	=	0.0244				=	21.1	=	0.0467	1E-6 cm/s	=	0.7	1E-6 cm/s	=	98.1	%	=	86.6	%	=	0.00938	=	0.0453	=	14.9	Verapamil
ASAP-0012336	ASAP-0012336-001	ASAPPNBTAE	In vitro MDR1-MDCKII permeability	=	0.0762	1E-6 cm/s	=	0.038	1E-6 cm/s	=	53.5	%	=	66.7	%	=	0.00379	=	0.00454				=	0.5	=	0.0521	1E-6 cm/s	=	0.022	1E-6 cm/s	=	95.9	%	=	77.9	%	=	0.0513	=	0.00372	=	0.4	Verapamil
ASAP-0008674	ASAP-0008674-001	ASAPPNBTAE	In vitro MDR1-MDCKII permeability	=	0.12	1E-6 cm/s	=	5.9	1E-6 cm/s	=	80.0	%	=	76.5	%	=	0.00379	=	0.179				=	49.5	=	0.661	1E-6 cm/s	=	4.8	1E-6 cm/s	=	90.5	%	=	86.9	%	=	0.0487	=	0.154	=	7.3	Verapamil
ASAP-0010716	ASAP-0010716-001	ASAPPNBTAE	In vitro MDR1-MDCKII permeability	=	1.05	1E-6 cm/s	=	6.5	1E-6 cm/s	=	67.5	%	=	70.0	%	=	0.00201	=	0.115				=	6.2	=	4.45	1E-6 cm/s	=	5.3	1E-6 cm/s	=	107.0	%	=	88.6	%	=	0.00112	=	0.261	=	1.2	Verapamil
ASAP-0008676	ASAP-0008676-001	ASAPPNBTAE	In vitro MDR1-MDCKII permeability	=	0.149	1E-6 cm/s	=	7.1	1E-6 cm/s	=	75.4	%	=	80.0	%	=	0.0199	=	0.645				=	47.7	=	0.629	1E-6 cm/s	=	5.8	1E-6 cm/s	=	82.4	%	=	89.1	%	=	0.0652	=	0.261	=	9.3	Verapamil
ASAP-0011428	ASAP-0011428-001	ASAPPNBTAE	In vitro MDR1-MDCKII permeability	=	0.0832	1E-6 cm/s	=	0.072	1E-6 cm/s	=	65.5	%	=	72.9	%	=	0.00067	=	0.00915				=	0.9	=	0.0819	1E-6 cm/s	=	0.091	1E-6 cm/s	=	73.2	%	=	79.8	%	=	0.000223	=	0.0192	=	1.1	Verapamil
ASAP-0011177	ASAP-0011177-001	ASAPPNBTAE	In vitro MDR1-MDCKII permeability	=	0.0964	1E-6 cm/s	=	6.5	1E-6 cm/s	=	69.4	%	=	79.8	%	=	0.00692	=	0.392				=	67.2	=	0.916	1E-6 cm/s	=	6.7	1E-6 cm/s	=	78.2	%	=	81.1	%	=	0.0757	=	0.0284	=	7.4	Verapamil
ASAP-0011144	ASAP-0011144-001	ASAPPNBTAE	In vitro MDR1-MDCKII permeability	=	0.109	1E-6 cm/s	=	6.0	1E-6 cm/s	=	95.4	%	=	82.4	%	=	0.0145	=	0.377				=	54.9	=	0.59	1E-6 cm/s	=	6.7	1E-6 cm/s	=	84.6	%	=	95.9	%	=	0.0225	=	0.673	=	11.3	Verapamil
ASAP-0011147	ASAP-0011147-001	ASAPPNBTAE	In vitro MDR1-MDCKII permeability	=	0.087	1E-6 cm/s	=	7.5	1E-6 cm/s	=	82.5	%	=	96.5	%	=	0.0243	=	0.0284				=	85.7	=	0.401	1E-6 cm/s	=	6.6	1E-6 cm/s	=	63.2	%	=	72.3	%	=	0.0205	=	0.231	=	16.3	Verapamil
ASAP-0011176	ASAP-0011176-001	ASAPPNBTAE	In vitro MDR1-MDCKII permeability	=	0.0775	1E-6 cm/s	=	0.15	1E-6 cm/s	=	64.8	%	=	60.4	%	=	0.00156	=	0.00238				=	1.9	=	0.0617	1E-6 cm/s	=	0.19	1E-6 cm/s	=	67.3	%	=	62.0	%	=	0.00067	=	0.019	=	3.0	Verapamil
ASAP-0012315	ASAP-0012315-001	ASAPPNBTAE	In vitro MDR1-MDCKII permeability	=	0.516	1E-6 cm/s	=	3.5	1E-6 cm/s	=	72.1	%	=	92.2	%	=	0.387	=	0.0165				=	6.7	=	1.35	1E-6 cm/s	=	4.2	1E-6 cm/s	=	64.5	%	=	57.4	%	=	0.167	=	0.195	=	3.2	Cyclosporin A
ASAP-0012329	ASAP-0012329-001	ASAPPNBTAE	In vitro MDR1-MDCKII permeability	=	0.0683	1E-6 cm/s	=	5.0	1E-6 cm/s	=	98.8	%	=	106.0	%	=	0.00871	=	0.0339				=	73.5	=	0.805	1E-6 cm/s	=	2.7	1E-6 cm/s	=	77.4	%	=	63.1	%	=	0.0223	=	0.0149	=	3.4	Cyclosporin A
ASAP-0012317	ASAP-0012317-001	ASAPPNBTAE	In vitro MDR1-MDCKII permeability	=	0.0942	1E-6 cm/s	=	1.4	1E-6 cm/s	=	74.3	%	=	88.2	%	=	0.00424	=	0.0458				=	15.3	=	0.174	1E-6 cm/s	=	1.1	1E-6 cm/s	=	82.7	%	=	89.0	%	=	0.0223	=	0.00744	=	6.2	Cyclosporin A
ASAP-0010716	ASAP-0010716-001	ASAPPNBTAE	In vitro MDR1-MDCKII permeability	=	1.02	1E-6 cm/s	=	6.1	1E-6 cm/s	=	74.0	%	=	84.4	%	=	0.00424	=	0.549				=	6.0	=	4.51	1E-6 cm/s	=	4.5	1E-6 cm/s	=	115.0	%	=	106.0	%	=	0.268	=	0.171	=	1.0	Cyclosporin A
ASAP-0008676	ASAP-0008676-001	ASAPPNBTAE	In vitro MDR1-MDCKII permeability	=	0.09	1E-6 cm/s	=	4.9	1E-6 cm/s	=	74.2	%	=	74.5	%	=	0.00491	=	0.265				=	54.4	=	2.08	1E-6 cm/s	=	2.5	1E-6 cm/s	=	72.2	%	=	63.3	%	=	0.0446	=	0.119	=	1.2	Cyclosporin A
ASAP-0011144	ASAP-0011144-001	ASAPPNBTAE	In vitro MDR1-MDCKII permeability	=	0.101	1E-6 cm/s	=	7.2	1E-6 cm/s	=	83.3	%	=	102.0	%	=	0.00469	=	0.248				=	71.8	=	1.22	1E-6 cm/s	=	4.1	1E-6 cm/s	=	78.3	%	=	76.3	%	=	0.0223	=	0.208	=	3.4	Cyclosporin A
ASAP-0011198	ASAP-0011198-001	ASAPPNBTAE	In vitro MDR1-MDCKII permeability	=	0.0323	1E-6 cm/s	=	0.0411	1E-6 cm/s	=	86.2	%	=	93.1	%	=	0.00487	=	0.0099				=	1.3	=	0.0326	1E-6 cm/s	=	0.054	1E-6 cm/s	=	100.0	%	=	100.0	%	=	0.00544	=	0.00636	=	1.7	Cyclosporin A
ASAP-0008674	ASAP-0008674-001	ASAPPNBTAE	In vitro MDR1-MDCKII permeability	=	0.0631	1E-6 cm/s	=	5.29	1E-6 cm/s	=	78.8	%	=	89.6	%	=	0.0	=	0.238				=	83.8	=	1.39	1E-6 cm/s	=	2.95	1E-6 cm/s	=	83.2	%	=	87.0	%	=	0.149	=	0.082	=	2.13	Cyclosporin A
ASAP-0010715	ASAP-0010715-001	ASAPPNBTAE	In vitro MDR1-MDCKII permeability	=	0.442	1E-6 cm/s	=	5.98	1E-6 cm/s	=	70.1	%	=	76.7	%	=	0.0	=	0.342				=	13.5	=	2.62	1E-6 cm/s	=	3.65	1E-6 cm/s	=	75.0	%	=	76.7	%	=	0.017	=	0.00919	=	1.39	Cyclosporin A
ASAP-0010716	ASAP-0010716-001	ASAPPNBTAE	In vitro MDR1-MDCKII permeability	=	0.676	1E-6 cm/s	=	8.26	1E-6 cm/s	=	87.7	%	=	95.1	%	=	0.018	=	0.0403				=	12.2	=	2.72	1E-6 cm/s	=	3.66	1E-6 cm/s	=	75.2	%	=	78.2	%	=	0.0714	=	0.117	=	1.35	Cyclosporin A
ASAP-0011176	ASAP-0011176-001	ASAPPNBTAE	In vitro MDR1-MDCKII permeability	=	0.0947	1E-6 cm/s	=	0.137	1E-6 cm/s	=	63.4	%	=	68.7	%	=	0.0	=	0.0148				=	1.44	=	0.14	1E-6 cm/s	=	0.241	1E-6 cm/s	=	78.6	%	=	83.0	%	=	0.0029	=	0.0118	=	1.72	Cyclosporin A
ASAP-0011184	ASAP-0011184-001	ASAPPNBTAE	In vitro MDR1-MDCKII permeability	=	0.0789	1E-6 cm/s	=	0.0737	1E-6 cm/s	=	66.5	%	=	72.4	%	=	0.0223	=	0.0				=	0.93	=	0.0721	1E-6 cm/s	=	0.0791	1E-6 cm/s	=	72.2	%	=	75.2	%	=	0.0109	=	0.0134	=	1.1	Cyclosporin A
ASAP-0011198	ASAP-0011198-001	ASAPPNBTAE	In vitro MDR1-MDCKII permeability	=	0.0631	1E-6 cm/s	=	0.0474	1E-6 cm/s	=	71.8	%	=	82.5	%	=	0.0	=	0.00744				=	0.75	<	0.01	1E-6 cm/s	<	0.01	1E-6 cm/s	=	74.6	%	=	87.0	%	=	0.0	=	0.0	=	0.75	Cyclosporin A
ASAP-0011221	ASAP-0011221-001	ASAPPNBTAE	In vitro MDR1-MDCKII permeability	=	2.76	1E-6 cm/s	=	5.51	1E-6 cm/s	=	94.8	%	=	101.0	%	=	0.0665	=	0.112				=	1.99	=	2.13	1E-6 cm/s	=	2.31	1E-6 cm/s	=	61.6	%	=	62.4	%	=	0.0205	=	0.024	=	1.09	Cyclosporin A
ASAP-0014722	ASAP-0014722-002	ASAPPNBTAE	In vitro MDR1-MDCKII permeability	=	0.0316	1E-6 cm/s	=	0.274	1E-6 cm/s	=	77.4	%	=	87.2	%	=	0.0	=	0.0149				=	8.67	=	0.0371	1E-6 cm/s	=	0.0582	1E-6 cm/s	=	80.9	%	=	84.1	%	=	0.000651	=	0.000919	=	1.57	Cyclosporin A
ASAP-0015381	ASAP-0015381-001	ASAPPNBTAE	In vitro MDR1-MDCKII permeability	=	0.0316	1E-6 cm/s	=	0.021	1E-6 cm/s	=	68.4	%	=	84.4	%	=	0.0	=	0.0				=	0.67	=	0.05	1E-6 cm/s	=	0.0326	1E-6 cm/s	=	83.1	%	=	85.5	%	=	0.0161	=	0.004	=	0.65	Cyclosporin A
