## Supplementary material for "Discovery of potent SARS-CoV-2 nsp3 macrodomain inhibitors uncovers lack of translation to cellular antiviral response": Bioactivity data: Protein_Binding.csv

compound_name	batch_name	program_code	protocol_name	fu_modifier	fu	perc_bound_modifier	perc_bound	perc_bound_unit	perc_free_modifier	perc_free	perc_free_unit	perc_recovered_modifier	perc_recovered	perc_recovered_unit
ASAP-0011198	ASAP-0011198-001	ASAPPNBTAE	In vitro human plasma protein binding	=	0.271	=	72.9	%	=	27.1	%	=	116.7	%
ASAP-0011198	ASAP-0011198-001	ASAPPNBTAE	In vitro fetal calf serum protein binding	=	0.173	=	82.7	%	=	17.3	%	=	107.7	%
ASAP-0011198	ASAP-0011198-001	ASAPPNBTAE	In vitro mouse plasma protein binding	=	0.184	=	81.6	%	=	18.4	%	=	93.8	%
ASAP-0011198	ASAP-0011198-001	ASAPPNBTAE	In vitro rat plasma protein binding	=	0.164	=	83.6	%	=	16.4	%	=	104.0	%
ASAP-0008674	ASAP-0008674-001	ASAPPNBTAE	In vitro rat plasma protein binding	=	0.189	=	81.1	%	=	18.9	%	=	91.14	%
ASAP-0010715	ASAP-0010715-001	ASAPPNBTAE	In vitro rat plasma protein binding	=	0.02	=	98.0	%	=	2.04	%	=	97.27	%
ASAP-0010716	ASAP-0010716-001	ASAPPNBTAE	In vitro rat plasma protein binding	=	0.022	=	97.8	%	=	2.16	%	=	100.0	%
ASAP-0011176	ASAP-0011176-001	ASAPPNBTAE	In vitro rat plasma protein binding	=	0.072	=	92.8	%	=	7.24	%	=	95.34	%
ASAP-0011184	ASAP-0011184-001	ASAPPNBTAE	In vitro rat plasma protein binding	=	0.084	=	91.6	%	=	8.4	%	=	97.27	%
ASAP-0011198	ASAP-0011198-001	ASAPPNBTAE	In vitro rat plasma protein binding	=	0.125	=	87.5	%	=	12.5	%	=	93.33	%
ASAP-0011221	ASAP-0011221-001	ASAPPNBTAE	In vitro rat plasma protein binding	=	0.018	=	98.2	%	=	1.83	%	=	90.47	%
ASAP-0014722	ASAP-0014722-002	ASAPPNBTAE	In vitro rat plasma protein binding	=	0.044	=	95.6	%	=	4.41	%	=	93.34	%
ASAP-0015381	ASAP-0015381-001	ASAPPNBTAE	In vitro rat plasma protein binding	=	0.047	=	95.3	%	=	4.69	%	=	100.2	%
ASAP-0008674	ASAP-0008674-001	ASAPPNBTAE	In vitro mouse plasma protein binding	=	0.124	=	87.6	%	=	12.4	%	=	89.46	%
ASAP-0010715	ASAP-0010715-001	ASAPPNBTAE	In vitro mouse plasma protein binding	=	0.026	=	97.4	%	=	2.56	%	=	93.63	%
ASAP-0010716	ASAP-0010716-001	ASAPPNBTAE	In vitro mouse plasma protein binding	=	0.027	=	97.3	%	=	2.67	%	=	94.71	%
ASAP-0011176	ASAP-0011176-001	ASAPPNBTAE	In vitro mouse plasma protein binding	=	0.031	=	96.9	%	=	3.14	%	=	94.01	%
ASAP-0011184	ASAP-0011184-001	ASAPPNBTAE	In vitro mouse plasma protein binding	=	0.08	=	92.1	%	=	7.95	%	=	90.67	%
ASAP-0011198	ASAP-0011198-001	ASAPPNBTAE	In vitro mouse plasma protein binding	=	0.099	=	90.1	%	=	9.91	%	=	88.65	%
ASAP-0011221	ASAP-0011221-001	ASAPPNBTAE	In vitro mouse plasma protein binding	=	0.011	=	98.9	%	=	1.06	%	=	98.18	%
ASAP-0014722	ASAP-0014722-002	ASAPPNBTAE	In vitro mouse plasma protein binding	=	0.111	=	88.9	%	=	11.1	%	=	94.29	%
ASAP-0015381	ASAP-0015381-001	ASAPPNBTAE	In vitro mouse plasma protein binding	=	0.306	=	69.4	%	=	30.6	%	=	84.29	%
ASAP-0008674	ASAP-0008674-001	ASAPPNBTAE	In vitro human plasma protein binding	=	0.144	=	85.6	%	=	14.4	%	=	95.79	%
ASAP-0010715	ASAP-0010715-001	ASAPPNBTAE	In vitro human plasma protein binding	=	0.005	=	99.5	%	=	0.541	%	=	113.8	%
ASAP-0010716	ASAP-0010716-001	ASAPPNBTAE	In vitro human plasma protein binding	=	0.005	=	99.5	%	=	0.507	%	=	111.8	%
ASAP-0011176	ASAP-0011176-001	ASAPPNBTAE	In vitro human plasma protein binding	=	0.08	=	92.0	%	=	8.01	%	=	78.61	%
ASAP-0011184	ASAP-0011184-001	ASAPPNBTAE	In vitro human plasma protein binding	=	0.098	=	90.2	%	=	9.78	%	=	97.59	%
ASAP-0011198	ASAP-0011198-001	ASAPPNBTAE	In vitro human plasma protein binding	=	0.255	=	74.5	%	=	25.5	%	=	81.11	%
ASAP-0011221	ASAP-0011221-001	ASAPPNBTAE	In vitro human plasma protein binding	=	0.006	=	99.4	%	=	0.571	%	=	99.19	%
ASAP-0014722	ASAP-0014722-002	ASAPPNBTAE	In vitro human plasma protein binding	=	0.026	=	97.4	%	=	2.6	%	=	99.4	%
ASAP-0015381	ASAP-0015381-001	ASAPPNBTAE	In vitro human plasma protein binding	=	0.01	=	99.0	%	=	1.01	%	=	102.0	%
ASAP-0008674	ASAP-0008674-001	ASAPPNBTAE	In vitro fetal calf serum protein binding	=	0.095	=	90.5	%	=	9.5	%	=	94.23	%
ASAP-0010715	ASAP-0010715-001	ASAPPNBTAE	In vitro fetal calf serum protein binding	=	0.072	=	92.8	%	=	7.24	%	=	89.85	%
ASAP-0010716	ASAP-0010716-001	ASAPPNBTAE	In vitro fetal calf serum protein binding	=	0.038	=	96.2	%	=	3.84	%	=	96.46	%
ASAP-0011176	ASAP-0011176-001	ASAPPNBTAE	In vitro fetal calf serum protein binding	=	0.08	=	92.0	%	=	8.01	%	=	78.6	%
ASAP-0011184	ASAP-0011184-001	ASAPPNBTAE	In vitro fetal calf serum protein binding	=	0.047	=	95.3	%	=	4.71	%	=	96.68	%
ASAP-0011198	ASAP-0011198-001	ASAPPNBTAE	In vitro fetal calf serum protein binding	=	0.14	=	86.0	%	=	14.0	%	=	61.17	%
ASAP-0011221	ASAP-0011221-001	ASAPPNBTAE	In vitro fetal calf serum protein binding	=	0.021	=	97.9	%	=	2.13	%	=	99.13	%
ASAP-0014722	ASAP-0014722-002	ASAPPNBTAE	In vitro fetal calf serum protein binding	=	0.043	=	95.7	%	=	4.3	%	=	106.3	%
ASAP-0015381	ASAP-0015381-001	ASAPPNBTAE	In vitro fetal calf serum protein binding	=	0.061	=	93.9	%	=	6.07	%	=	101.6	%
ASAP-0008674	ASAP-0008674-001	ASAPPNBTAE	In vitro dog plasma protein binding	=	0.148	=	85.2	%	=	14.8	%	=	97.58	%
ASAP-0010715	ASAP-0010715-001	ASAPPNBTAE	In vitro dog plasma protein binding	=	0.042	=	95.8	%	=	4.24	%	=	87.48	%
ASAP-0010716	ASAP-0010716-001	ASAPPNBTAE	In vitro dog plasma protein binding	=	0.029	=	97.1	%	=	2.93	%	=	91.53	%
ASAP-0011176	ASAP-0011176-001	ASAPPNBTAE	In vitro dog plasma protein binding	=	0.088	=	91.2	%	=	8.77	%	=	70.87	%
ASAP-0011184	ASAP-0011184-001	ASAPPNBTAE	In vitro dog plasma protein binding	=	0.079	=	92.1	%	=	7.86	%	=	99.6	%
ASAP-0011198	ASAP-0011198-001	ASAPPNBTAE	In vitro dog plasma protein binding	=	0.165	=	83.5	%	=	16.5	%	=	87.93	%
ASAP-0011221	ASAP-0011221-001	ASAPPNBTAE	In vitro dog plasma protein binding	=	0.012	=	98.8	%	=	1.2	%	=	99.93	%
ASAP-0014722	ASAP-0014722-002	ASAPPNBTAE	In vitro dog plasma protein binding	=	0.039	=	96.1	%	=	3.94	%	=	103.6	%
ASAP-0015381	ASAP-0015381-001	ASAPPNBTAE	In vitro dog plasma protein binding	=	0.106	=	89.4	%	=	10.6	%	=	90.64	%
